# Conserved inhibitory mechanisms of root-associated bacteria towards *Arabidopsis thaliana* and *Chlamydomonas reinhardtii*

**DOI:** 10.64898/2026.09.14.751450

**Authors:** Tzila Vikinyanski, Elad Meilin, Andrei Makhon, Tingting Song, Moshe Alon, Noémie Alon Cudkowicz, Samiksha Saxena, Avital Akerman-Arad, Ola Karmi, Shaul Pollak, Asaf Levy, Manuel Kleiner, Michal Breker, Omri M. Finkel

## Abstract

Soil bacteria colonize plants without causing visible disease, yet many suppress host growth. The prevalence and evolutionary reach of this cryptic inhibition are unknown, because phenotyping hundreds of isolates in plants is prohibitively slow. Here we use the unicellular algae *Chlamydomonas reinhardtii* as a scalable proxy for the green lineage. We screened 148 plant-associated bacteria on Chlamydomonas lawns. Seven of eight Chlamydomonas inhibitors also inhibited the vascular model plant *Arabidopsis thaliana*. In one of these dual inhibitors, *Burkholderia sola* MF6, transposon screening and proteomics implicated type VI secretion, tight-adherence pili and secreted metallopeptidases. Over half the non-inhibitory mutants also failed against Arabidopsis, indicating shared mechanisms towards plants and algae. In the algae, infection triggers rapid deflagellation, then non-lytic regulated cell death. The algal zinc/iron transporter ZIP3 promotes inhibition, whereas the cathepsin X protease CEP12 restrains it, and ZIP3 is epistatic to CEP12. Cryptic inhibition is thus ancient and widespread, and a unicellular algae uncovers it at scale.

---

Plants interact with diverse microorganisms, collectively termed the plant microbiota^1^. Members of the microbiota evolved to manipulate the plant to become more habitable to them^2–5^. Many of these microbes reciprocate mutualistically, providing nutritional or protective benefits^6,7^. But often, plant-microbe interactions are costly for the plant and compromise its growth^4^. This is apparent in acute disease, but plants also endure “chronic infections” carrying subtle, difficult to diagnose costs^8^. Unlike acute pathogens that cause symptoms like visible necrosis^9^, these cryptic antagonists are found in seemingly asymptomatic plants, and only appear to be plant growth inhibitors when inoculated into gnotobiotic systems^4,8,10^, an observation reinforcing the microbiota’s role in protecting from such antagonists. Despite this protection, the cumulative cost of multiple chronic interactions with antagonistic bacteria may be substantial, explaining why plants do not always reach their growth potential, even when no disease is apparent^11^. Similarly to opportunistic pathogens^12,13^, potentially harmful microbes found within seemingly asymptomatic contexts need to be monitored and understood.

To optimize agricultural yields, we must understand both the magnitude and mechanisms of cryptic antagonism. But screening for microbially-induced phenotypes in multicellular plants is restricted by long life cycles, physical space, and biological variability. This phenotyping bottleneck prevents the high-throughput analysis necessary to screen thousands of microbial taxa in soil, and identify virulence factors and protective agents. Bridging this gap requires a model system that combines scalability and relevance.

The unicellular green algae *Chlamydomonas reinhardtii* is a canonical model for plant cell biology^14^. It shares a deep evolutionary history with land plants, retaining extensive homology in gene families governing photosynthesis, metabolism, and stress responses^15^. Chlamydomonas was recently proposed as a model for plant microbiome research, given that the algal phycosphere recruits similar taxa to the Arabidopsis rhizosphere^16^. However, it remains to be determined whether overlap in community structure translates to conservation of function and whether bacteria utilize analogous mechanisms to inhibit both algae and plants. If this is the case, Chlamydomonas could serve as a proxy for rapid, high-throughput discovery of plant-antagonistic mechanisms, and provide the opportunity to study host genetics systematically.

Here, we investigated evolutionary conservation of bacterial inhibition toward photosynthetic eukaryotes. By screening a collection of bacteria isolated from Arabidopsis roots, we observed that inhibition towards Chlamydomonas and Arabidopsis overlaps. Shared inhibitory strains spanned three bacterial phyla. Focusing on the dual inhibitor *Burkholderia sola* MF6 (*Bso* MF6). Using genetic screens, we identified multiple bacterial genes required for inhibiting both plants and algae, indicating a shared virulence strategy. Furthermore, we discovered that the Chlamydomonas zinc/iron transporter *ZIP3* confers susceptibility to *Bso* MF6 and that the cysteine endopeptidase *CEP12* confers resistance. These results reveal conserved physiological vulnerabilities, such as metal homeostasis, that soil bacteria exploit.

Unicellular algae therefore offer a rapid, reliable, and evolutionarily relevant model system to decode mechanisms of plant growth inhibition at scale.
