## Supplementary material for "Conserved inhibitory mechanisms of root-associated bacteria towards *Arabidopsis thaliana* and *Chlamydomonas reinhardtii*": Table S1

### Sheet: Sheet1
Bacterial isolates used in this study. Related to Figure 1.
Strain	Name	NCBI Assembly or Bioproject accession (GenBank)	NCBI Assembly Accession (RefSeq)	IMG Genome ID
MF2	Rhizobium sp. 2MFCol3.1	GCA_000377565.1	GCF_000377565.1	2517572231
MF3	Pseudomonas sp. BZ64		NA	2513237142
MF5	Bacillus sp. 5MFCol3.1	GCA_900114335.1	GCF_900114335.1	2636416171
MF6	Burkholderia cenocepacia6	GCA_056856995.1	GCF_056856995.1	2546825542
MF7	Burkholderia cenocepacia7	NA	NA	2546825540
MF8	Chryseobacterium sp. UNC8MFCol	GCA_000482305.1	GCF_000482305.1	2529292577
MF9	Arthrobacter sp. 9MFCol3.1	GCA_000620385.1	GCF_000620385.1	2556921097
MF10	Agrobacterium sp. 10MFCol1.1	GCA_000381165.1	GCF_000381165.1	2521172663
MF11	Microbacterium sp. 11MF	GCA_000383475.1	GCF_000383475.1	2522125170
MF20	Pseudomonas umsongensis 20MFCvi1.1	GCA_000377725.1	GCF_000377725.1	2517572232
MF21	Leifsonia sp. 21MFCrub1.1	GCA_900107895.1	GCF_900107895.1	2639762661
MF22	Luteibacter sp. 22Crub2.1	GCA_900167995.1	GCF_900167995.1	2519899668
MF23	Rhodococcus sp. UNC23MFCrub1.1	GCA_000686025.1	GCF_000686025.1	2563366510
MF25	Ralstonia sp. 25MFCol4.1	GCA_900104095.1	GCF_900104095.1	2639762659
MF26	Arthrobacter nicotinovorans 26Cvi1.1E	GCA_000514155.1	GCF_000514155.1	2522125132
MF27	Bacillus flexus 27Col1.1E	GCA_000527015.1	GCF_000527015.1	2522125133
MF28	Rhizobium sp. 28MFCol1.1	NA	NA	2643221483
MF29	Rhodococcus sp. 29MFTsu3.1	GCA_000382105.1	GCF_000382105.1	2519899643
MF31	Arthrobacter sp. 31Cvi3.1E	GCA_900168225.1	GCF_900168225.1	2519899686
MF33	Agrobacterium sp. 33MFTa1.1	GCA_000702405.1	GCF_000702405.1	2561511224
MF35	Pseudomonas sp. 35MFCvi1.1	GCA_000378525.1	GCF_000378525.1	2521172667
MF36	Pseudomonas mandelii 36MFCvi1.1	GCA_000381285.1	GCF_000381285.1	2521172653
MF40	Flavobacterium sp. 40S8	NA	NA	2563366720
MF41	Bacillus sp. UNC41MFS5	GCA_000686805.1	GCF_000686805.1	2563366514
MF45	Pseudomonas sp. 45MFCol3.1	GCA_000382025.1	GCF_000382025.1	2519899642
MF47	Polaromonas sp. JS666 UNC47MFTsu3.1	GCA_900103405.1	GCF_900103405.1	2636416056
MF48	Pseudomonas sp. 48MFCvi1.1	GCA_900115935.1	GCF_900115935.1	2636416057
MF49	Arthrobacter sp. 49Tsu3.1M3	GCA_900168135.1	GCF_900168135.1	2519899654
MF50	Pseudomonas sp. KD5	GCA_012932895.1	GCF_012932895.1	2228664007
MF51	Pseudomonas brassicacearum 51MFCVI2.1	GCA_000510785.1	GCF_000510785.1	2510065054
MF69	Bacillus sp. UNC69MF	GCA_000746035.1	GCF_000746035.1	2574179747
MF71	Bacillus sp. 71MF	GCA_900113855.1	GCF_900113855.1	2636416174
MF72	Rhizobium sp. IBUN	NA	NA	2510065092
MF77	Microbacterium paraoxydans 77MFTsu3.2	GCA_000380465.1	GCF_000380465.1	2521172614
MF79	Dyella japonica UNC79MFTsu3.2	GCA_000620485.1	GCF_000620485.1	2556921674
MF88	Mycobacterium sp. 88MF	GCA_900110825.1	GCF_900110825.1	2642422555
MF92	Stenotrophomonas sp. 92MFCol6.1	GCA_900116025.1	GCF_900116025.1	2639762581
MF95	Bacillus sp. 95MFCvi2.1	GCA_000374965.1	GCF_000374965.1	2517572209
MF103	Bacillus sp. 103MF	GCA_900116295.1	GCF_900116295.1	2636416172
MF107	Bacillus sp. 278922_107	GCA_000514135.1	GCF_000514135.1	2522125078
MF109	Leifsonia sp. 109	GCA_000380665.1	GCF_000380665.1	2522572063
MF110	Variovorax paradoxus 110B	GCA_000382045.1	GCF_000382045.1	2519899633
MF111	Methylobacterium brachiatum 111MFTsu3.1M4	GCA_900113845.1	GCF_900113845.1	2590828855
MF112	Bacillus sp. 112MF	GCA_900107515.1	GCF_900107515.1	2639762568
MF113	Pseudomonas sp. 113MF	NA	NA	2643221484
MF114	Rhodococcus sp. 114MFTsu3.1	GCA_000383555.1	GCF_000383555.1	2521172631
MF123	Bacillus sp. 123MFChir2	GCA_000383235.1	GCF_000383235.1	2521172627
MF125	Bacillus sp. UNC125MFCrub1.1	GCA_000701305.1	GCF_000701305.1	2561511073
MF135	Arthrobacter sp. 135MFCol5.1	GCA_000374865.1	GCF_000374865.1	2517572123
MF140	Streptomyces sp. 140Col2.1E	NA	NA	2563366508
MF157	Leifsonia sp. 157MF	GCA_900100405.1	GCF_900100405.1	2642422515
MF160	Variovorax sp. 160MFSha2.1	GCA_048305075.1	GCF_048305075.1	2643221485
MF161	Arthrobacter sp. 161MFSha2.1	GCA_000374945.1	GCF_000374945.1	2517572124
MF162	Arthrobacter sp. 162MFSha1.1	GCA_000374905.1	GCF_000374905.1	2517572214
MF164	Rhodococcus sp. 164Chir2E	GCA_900101565.1	GCF_900101565.1	2593339195
MF174	Methylobacterium sp. 174MFSha1.1	GCA_900116815.1	GCF_900116815.1	2590828856
MF177	Phyllobacterium sp. 177MFSha	NA	NA	2643221486
MF178	Dyella marensis UNC178MFTsu3.1	GCA_900112865.1	GCF_900112865.1	2593339196
MF181	Paenibacillus sp. 181MFCol5.1	GCA_900109125.1	GCF_900109125.1	2639762524
MF190	Methylobacterium sp. 190MF	GCA_900107945.1	GCF_900107945.1	2636416051
MF196	Bacillus sp. 196MF	GCA_003217275.1	GCF_003217275.1	2639762634
MF212	Bacillus sp. 212MF	NA	NA	2643221487
MF215	Bacillus sp. 215MF	NA	NA	2643221488
MF224	Agrobacterium sp. 224MFTsu3.1	GCA_000384555.1	GCF_000384555.1	2521172624
MF231	Arthrobacter nicotinovorans 231Sha2.1M6	GCA_000514015.1	GCF_000514015.1	2523533508
MF254	Arthrobacter nicotinovorans 254MFSha2.1	NA	NA	2643221490
MF259	Rhodococcus maanshanensis 259MFSha1.1	NA	NA	2643221491
MF261	Mycobacterium mucogenicum 261Sha1.1M5	GCA_003634035.1	GCF_003634035.1	2548877166
MF267	Mycobacterium sp. UNC267MFSha1.1M11	GCA_900100615.1	GCF_900100615.1	2593339259
MF273	Terracoccus sp. 273MFTsu3.1	GCA_000383675.1	GCF_000383675.1	2522125155
MF275	Methylobacterium sp. 275MFSha3.1	GCA_900108435.1	GCF_900108435.1	2590828857
MF278	Variovorax sp. 278MFTsu5.1	GCA_048305045.1	GCF_048305045.1	2643221492
MF283	Mycobacterium sp. 283MFTsu	GCA_900107555.1	GCF_900107555.1	2636416058
MF292	Microbacterium sp. 292MF	GCA_000380605.1	GCF_000380605.1	2519899511
MF295	Variovorax paradoxus 295MFChir4.1	GCA_048307675.1	GCF_048307675.1	2643221495
MF299	Streptomyces canus 299MFChir4.1	GCA_000383615.1	GCF_000383615.1	2521172643
MF300	Methylobacterium sp. UNC300MFChir4.1	GCA_900110155.1	GCF_900110155.1	2590828860
MF302	Phyllobacterium sp. UNC302MFCol5.2	GCA_000686005.1	GCF_000686005.1	2563366739
MF303	Streptomyces sp. 303MFCol5.2	GCA_000383635.1	GCF_000383635.1	2521172626
MF305	Sphingomonas sp. UNC305MFCol5.2	GCA_000712135.1	GCF_000712135.1	2565956511
MF314	Curtobacterium sp. 314Chir4.1	GCA_900215175.1	GCF_900215175.1	2521172612
MF331	Luteibacter sp. UNCMF331Sha3.1	GCA_900109915.1	GCF_900109915.1	2593339239
MF333	Dyella sp. 333MFSha	GCA_900102405.1	GCF_900102405.1	2639762574
MF339	Rhodococcus erythropolis 339MFSha3.1	NA	NA	2643221496
MF340	Cryocola sp. 340MFSha3.1	GCA_000383315.1	GCF_000383315.1	2522125173
MF345	Nocardioides sp. UNC345MFTsu5.1	GCA_000745515.1	GCF_000745515.1	2582580751
MF349	Variovorax paradoxus 349MFTsu5.1	GCA_048307605.1	GCF_048307605.1	2643221497
MF351	Streptomyces sp. 351MFTsu5.1	GCA_000383655.1	GCF_000383655.1	2521172628
MF360	Mycobacterium sp. 360MFTsu5.1	GCA_000383495.1	GCF_000383495.1	2521172630
MF362	Arthrobacter sp. UNC362MFTsu5.1	GCA_000685965.1	GCF_000685965.1	2563366511
MF363	Rhodococcus sp. UNC363MFTsu5.1	GCA_000686785.1	GCF_000686785.1	2563366512
MF365	Mycobacterium sp. 365MFTsu	GCA_900101555.1	GCF_900101555.1	2639762559
MF366	Luteibacter sp. UNCMF366Tsu5.1	GCA_900119235.1	GCF_900119235.1	2593339238
MF369	Variovorax paradoxus 369MFTsu5.1	GCA_048307575.1	GCF_048307575.1	2643221499
MF370	Ochrobactrum sp. 370MFChir3.1	NA	NA	2643221500
MF374	Brevundimonas sp. 374	GCA_900102995.1	GCF_900102995.1	2596583649
MF375	Variovorax sp. 375MFSha3.1	GCA_048302465.1	GCF_048302465.1	2643221501
MF384	Burkholderia MF384	NA	NA	2546825545
MF389	Agrobacterium sp. 719_389	GCA_900188475.1	GCF_900188475.1	2521172559
MF395	Pseudomonas sp. 395MF	NA	NA	2643221502
MF397	Pseudomonas sp. 397MF	NA	NA	2643221503
MF451	Paenibacillus sp. UNC451MF	GCA_000686845.1	GCF_000686845.1	2563366509
MF453	Paenibacillus sp. 453MF	GCA_900116105.1	GCF_900116105.1	2636416067
MF455	Mycobacterium sp. 455MF	GCA_900113075.1	GCF_900113075.1	2639762525
MF466	Leifsonia sp. 466MF	GCA_900100265.1	GCF_900100265.1	2639762589
MF467	Leifsonia sp. 467MF	GCA_900110095.1	GCF_900110095.1	2639763199
MF491	Bacillus sp. 491MF	GCA_900112415.1	GCF_900112415.1	2636416083
MF499	Paenibacillus sp. UNC499MF	GCA_900107975.1	GCF_900107975.1	2593339197
CL002	Ochrobactrum sp. UNC390CL2Tsu3S39	GCA_000712085.1	GCF_000712085.1	2565956514
CL004	Brevundimonas sp. CL04Tsu	PRJNA165617	NA	2643221505
CL009	Mycobacterium sp. UNCCL9	GCA_000744355.1	GCF_000744355.1	2576861824
CL010	Microbacterium sp. UNCCL10	GCA_000746195.1	GCF_000746195.1	2579779165
CL013	Bacillus sp. UNCCL13	GCA_900112075.1	GCF_900112075.1	2639762621
CL014	Variovorax paradoxus CL14	NA	NA	2643221508
CL017	Curtobacterium sp. UNCCL17	GCA_000686685.1	GCF_000686685.1	2563366719
CL018	Streptomyces sp. UNC401CLCol	GCA_000686765.1	GCF_000686765.1	2563366515
CL019	Bosea sp. UNC402CLCol	GCA_000745475.1	GCF_000745475.1	2579779168
CL020	Curtobacterium sp. UNCCL20	GCA_900101675.1	GCF_900101675.1	2595698215
CL021	Ralstonia sp. UNC404CL21Col	GCA_000620465.1	GCF_000620465.1	2558309150
CL025	Bacillus sp. CL25	GCA_900142155.1	GCF_900142155.1	2639762622
CL028	Arthrobacter sp. UNCCL28	GCA_900102805.1	GCF_900102805.1	2593339130
CL032	Agrobacterium tumefaciens CL32Tsu	NA	NA	2643221509
CL033	Phyllobacterium sp. CL33Tsu	GCA_900113985.1	GCF_900113985.1	2639762575
CL041	Agrobacterium sp. UNC420CL41Cvi	GCA_000482285.1	GCF_000482285.1	2529292583
CL045	Microbacterium sp. UNC423CL45Tsu	GCA_000620445.1	GCF_000620445.1	2558309101
CL052	Paenibacillus sp. UNCCL52	GCA_000686825.1	GCF_000686825.1	2563366513
CL058	Pseudomonas umsongensis UNC430CL58Col	GCA_000620285.1	GCF_000620285.1	2556921015
CL063	Arthrobacter sp. CL63Tsu	NA	NA	2643221510
CL068	Microbacterium sp.	NA	NA	in-house UNC?
CL069	Acinetobacter sp. UNC434CL69Tsu2S25	GCA_900110525.1	GCF_900110525.1	2593339129
CL071	Acinetobacter sp. UNC436CL71CviS28	GCA_000620525.1	GCF_000620525.1	2558860101
CL073	Bacillus sp. UNC437CL72CviS29	GCA_000482345.1	GCF_000482345.1	2529292578
CL089	Microbacterium azadirachtae CL89	NA	NA	2643221511
CL091	Paenibacillus sp. CL91	NA	NA	2643221535
CL096	Bacillus sp. CL96	GCA_900100505.1	GCF_900100505.1	2639762528
CL115	Bacillus sp. CL115	GCA_900107565.1	GCF_900107565.1	2639762527
CL117	Paenibacillus sp. UNCCL117	GCA_900119055.1	GCF_900119055.1	2593339198
CL123	Paenibacillus sp. CL123	GCA_900101595.1	GCF_900101595.1	2636416068
CL125	Methylobacterium sp. UNCCL125	GCA_900116795.1	GCF_900116795.1	2595698237
CL126	Methylobacterium sp. UNCCL126	NA	NA	2606217774
CL127	Microbacterium sp. CL127	GCA_900114965.1	GCF_900114965.1	2639762580
CL130	Paenibacillus sp. CL130	GCA_900116035.1	GCF_900116035.1	2636416069
CL136	Methylobacterium sp. UNCCL136	NA	NA	2606217775
CL140	Microbacterium sp. CL140	GCA_900103075.1	GCF_900103075.1	2639762579
CL143	Methylobacterium sp. UNCCL143	NA	NA	2606217776
CL144	Ralstonia sp. UNCCL144	GCA_900099845.1	GCF_900099845.1	2596583598
CL147	Leifsonia sp. CL147	GCA_900114565.1	GCF_900114565.1	2639762526
CL152	Microbacterium sp. CL152	GCA_900107955.1	GCF_900107955.1	2639762630
CL154	Leifsonia sp. CL154	GCA_900108465.1	GCF_900108465.1	2639762567
