## Supplementary material for "Conserved inhibitory mechanisms of root-associated bacteria towards *Arabidopsis thaliana* and *Chlamydomonas reinhardtii*": Table S2

### Sheet: Halo + root stats
Chlamydomonas halo assay results upon infection with the Arabidopsis root bacterial collection, with comparative Arabidopsis primary root elongation data from Finkel et al.¹. Related to Figure 1
Strain	Name	antagonism_both	Halo formation (Y/N)	Growth on TAP medium alone (0 / 0.5 / 1)	sig_in_n_experiments	mono1_n	mono1_mean_cm	mono1_sd_cm	mono1_NB_n	mono1_NB_mean_cm	mono1_NB_sd_cm	mono1_pct_inhibition	mono1_p_value	mono1_adjP	mono2_n	mono2_mean_cm	mono2_sd_cm	mono2_NB_n	mono2_NB_mean_cm	mono2_NB_sd_cm	mono2_pct_inhibition	mono2_p_value	mono2_adjP
MF2	Rhizobium sp. 2MFCol3.1	N	N	1	0/2	10	5.311	0.537	8	6.342	0.28	16.26	6.12e-05	9.67e-05	9	7.32	0.194	8	5.981	0.398	-22.39	1	1
MF3	Pseudomonas sp. BZ64	N	N	1	2/2	8	2.309	0.105	8	6.342	0.28	63.59	1.62e-11	5.92e-11	7	1.941	1.346	8	5.981	0.398	67.54	6.42e-05	0.000277
MF5	Bacillus sp. 5MFCol3.1	N	N	1	0/2	10	6.227	0.435	8	6.342	0.28	1.82	0.253	0.265	10	7.18	1.013	8	5.981	0.398	-20.06	0.998	1
MF6	Burkholderia cenocepacia6	Y	Y	1	2/2	10	1.117	0.267	8	6.342	0.28	82.39	7.98e-17	2.22e-15	8	1.601	0.476	8	5.981	0.398	73.23	9.32e-12	1.43e-10
MF7	Burkholderia cenocepacia7	Y	Y	1	2/2	10	1.426	0.28	8	6.342	0.28	77.51	1.39e-16	2.76e-15	9	1.69	0.588	8	5.981	0.398	71.73	2.38e-11	2.98e-10
MF8	Chryseobacterium sp. UNC8MFCol	N	N	0.5	0/2	9	6.011	0.454	8	6.342	0.28	5.22	0.0446	0.0492	9	6.503	0.47	8	5.981	0.398	-8.73	0.987	1
MF9	Arthrobacter sp. 9MFCol3.1	N	N	1	1/2	9	3.542	0.421	8	6.342	0.28	44.14	8.44e-11	2.93e-10	9	5.495	0.845	8	5.981	0.398	8.12	0.0748	0.24
MF10	Agrobacterium sp. 10MFCol1.1	N	N	1	2/2	9	2.171	0.4	8	6.342	0.28	65.77	1.61e-13	8.63e-13	10	3.13	1.054	8	5.981	0.398	47.66	2.2e-06	1.08e-05
MF11	Microbacterium sp. 11MF	N	N	1	0/2	10	5.273	0.425	8	6.342	0.28	16.85	5.02e-06	9.68e-06	10	7.318	0.188	8	5.981	0.398	-22.36	1	1
MF20	Pseudomonas umsongensis 20MFCvi1.1	N	N	1	0/2	10	5.384	0.401	8	6.342	0.28	15.1	1.07e-05	1.93e-05	9	6.434	0.189	8	5.981	0.398	-7.58	0.992	1
MF21	Leifsonia sp. 21MFCrub1.1	N	N	0	1/2	10	4.322	0.57	8	6.342	0.28	31.85	7.36e-08	1.93e-07	10	6.864	0.444	8	5.981	0.398	-14.78	1	1
MF22	Luteibacter sp. 22Crub2.1	N	N	0.5	1/2	10	4.477	0.561	8	6.342	0.28	29.4	1.52e-07	3.84e-07	10	5.852	0.27	8	5.981	0.398	2.15	0.225	0.56
MF23	Rhodococcus sp. UNC23MFCrub1.1	N	N	1	1/1	9	2.535	0.252	8	6.342	0.28	60.02	1.91e-14	1.32e-13
MF25	Ralstonia sp. 25MFCol4.1	NA	N	1	NA
MF26	Arthrobacter nicotinovorans 26Cvi1.1E	N	N	1	2/2	9	0.919	0.208	8	6.342	0.28	85.51	7.89e-16	7.84e-15	10	1.528	0.46	8	5.981	0.398	74.45	1.32e-13	5.83e-12
MF27	Bacillus flexus 27Col1.1E	N	N	1	1/2	10	2.566	0.241	8	6.342	0.28	59.54	1.99e-14	1.32e-13	10	5.564	0.235	8	5.981	0.398	6.97	0.0122	0.0442
MF28	Rhizobium sp. 28MFCol1.1	N	N	1	0/2	10	5.738	0.4	8	6.342	0.28	9.52	0.000874	0.00116	10	6.039	0.347	8	5.981	0.398	-0.97	0.625	1
MF29	Rhodococcus sp. 29MFTsu3.1	N	N	1	0/2	9	5.222	0.409	8	6.342	0.28	17.65	5.2e-06	9.9e-06	9	6.761	0.355	8	5.981	0.398	-13.04	1	1
MF31	Arthrobacter sp. 31Cvi3.1E	N	N	1	1/2	10	5.088	0.475	8	6.342	0.28	19.77	2.35e-06	4.87e-06	10	2.21	0.308	8	5.981	0.398	63.05	5.85e-12	1.01e-10
MF33	Agrobacterium sp. 33MFTa1.1	N	N	1	1/2	10	4.363	0.452	8	6.342	0.28	31.21	3.84e-09	1.24e-08	8	6.047	0.252	8	5.981	0.398	-1.11	0.651	1
MF35	Pseudomonas sp. 35MFCvi1.1	N	N	1	2/2	7	3.285	0.44	8	6.342	0.28	48.21	1.17e-08	3.52e-08	9	3.948	1.239	8	5.981	0.398	33.99	0.00047	0.00185
MF36	Pseudomonas mandelii 36MFCvi1.1	N	N	1	2/2	7	2.107	0.222	8	6.342	0.28	66.77	4.32e-14	2.73e-13	7	2.242	0.697	8	5.981	0.398	62.5	2.05e-07	1.05e-06
MF40	Flavobacterium sp. 40S8	N	N	0.5	1/2	9	3.752	0.578	8	6.342	0.28	40.84	2.87e-08	8.15e-08	7	5.18	0.321	8	5.981	0.398	13.38	0.000435	0.00176
MF41	Bacillus sp. UNC41MFS5	N	N	1	1/2	9	4.599	0.479	8	6.342	0.28	27.48	1.98e-07	4.9e-07	10	7.464	0.274	8	5.981	0.398	-24.81	1	1
MF45	Pseudomonas sp. 45MFCol3.1	N	N	1	1/2	10	2.754	0.425	8	6.342	0.28	56.58	2.77e-13	1.33e-12	9	5.164	1.024	8	5.981	0.398	13.66	0.025	0.0863
MF47	Polaromonas sp. JS666 UNC47MFTsu3.1	NA	N	1	NA
MF48	Pseudomonas sp. 48MFCvi1.1	N	N	1	2/2	10	1.129	0.27	8	6.342	0.28	82.19	7.48e-17	2.22e-15	9	1.895	0.185	8	5.981	0.398	68.32	1.23e-10	1.13e-09
MF49	Arthrobacter sp. 49Tsu3.1M3	N	N	1	1/2	10	3.883	0.348	8	6.342	0.28	38.78	8.22e-12	3.17e-11	10	5.602	0.835	8	5.981	0.398	6.32	0.114	0.334
MF50	Pseudomonas sp. KD5	N	N	1	2/2	10	2.697	0.632	8	6.342	0.28	57.48	2.48e-10	8.21e-10	10	3.149	0.678	8	5.981	0.398	47.35	7.3e-09	4.69e-08
MF51	Pseudomonas brassicacearum 51MFCVI2.1	Y	Y	1	2/2	10	1.226	0.251	8	6.342	0.28	80.66	1.95e-16	3.19e-15	10	3.843	1.238	8	5.981	0.398	35.74	0.000152	0.000636
MF69	Bacillus sp. UNC69MF	N	N	0	1/2	10	4.262	0.356	8	6.342	0.28	32.8	1.21e-10	4.11e-10	10	7.261	0.297	8	5.981	0.398	-21.41	1	1
MF71	Bacillus sp. 71MF	NA	N	0	NA
MF72	Rhizobium sp. IBUN	N	N	0	0/2	10	6.634	0.34	8	6.342	0.28	-4.6	0.968	0.968	10	7.158	0.347	8	5.981	0.398	-19.68	1	1
MF77	Microbacterium paraoxydans 77MFTsu3.2	N	N	0.5	0/2	10	5.111	0.463	8	6.342	0.28	19.42	2.22e-06	4.67e-06	9	6.884	0.257	8	5.981	0.398	-15.11	1	1
MF79	Dyella japonica UNC79MFTsu3.2	N	N	0	0/2	9	5.753	0.266	8	6.342	0.28	9.28	0.000261	0.000378	10	6.019	0.761	8	5.981	0.398	-0.64	0.554	1
MF88	Mycobacterium sp. 88MF	N	N	0	0/2	11	5.276	0.399	8	6.342	0.28	16.81	1.41e-06	3.12e-06	9	5.205	0.599	8	5.981	0.398	12.97	0.00338	0.013
MF92	Stenotrophomonas sp. 92MFCol6.1	N	N	0	0/2	9	5.973	0.518	8	6.342	0.28	5.82	0.0436	0.0485	9	6.28	0.485	8	5.981	0.398	-5.01	0.909	1
MF95	Bacillus sp. 95MFCvi2.1	N	N	0	0/2	10	6.138	0.462	8	6.342	0.28	3.22	0.133	0.143	10	6.475	0.224	8	5.981	0.398	-8.26	0.995	1
MF103	Bacillus sp. 103MF	N	N	1	0/2	9	5.823	0.313	8	6.342	0.28	8.18	0.00129	0.00165	10	7.595	1.38	8	5.981	0.398	-26.99	0.998	1
MF107	Bacillus sp. 278922_107	N	N	0.5	2/2	9	0.88	0.3	8	6.342	0.28	86.12	9.81e-17	2.27e-15	10	3.319	0.606	8	5.981	0.398	44.51	3.87e-09	2.81e-08
MF109	Leifsonia sp. 109	N	N	1	0/2	9	5.838	0.448	8	6.342	0.28	7.95	0.0071	0.00829	7	5.229	0.565	8	5.981	0.398	12.57	0.00698	0.026
MF110	Variovorax paradoxus 110B	N	N	1	0/2	10	5.682	0.372	8	6.342	0.28	10.4	0.000282	0.000404	10	6.59	0.818	8	5.981	0.398	-10.19	0.971	1
MF111	Methylobacterium brachiatum 111MFTsu3.1M4	NA	N	0	NA
MF112	Bacillus sp. 112MF	N	N	1	0/2	8	5.605	0.511	8	6.342	0.28	11.63	0.00222	0.0027	10	6.955	1.605	8	5.981	0.398	-16.29	0.953	1
MF113	Pseudomonas sp. 113MF	N	N	1	2/2	10	1.226	0.394	8	6.342	0.28	80.66	3.79e-16	4.76e-15	10	3.196	0.728	8	5.981	0.398	46.57	2.43e-08	1.34e-07
MF114	Rhodococcus sp. 114MFTsu3.1	N	N	1	0/2	10	5.309	0.374	8	6.342	0.28	16.28	2.59e-06	5.21e-06	10	6.82	0.462	8	5.981	0.398	-14.03	1	1
MF123	Bacillus sp. 123MFChir2	N	N	0	0/2	9	6.366	0.645	8	6.342	0.28	-0.37	0.539	0.547	10	5.799	0.479	8	5.981	0.398	3.03	0.197	0.523
MF125	Bacillus sp. UNC125MFCrub1.1	N	N	0.5	0/2	10	5.85	0.372	8	6.342	0.28	7.76	0.00276	0.00328	10	4.738	0.446	8	5.981	0.398	20.78	6.4e-06	3.05e-05
MF135	Arthrobacter sp. 135MFCol5.1	N	N	0.5	1/1	10	4.125	0.627	8	6.342	0.28	34.96	8.85e-08	2.28e-07
MF140	Streptomyces sp. 140Col2.1E	N	N	0.5	0/2	10	6.031	0.477	8	6.342	0.28	4.9	0.0529	0.0579	10	5.671	0.282	8	5.981	0.398	5.18	0.0437	0.147
MF157	Leifsonia sp. 157MF	N	N	0.5	1/2	9	3.836	0.888	8	6.342	0.28	39.51	6.69e-06	1.24e-05	7	6.68	0.243	8	5.981	0.398	-11.7	0.999	1
MF160	Variovorax sp. 160MFSha2.1	N	N	1	1/2	10	2.774	0.173	8	6.342	0.28	56.27	1.49e-12	6.11e-12	10	6.716	0.431	8	5.981	0.398	-12.29	0.999	1
MF161	Arthrobacter sp. 161MFSha2.1	N	N	1	2/2	10	1.14	0.308	8	6.342	0.28	82.03	4.46e-17	2.22e-15	8	1.477	0.401	8	5.981	0.398	75.3	1.06e-12	2.08e-11
MF162	Arthrobacter sp. 162MFSha1.1	N	N	1	1/2	10	1.682	0.263	8	6.342	0.28	73.47	4.81e-16	5.14e-15	9	7.576	0.275	8	5.981	0.398	-26.68	1	1
MF164	Rhodococcus sp. 164Chir2E	N	N	1	1/2	10	4.694	0.628	8	6.342	0.28	25.99	2.52e-06	5.15e-06	9	7.261	0.213	8	5.981	0.398	-21.41	1	1
MF174	Methylobacterium sp. 174MFSha1.1	N	N	1	0/2	10	5.629	0.301	8	6.342	0.28	11.24	4.85e-05	7.75e-05	10	8.06	0.537	8	5.981	0.398	-34.78	1	1
MF177	Phyllobacterium sp. 177MFSha	N	N	0	0/2	9	5.517	0.427	8	6.342	0.28	13.01	0.000155	0.000231	9	6.325	0.862	8	5.981	0.398	-5.76	0.848	1
MF178	Dyella marensis UNC178MFTsu3.1	N	N	1	0/2	10	6.207	0.881	8	6.342	0.28	2.14	0.328	0.337	10	5.618	0.693	8	5.981	0.398	6.07	0.0921	0.289
MF181	Paenibacillus sp. 181MFCol5.1	Y	Y	0.5	1/2	10	0.93	0.197	8	6.342	0.28	85.34	2.34e-15	2.03e-14	9	7.072	0.432	8	5.981	0.398	-18.24	1	1
MF190	Methylobacterium sp. 190MF	N	N	1	0/2	11	5.707	0.492	8	6.342	0.28	10.01	0.00128	0.00164	10	6.331	0.401	8	5.981	0.398	-5.86	0.958	1
MF196	Bacillus sp. 196MF	N	N	1	0/2	10	5.844	0.321	8	6.342	0.28	7.86	0.00145	0.00183	10	6.606	0.294	8	5.981	0.398	-10.47	0.999	1
MF212	Bacillus sp. 212MF	N	N	1	0/1										10	6.05	0.906	8	5.981	0.398	-1.16	0.584	1
MF215	Bacillus sp. 215MF	N	N	0.5	1/2	10	3.193	0.233	8	6.342	0.28	49.65	3.16e-13	1.47e-12	10	4.725	0.597	8	5.981	0.398	20.99	3.69e-05	0.00017
MF224	Agrobacterium sp. 224MFTsu3.1	N	N	1	2/2	9	0.983	0.234	8	6.342	0.28	84.5	2.66e-16	3.69e-15	9	2.286	0.803	8	5.981	0.398	61.77	2e-08	1.2e-07
MF231	Arthrobacter nicotinovorans 231Sha2.1M6	N	N	1	1/1	10	0.474	0.137	8	6.342	0.28	92.52	1.23e-13	6.93e-13
MF254	Arthrobacter nicotinovorans 254MFSha2.1	N	N	1	2/2	10	0.889	0.266	8	6.342	0.28	85.99	4.4e-17	2.22e-15	9	1.705	0.425	8	5.981	0.398	71.49	6.38e-13	1.76e-11
MF259	Rhodococcus maanshanensis 259MFSha1.1	N	N	1	1/2	8	3.519	0.854	8	6.342	0.28	44.51	6.95e-06	1.27e-05	10	5.705	0.568	8	5.981	0.398	4.61	0.123	0.352
MF261	Mycobacterium mucogenicum 261Sha1.1M5	N	N	1	0/2	10	5.827	0.176	8	6.342	0.28	8.12	0.000399	0.000539	10	7.195	0.683	8	5.981	0.398	-20.31	1	1
MF267	Mycobacterium sp. UNC267MFSha1.1M11	N	N	1	0/2	9	6.317	0.157	8	6.342	0.28	0.4	0.413	0.422	10	7.54	0.405	8	5.981	0.398	-26.08	1	1
MF273	Terracoccus sp. 273MFTsu3.1	N	N	0.5	0/2	9	4.892	0.404	8	6.342	0.28	22.86	2.36e-07	5.76e-07	10	7.089	0.244	8	5.981	0.398	-18.54	1	1
MF275	Methylobacterium sp. 275MFSha3.1	N	N	1	0/2	10	5.534	0.514	8	6.342	0.28	12.74	0.000384	0.000529	9	6.782	0.907	8	5.981	0.398	-13.4	0.983	1
MF278	Variovorax sp. 278MFTsu5.1	N	N	1	0/2	8	5.465	0.249	8	6.342	0.28	13.83	6.04e-06	1.14e-05	9	7.211	0.238	8	5.981	0.398	-20.57	1	1
MF283	Mycobacterium sp. 283MFTsu	N	N	1	0/2	8	5.218	0.409	8	6.342	0.28	17.72	1.45e-05	2.52e-05	9	6.878	0.726	8	5.981	0.398	-15	0.996	1
MF292	Microbacterium sp. 292MF	N	N	1	0/2	9	5.585	0.281	8	6.342	0.28	11.94	2.88e-05	4.88e-05	3	6.672	0.359	8	5.981	0.398	-11.56	0.975	1
MF295	Variovorax paradoxus 295MFChir4.1	N	N	1	0/2	10	5.891	0.216	8	6.342	0.28	7.11	0.00122	0.00158	10	7.437	0.472	8	5.981	0.398	-24.35	1	1
MF299	Streptomyces canus 299MFChir4.1	N	N	1	0/2	9	5.258	0.285	8	6.342	0.28	17.09	5.38e-07	1.27e-06	10	5.775	0.204	8	5.981	0.398	3.44	0.107	0.322
MF300	Methylobacterium sp. UNC300MFChir4.1	N	N	1	0/1	10	5.298	0.321	8	6.342	0.28	16.46	8.48e-07	1.93e-06
MF302	Phyllobacterium sp. UNC302MFCol5.2	N	N	1	1/2	10	5.054	0.306	8	6.342	0.28	20.3	4.48e-08	1.22e-07	10	2.908	0.546	8	5.981	0.398	51.37	1.47e-10	1.27e-09
MF303	Streptomyces sp. 303MFCol5.2	N	N	1	2/2	10	3.508	0.378	8	6.342	0.28	44.69	2.04e-12	8.1e-12	10	3.654	0.542	8	5.981	0.398	38.9	7.47e-09	4.69e-08
MF305	Sphingomonas sp. UNC305MFCol5.2	N	N	1	2/2	10	2.598	0.454	8	6.342	0.28	59.04	4.57e-13	1.98e-12	7	3.552	0.444	8	5.981	0.398	40.61	4.92e-08	2.61e-07
MF314	Curtobacterium sp. 314Chir4.1	N	N	1	0/2	8	5.256	0.334	8	6.342	0.28	17.12	3.39e-06	6.73e-06	11	6.39	0.73	8	5.981	0.398	-6.85	0.932	1
MF331	Luteibacter sp. UNCMF331Sha3.1	N	N	0.5	0/2	10	5.83	0.494	8	6.342	0.28	8.07	0.00729	0.00844	10	6.424	0.33	8	5.981	0.398	-7.42	0.988	1
MF333	Dyella sp. 333MFSha	N	N	1	1/2	8	4.18	0.449	8	6.342	0.28	34.08	4.68e-08	1.25e-07	10	6.5	0.312	8	5.981	0.398	-8.68	0.995	1
MF339	Rhodococcus erythropolis 339MFSha3.1	N	N	0.5	0/2	9	5.722	0.485	8	6.342	0.28	9.77	0.00304	0.00359	10	6.648	0.51	8	5.981	0.398	-11.17	0.997	1
MF340	Cryocola sp. 340MFSha3.1	N	N	0.5	0/2	8	6.259	0.339	8	6.342	0.28	1.31	0.3	0.311	9	5.675	0.274	8	5.981	0.398	5.11	0.0467	0.153
MF345	Nocardioides sp. UNC345MFTsu5.1	N	N	1	0/2	10	5.214	0.948	8	6.342	0.28	17.78	0.00222	0.0027	10	5.964	0.173	8	5.981	0.398	0.27	0.458	1
MF349	Variovorax paradoxus 349MFTsu5.1	N	N	1	0/2	11	5.859	0.617	8	6.342	0.28	7.62	0.0185	0.0208	10	7.212	0.444	8	5.981	0.398	-20.58	1	1
MF351	Streptomyces sp. 351MFTsu5.1	N	N	1	0/2	9	4.784	0.355	8	6.342	0.28	24.57	2.47e-08	7.14e-08	10	6.337	0.642	8	5.981	0.398	-5.96	0.915	1
MF360	Mycobacterium sp. 360MFTsu5.1	N	N	1	0/2	9	6.056	0.484	8	6.342	0.28	4.5	0.0774	0.084	6	6.45	0.362	8	5.981	0.398	-7.86	0.979	1
MF362	Arthrobacter sp. UNC362MFTsu5.1	N	N	1	0/2	7	5.133	0.518	8	6.342	0.28	19.06	0.000192	0.000284	5	6.484	1.113	8	5.981	0.398	-8.42	0.811	1
MF363	Rhodococcus sp. UNC363MFTsu5.1	N	N	1	0/2	10	5.462	0.411	8	6.342	0.28	13.87	3.21e-05	5.38e-05	10	7.309	0.584	8	5.981	0.398	-22.22	1	1
MF365	Mycobacterium sp. 365MFTsu	N	N	1	0/1										9	7.044	0.429	8	5.981	0.398	-17.78	1	1
MF366	Luteibacter sp. UNCMF366Tsu5.1	N	N	1	2/2	8	1.133	0.274	8	6.342	0.28	82.13	9.27e-16	8.59e-15	5	3.296	0.156	8	5.981	0.398	44.9	6.33e-09	4.36e-08
MF369	Variovorax paradoxus 369MFTsu5.1	N	N	1	0/2	9	5.694	0.112	8	6.342	0.28	10.22	8.72e-05	0.000135	10	6.203	0.379	8	5.981	0.398	-3.71	0.876	1
MF370	Ochrobactrum sp. 370MFChir3.1	N	N	1	0/2	10	5.618	0.376	8	6.342	0.28	11.42	0.000126	0.000192	8	6.306	0.529	8	5.981	0.398	-5.44	0.906	1
MF374	Brevundimonas sp. 374	N	N	1	0/2	10	5.62	0.451	8	6.342	0.28	11.39	0.000407	0.000544	10	6.094	0.351	8	5.981	0.398	-1.89	0.731	1
MF375	Variovorax sp. 375MFSha3.1	N	N	1	0/2	9	5.463	0.383	8	6.342	0.28	13.86	3.8e-05	6.29e-05	10	6.742	0.446	8	5.981	0.398	-12.72	0.999	1
MF384	Burkholderia MF384	N	N	1	0/2	8	5.236	0.8	8	6.342	0.28	17.44	0.00265	0.00318	10	7.248	0.232	8	5.981	0.398	-21.2	1	1
MF389	Agrobacterium sp. 719_389	N	N	1	2/2	10	3.121	0.362	8	6.342	0.28	50.79	1.84e-13	9.5e-13	7	1.157	0.161	8	5.981	0.398	80.65	3.35e-11	3.85e-10
MF395	Pseudomonas sp. 395MF	NA	Y	1	NA
MF397	Pseudomonas sp. 397MF	N	Y	1	0/2	9	5.118	0.73	8	6.342	0.28	19.3	0.00039	0.000531	10	7.779	0.332	8	5.981	0.398	-30.08	1	1
MF451	Paenibacillus sp. UNC451MF	N	N	0	1/2	9	4.437	0.404	8	6.342	0.28	30.04	7.49e-09	2.37e-08	10	7.797	0.346	8	5.981	0.398	-30.38	1	1
MF453	Paenibacillus sp. 453MF	N	N	0	0/2	8	4.842	0.22	8	6.342	0.28	23.65	9.15e-09	2.83e-08	10	7.347	0.671	8	5.981	0.398	-22.85	1	1
MF455	Mycobacterium sp. 455MF	N	N	0	0/2	10	5.462	0.426	8	6.342	0.28	13.88	4.25e-05	6.87e-05	10	6.153	0.505	8	5.981	0.398	-2.89	0.785	1
MF466	Leifsonia sp. 466MF	N	N	0.5	0/2	9	5.935	0.395	8	6.342	0.28	6.42	0.0132	0.0151	10	7.211	0.21	8	5.981	0.398	-20.58	1	1
MF467	Leifsonia sp. 467MF	N	N	1	0/2	10	5.333	0.344	8	6.342	0.28	15.91	1.93e-06	4.19e-06	10	6.79	0.179	8	5.981	0.398	-13.54	1	1
MF491	Bacillus sp. 491MF	N	N	0.5	2/2	8	0.893	0.119	8	6.342	0.28	85.92	3.85e-13	1.73e-12	10	1.393	0.178	8	5.981	0.398	76.71	7.62e-11	7.51e-10
MF499	Paenibacillus sp. UNC499MF	N	N	1	0/2	10	6.184	0.611	8	6.342	0.28	2.49	0.24	0.252	8	7.12	0.396	8	5.981	0.398	-19.05	1	1
CL2	Ochrobactrum sp. UNC390CL2Tsu3S39	N	N	1	0/2	10	5.084	0.805	8	6.342	0.28	19.83	0.000331	0.000465	10	7.425	0.199	8	5.981	0.398	-24.15	1	1
CL4	Brevundimonas sp. CL04Tsu	N	N	1	0/2	9	5.306	0.412	8	6.342	0.28	16.34	1.28e-05	2.29e-05	9	5.296	0.81	8	5.981	0.398	11.44	0.0222	0.0786
CL9	Mycobacterium sp. UNCCL9	N	N	1	1/2	8	1.643	0.317	8	6.342	0.28	74.1	1.58e-14	1.15e-13	10	6.144	0.265	8	5.981	0.398	-2.73	0.83	1
CL10	Microbacterium sp. UNCCL10	N	N	1	1/2	9	4.47	0.798	8	6.342	0.28	29.51	2.87e-05	4.88e-05	10	6.645	0.409	8	5.981	0.398	-11.12	0.998	1
CL13	Bacillus sp. UNCCL13	N	N	0	0/2	8	6.161	0.395	8	6.342	0.28	2.86	0.155	0.165	10	5.521	0.99	8	5.981	0.398	7.68	0.102	0.314
CL14	Variovorax paradoxus CL14	N	N	1	1/2	7	4.485	0.676	8	6.342	0.28	29.29	7.98e-05	0.000125	10	5.831	0.337	8	5.981	0.398	2.51	0.205	0.534
CL17	Curtobacterium sp. UNCCL17	N	N	0	1/2	9	4.049	0.614	8	6.342	0.28	36.16	2.44e-07	5.84e-07	10	5.705	0.884	8	5.981	0.398	4.61	0.197	0.523
CL18	Streptomyces sp. UNC401CLCol	N	N	0	1/2	9	2.263	0.402	8	6.342	0.28	64.32	2.36e-13	1.17e-12	11	6.38	0.552	8	5.981	0.398	-6.67	0.957	1
CL19	Bosea sp. UNC402CLCol	N	N	1	0/2	11	5.871	0.482	8	6.342	0.28	7.42	0.00813	0.00934	10	7.243	0.281	8	5.981	0.398	-21.11	1	1
CL20	Curtobacterium sp. UNCCL20	N	N	0	1/2	9	4.424	0.632	8	6.342	0.28	30.24	2.08e-06	4.45e-06	10	6.895	0.726	8	5.981	0.398	-15.29	0.998	1
CL21	Ralstonia sp. UNC404CL21Col	N	N	1	0/2	8	5.263	0.263	8	6.342	0.28	17.02	7.54e-07	1.75e-06	10	6.887	0.318	8	5.981	0.398	-15.16	1	1
CL25	Bacillus sp. CL25	N	N	0	0/2	9	6.434	0.348	8	6.342	0.28	-1.44	0.722	0.727	8	5.667	1.024	8	5.981	0.398	5.25	0.22	0.56
CL28	Arthrobacter sp. UNCCL28	N	N	1	2/2	10	1.294	0.391	8	6.342	0.28	79.6	4.11e-16	4.76e-15	9	1.785	0.203	8	5.981	0.398	70.15	4.77e-11	5.07e-10
CL32	Agrobacterium tumefaciens CL32Tsu	N	N	1	2/2	9	4.314	0.484	8	6.342	0.28	31.97	3.95e-08	1.1e-07	9	3.416	0.291	8	5.981	0.398	42.89	9.27e-10	7.53e-09
CL33	Phyllobacterium sp. CL33Tsu	N	N	1	2/2	9	4.119	0.284	8	6.342	0.28	35.05	3.77e-11	1.34e-10	10	3.562	0.265	8	5.981	0.398	40.45	3.22e-09	2.47e-08
CL41	Agrobacterium sp. UNC420CL41Cvi	N	N	1	2/2	9	4.132	0.488	8	6.342	0.28	34.84	1.58e-08	4.68e-08	10	1.994	0.985	8	5.981	0.398	66.66	2.4e-08	1.34e-07
CL45	Microbacterium sp. UNC423CL45Tsu	NA	N	0	NA
CL52	Paenibacillus sp. UNCCL52	Y	Y	1	2/2	8	1.829	0.099	8	6.342	0.28	71.16	9.03e-12	3.39e-11	10	1.439	0.436	8	5.981	0.398	75.94	8.4e-14	5.8e-12
CL58	Pseudomonas umsongensis UNC430CL58Col	N	N	1	2/2	9	1.172	0.264	8	6.342	0.28	81.52	2.06e-16	3.19e-15	10	1.329	0.282	8	5.981	0.398	77.77	9.76e-13	2.08e-11
CL63	Arthrobacter sp. CL63Tsu	N	N	1	1/2	10	1.484	0.517	8	6.342	0.28	76.6	1.25e-13	6.93e-13	10	4.492	0.748	8	5.981	0.398	24.89	4.4e-05	0.000196
CL68	Microbacterium sp.	N	N	1	0/2	9	5.284	0.624	8	6.342	0.28	16.69	0.000352	0.00049	8	5.89	0.597	8	5.981	0.398	1.52	0.364	0.88
CL69	Acinetobacter sp. UNC434CL69Tsu2S25	N	N	1	2/2	8	2.055	0.369	8	6.342	0.28	67.6	5.65e-13	2.38e-12	10	1.532	0.369	8	5.981	0.398	74.38	1.69e-13	5.83e-12
CL71	Acinetobacter sp. UNC436CL71CviS28	N	N	1	0/2	10	5.898	0.295	8	6.342	0.28	7.01	0.00251	0.00303	10	6.073	0.235	8	5.981	0.398	-1.55	0.713	1
CL73	Bacillus sp. UNC437CL72CviS29	N	N	1	0/2	8	5.294	0.732	8	6.342	0.28	16.53	0.00216	0.00268	10	6.905	0.532	8	5.981	0.398	-15.46	1	1
CL89	Microbacterium azadirachtae CL89	N	N	1	0/1										8	6.603	0.562	8	5.981	0.398	-10.41	0.988	1
CL91	Paenibacillus sp. CL91	Y	Y	1	2/2	9	0.589	0.16	8	6.342	0.28	90.71	1.39e-14	1.07e-13	10	1.015	0.408	8	5.981	0.398	83.03	2.24e-14	3.09e-12
CL96	Bacillus sp. CL96	N	N	1	0/2	9	5.26	0.32	8	6.342	0.28	17.05	1.05e-06	2.37e-06	9	7.94	0.73	8	5.981	0.398	-32.76	1	1
CL115	Bacillus sp. CL115	N	N	1	0/2	10	5.669	0.468	8	6.342	0.28	10.62	0.000905	0.00119	10	5.545	1.156	8	5.981	0.398	7.29	0.144	0.399
CL117	Paenibacillus sp. UNCCL117	N	N	0	1/2	11	2.194	0.258	8	6.342	0.28	65.41	2.5e-15	2.05e-14	9	6.215	0.372	8	5.981	0.398	-3.92	0.885	1
CL123	Paenibacillus sp. CL123	N	N	0	1/2	10	1.449	0.161	8	6.342	0.28	77.16	1.12e-13	6.77e-13	10	6.157	0.549	8	5.981	0.398	-2.95	0.78	1
CL125	Methylobacterium sp. UNCCL125	N	N	1	0/2	9	5.643	0.369	8	6.342	0.28	11.02	0.000257	0.000376	9	7.04	0.368	8	5.981	0.398	-17.71	1	1
CL126	Methylobacterium sp. UNCCL126	N	N	1	0/2	10	5.478	0.356	8	6.342	0.28	13.62	1.44e-05	2.52e-05	10	6.864	0.313	8	5.981	0.398	-14.78	1	1
CL127	Microbacterium sp. CL127	N	N	1	0/2	10	6.246	0.243	8	6.342	0.28	1.51	0.229	0.242	11	6.498	0.504	8	5.981	0.398	-8.65	0.988	1
CL130	Paenibacillus sp. CL130	Y	Y	1	2/2	10	0.993	0.362	8	6.342	0.28	84.34	6.57e-17	2.22e-15	10	2.782	0.362	8	5.981	0.398	53.49	1.88e-11	2.6e-10
CL136	Methylobacterium sp. UNCCL136	N	N	1	0/2	10	5.475	0.286	8	6.342	0.28	13.67	4.81e-06	9.42e-06	10	7.397	0.355	8	5.981	0.398	-23.68	1	1
CL140	Microbacterium sp. CL140	N	N	1	0/2	9	6.045	0.245	8	6.342	0.28	4.68	0.018	0.0204	10	5.792	0.639	8	5.981	0.398	3.16	0.227	0.56
CL143	Methylobacterium sp. UNCCL143	N	N	1	0/2	10	5.674	0.391	8	6.342	0.28	10.54	0.000331	0.000465	10	6.681	0.472	8	5.981	0.398	-11.72	0.998	1
CL144	Ralstonia sp. UNCCL144	N	N	1	0/2	10	5.435	0.508	8	6.342	0.28	14.3	0.000128	0.000193	10	6.086	0.262	8	5.981	0.398	-1.76	0.733	1
CL147	Leifsonia sp. CL147	N	N	1	0/2	8	5.584	0.516	8	6.342	0.28	11.95	0.00197	0.00247	10	5.733	0.487	8	5.981	0.398	4.14	0.127	0.357
CL152	Microbacterium sp. CL152	N	N	1	0/2	9	5.571	0.315	8	6.342	0.28	12.16	4.05e-05	6.62e-05	11	6.278	0.4	8	5.981	0.398	-4.98	0.936	1
CL154	Leifsonia sp. CL154	NA	N	1	NA
