## Supplementary material for "Conserved inhibitory mechanisms of root-associated bacteria towards *Arabidopsis thaliana* and *Chlamydomonas reinhardtii*": Table S3

### Sheet: Wild soil- root length
Primary root elongation of Arabidopsis seedlings inoculated with pine-forest soil bacterial isolates. Related to Figure 1
Strain	Root Length (cm)	Inhibiting chlamydomonas (yes / no)
MgCl2	10.313	no
MgCl2	9.564	no
MgCl2	10.643	no
MgCl2	10.497	no
MgCl2	10.99	no
MgCl2	11.336	no
MgCl2	10.877	no
MgCl2	11.4	no
MgCl2	10.168	no
MgCl2	10.457	no
MgCl2	9.893	no
MgCl2	7.95	no
MgCl2	8.786	no
MgCl2	10.125	no
MgCl2	9.668	no
3b	7.8	no
3b	7.937	no
3b	4.568	no
3b	6.822	no
3b	6.115	no
3b	5.492	no
3b	6.477	no
3b	4.869	no
3b	4.222	no
3b	6.144	no
3b	4.712	no
7b	9.553	no
7b	8.662	no
7b	7.472	no
7b	7.119	no
7b	7.198	no
7b	8.583	no
7b	8.443	no
7b	8.449	no
7b	8.743	no
7b	8.538	no
7b	8.167	no
7b	6.623	no
7b	7.471	no
8c	5.34	yes
8c	5.481	yes
8c	3.919	yes
8c	5.166	yes
8c	5.166	yes
8c	5.495	yes
8c	6.642	yes
8c	3.018	yes
8c	4.012	yes
8c	4.8	yes
8c	4.815	yes
8c	4.872	yes
8c	4.339	yes
8c	4.702	yes
8c	6.067	yes
8c	3.85	yes
8c	6.07	yes
8c	5.48	yes
8c	5.324	yes
8c	4.279	yes
11	3.573	yes
11	4.465	yes
11	3.219	yes
11	3.903	yes
11	3.284	yes
11	3.527	yes
11	3.98	yes
11	3.615	yes
11	5.563	yes
11	5.769	yes
11	5.827	yes
11	5.702	yes
11	4.372	yes
11	3.074	yes
11	3.532	yes
11	5.487	yes
11	4.521	yes
11	3.933	yes
11	6.577	yes
14a	6.667	no
14a	6.503	no
14a	9.733	no
14a	6.111	no
14a	7.818	no
14a	6.073	no
14a	5.279	no
14a	5.085	no
14a	8.017	no
14a	8.455	no
14a	5.144	no
14a	7.573	no
14a	8.054	no
14a	5.553	no
14a	4.808	no
18	4.65	yes
18	4.135	yes
18	4.041	yes
18	4.885	yes
18	4.759	yes
18	3.871	yes
18	5.428	yes
18	4.664	yes
18	4.04	yes
18	3.792	yes
18	3.328	yes
18	3.344	yes
18	4.172	yes
18	4.726	yes
18	4.235	yes
18	4.384	yes
18	3.243	yes
18	4.607	yes
26b	4.026	no
26b	3.873	no
26b	4.796	no
26b	4.528	no
26b	3.733	no
26b	4.643	no
26b	1.432	no
26b	5.239	no
26b	5.994	no
26b	4.669	no
26b	5.792	no
26b	5.64	no
26b	6.364	no
26b	6.719	no
26b	5.168	no
26b	4.12	no
26b	5.741	no
26b	7.802	no
27	8.29	no
27	6.979	no
27	8.813	no
27	8.729	no
27	8.975	no
27	8.588	no
27	8.517	no
27	8.861	no
27	7.572	no
1a	5.171	yes
1a	6.523	yes
1a	4.73	yes
1a	6.051	yes
1a	6.165	yes
1a	6.293	yes
1a	5.396	yes
1a	5.529	yes
1a	6.173	yes
1a	5.525	yes
1a	5.16	yes
1a	6.755	yes
1a	4.679	yes
1a	5.627	yes
1a	8.291	yes
1a	5.627	yes
1a	4.938	yes
2a	7.925	no
2a	9.272	no
2a	9.132	no
2a	6.943	no
2a	7.836	no
2a	8.334	no
2a	7.464	no
2a	7.445	no
2a	6.639	no
2a	6.674	no
2a	7.331	no
2a	8.892	no
2a	7.648	no
2a	7.536	no
2a	7.272	no
2a	7.172	no
2a	7.539	no
2a	7.549	no
9b	5.228	yes
9b	5.51	yes
9b	5.167	yes
9b	5.592	yes
9b	5.546	yes
9b	5.453	yes
9b	6.237	yes
9b	4.411	yes
9b	4.371	yes
9b	6.145	yes
9b	5.401	yes
9b	4.85	yes
9b	4.441	yes
9b	6.341	yes
13b	6.137	no
13b	6.855	no
13b	5.945	no
13b	5.873	no
13b	7.695	no
13b	6.473	no
13b	7.859	no
13b	7.214	no
13b	6.724	no
13b	5.613	no
13b	6.188	no
13b	6.014	no
16a	5.493	yes
16a	5.514	yes
16a	5.952	yes
16a	6.446	yes
16a	6.967	yes
16a	6.898	yes
16a	8.079	yes
16a	6.104	yes
16a	5.92	yes
16a	6.538	yes
16a	5.503	yes
16a	4.774	yes
21a	9.335	no
21a	10.697	no
21a	6.045	no
21a	11.612	no
21a	10.69	no
21a	8.866	no
21a	11.265	no
21a	10.306	no
21a	11.27	no
21a	8.918	no
21a	6.353	no
21a	11.076	no
21a	11.127	no
21a	10.942	no
21a	10.11	no
21a	10.678	no
22a	8.543	no
22a	5.35	no
22a	9.12	no
22a	7.892	no
22a	7.514	no
22a	9.479	no
22a	8.408	no
22a	10.046	no
22a	7.655	no
29	10.238	no
29	10.119	no
29	10.018	no
29	11.068	no
29	9.98	no
29	10.363	no
29	10.89	no
29	11.424	no
29	9.744	no
29	11.21	no
29	11.169	no
29	10.816	no
29	11.326	no
29	11.465	no
29	11.449	no
