## Supplementary material for "Conserved inhibitory mechanisms of root-associated bacteria towards *Arabidopsis thaliana* and *Chlamydomonas reinhardtii*": Table S4

### Sheet: Wild soil - leaf area
Leaf area of Arabidopsis seedlings inoculated with pine-forest soil bacterial isolates. Related to Figure 1
Strain	Leaf Area (cm^2)	Inhibiting chlamydomonas (yes / no)
16a	0.456	yes
16a	0.349	yes
16a	0.218	yes
16a	0.097	yes
16a	0.289	yes
16a	0.514	yes
16a	0.329	yes
16a	0.549	yes
16a	0.41	yes
16a	0.411	yes
16a	0.226	yes
16a	0.521	yes
16a	0.471	yes
1a	0.065	yes
1a	0.051	yes
1a	0.028	yes
1a	0.119	yes
1a	0.104	yes
1a	0.116	yes
1a	0.127	yes
1a	0.057	yes
1a	0.108	yes
1a	0.035	yes
1a	0.1	yes
1a	0.071	yes
1a	0.119	yes
1a	0.045	yes
1a	0.061	yes
1a	0.083	yes
1a	0.136	yes
1a	0.043	yes
9b	0.141	yes
9b	0.044	yes
9b	0.061	yes
9b	0.128	yes
9b	0.043	yes
9b	0.046	yes
9b	0.068	yes
9b	0.045	yes
9b	0.033	yes
9b	0.038	yes
9b	0.048	yes
9b	0.043	yes
9b	0.044	yes
9b	0.057	yes
9b	0.06	yes
MgCl2	0.594	no
MgCl2	0.653	no
MgCl2	0.147	no
MgCl2	0.299	no
MgCl2	0.436	no
MgCl2	0.629	no
MgCl2	0.428	no
MgCl2	0.224	no
MgCl2	0.356	no
MgCl2	0.302	no
MgCl2	0.235	no
1a	0.061	yes
1a	0.149	yes
1a	0.11	yes
1a	0.092	yes
1a	0.122	yes
1a	0.109	yes
1a	0.07	yes
1a	0.145	yes
1a	0.087	yes
1a	0.057	yes
1a	0.081	yes
1a	0.031	yes
1a	0.072	yes
1a	0.065	yes
1a	0.072	yes
1a	0.147	yes
1a	0.079	yes
1a	0.069	yes
1a	0.11	yes
2a	0.143	no
2a	0.101	no
2a	0.108	no
2a	0.098	no
2a	0.119	no
2a	0.07	no
2a	0.071	no
2a	0.179	no
2a	0.081	no
2a	0.238	no
2a	0.115	no
2a	0.289	no
2a	0.047	no
2a	0.159	no
2a	0.053	no
2a	0.123	no
2a	0.136	no
2a	0.123	no
2a	0.08	no
3b	0.374	no
3b	0.186	no
3b	0.191	no
3b	0.325	no
3b	0.137	no
3b	0.116	no
3b	0.13	no
3b	0.239	no
3b	0.091	no
3b	0.288	no
3b	0.261	no
3b	0.235	no
3b	0.124	no
3b	0.195	no
7b	0.224	no
7b	0.113	no
7b	0.205	no
7b	0.222	no
7b	0.229	no
7b	0.212	no
7b	0.225	no
7b	0.336	no
7b	0.14	no
7b	0.109	no
7b	0.182	no
7b	0.186	no
7b	0.202	no
7b	0.22	no
7b	0.234	no
7b	0.231	no
7b	0.251	no
7b	0.334	no
8c	0.042	yes
8c	0.065	yes
8c	0.054	yes
8c	0.065	yes
8c	0.049	yes
8c	0.016	yes
8c	0.026	yes
8c	0.054	yes
8c	0.064	yes
8c	0.039	yes
8c	0.02	yes
8c	0.037	yes
8c	0.059	yes
8c	0.043	yes
8c	0.025	yes
8c	0.044	yes
8c	0.02	yes
8c	0.025	yes
9b	0.039	yes
9b	0.017	yes
9b	0.019	yes
9b	0.04	yes
9b	0.026	yes
9b	0.049	yes
9b	0.046	yes
9b	0.018	yes
9b	0.017	yes
9b	0.027	yes
9b	0.026	yes
9b	0.023	yes
9b	0.063	yes
9b	0.046	yes
9b	0.039	yes
9b	0.022	yes
9b	0.008	yes
11	0.03	yes
11	0.108	yes
11	0.017	yes
11	0.013	yes
11	0.019	yes
11	0.021	yes
11	0.036	yes
11	0.037	yes
11	0.022	yes
11	0.022	yes
11	0.213	yes
11	0.024	yes
11	0.025	yes
11	0.053	yes
11	0.086	yes
11	0.083	yes
11	0.065	yes
11	0.134	yes
11	0.028	yes
13b	0.182	no
13b	0.167	no
13b	0.267	no
13b	0.238	no
13b	0.179	no
13b	0.213	no
13b	0.099	no
13b	0.181	no
13b	0.265	no
13b	0.205	no
13b	0.072	no
13b	0.148	no
13b	0.116	no
13b	0.207	no
13b	0.166	no
13b	0.095	no
13b	0.136	no
14a	0.052	no
14a	0.216	no
14a	0.068	no
14a	0.133	no
14a	0.138	no
14a	0.123	no
14a	0.275	no
14a	0.106	no
14a	0.058	no
14a	0.158	no
16a	0.208	yes
16a	0.176	yes
16a	0.089	yes
16a	0.221	yes
16a	0.16	yes
16a	0.151	yes
16a	0.165	yes
16a	0.218	yes
16a	0.115	yes
16a	0.161	yes
16a	0.193	yes
16a	0.326	yes
16a	0.303	yes
16a	0.097	yes
16a	0.204	yes
21a	0.093	no
21a	0.168	no
21a	0.142	no
21a	0.241	no
21a	0.233	no
21a	0.063	no
21a	0.16	no
21a	0.23	no
21a	0.264	no
21a	0.166	no
21a	0.153	no
21a	0.116	no
21a	0.189	no
21a	0.2	no
21a	0.119	no
21a	0.297	no
21a	0.18	no
21a	0.135	no
22a	0.242	no
22a	0.121	no
22a	0.195	no
22a	0.196	no
22a	0.117	no
22a	0.237	no
22a	0.188	no
22a	0.181	no
26b	0.173	no
26b	0.251	no
26b	0.094	no
26b	0.275	no
26b	0.252	no
26b	0.187	no
26b	0.101	no
26b	0.112	no
27	0.325	no
27	0.279	no
27	0.219	no
27	0.167	no
27	0.092	no
27	0.176	no
27	0.084	no
27	0.335	no
27	0.344	no
27	0.106	no
29	0.058	no
29	0.169	no
29	0.159	no
29	0.091	no
29	0.194	no
29	0.14	no
29	0.092	no
29	0.146	no
29	0.277	no
29	0.282	no
29	0.172	no
29	0.169	no
29	0.21	no
29	0.314	no
29	0.175	no
29	0.453	no
29	0.316	no
29	0.367	no
29	0.173	no
MgCl2	0.225	no
MgCl2	0.206	no
MgCl2	0.275	no
MgCl2	0.136	no
MgCl2	0.234	no
MgCl2	0.137	no
MgCl2	0.193	no
8c	0.025	yes
8c	0.053	yes
8c	0.022	yes
8c	0.034	yes
8c	0.077	yes
8c	0.02	yes
8c	0.058	yes
8c	0.039	yes
8c	0.038	yes
8c	0.044	yes
8c	0.026	yes
8c	0.048	yes
8c	0.031	yes
8c	0.033	yes
8c	0.054	yes
8c	0.07	yes
18	0.074	yes
18	0.013	yes
18	0.056	yes
18	0.012	yes
18	0.038	yes
18	0.049	yes
18	0.062	yes
18	0.031	yes
18	0.02	yes
18	0.025	yes
18	0.046	yes
18	0.036	yes
18	0.049	yes
18	0.071	yes
18	0.068	yes
18	0.03	yes
18	0.066	yes
18	0.053	yes
