## Supplementary material for "Conserved inhibitory mechanisms of root-associated bacteria towards *Arabidopsis thaliana* and *Chlamydomonas reinhardtii*": Table S5

### Sheet: Wild soil isolates taxonomy 
Taxonomic classification of pine-forest soil- and rhizosphere-derived bacterial isolates. Related to Figure 1
strain	Isolated from	Chlamydomonas inhibited	Phylum	Class	Order	Family	Genus
11	Soil	yes	Pseudomonadota	Gammaproteobacteria	Pseudomonadales	Pseudomonadaceae	Pseudomonas
16a	Soil	yes	Actinomycetota	Actinobacteria	Kitasatosporales	Streptomycetaceae	Streptomyces
18	Soil	yes	Pseudomonadota	Gammaproteobacteria	Pseudomonadales	Pseudomonadaceae	Pseudomonas
1a	Soil	yes	Bacillota	Bacilli	Paenibacillales	Paenibacillaceae	Paenibacillus
8c	Soil	yes	Pseudomonadota	Gammaproteobacteria	Pseudomonadales	Pseudomonadaceae	Pseudomonas
9b	Soil	yes	Pseudomonadota	Gammaproteobacteria	Pseudomonadales	Pseudomonadaceae	Pseudomonas
13b	Rhizosphere	no	Pseudomonadota	Gammaproteobacteria	Pseudomonadales	Pseudomonadaceae	Pseudomonas
14a	Rhizosphere	no	Bacteroidota	Bacteroidia	Sphingobacteriales	Sphingobacteriaceae	Pedobacter
21a	NA	no	Actinomycetota	Actinobacteria	Micrococcales	Microbacteriaceae	Microbacterium
22a	NA	no	Bacteroidota	Bacteroidia	Flavobacteriales	Flavobacteriaceae	Flavobacterium
26b	Soil	no	Bacteroidota	Bacteroidia	Flavobacteriales	Flavobacteriaceae	Flavobacterium
27	Soil	no	Bacteroidota	Bacteroidia	Flavobacteriales	Flavobacteriaceae	Flavobacterium
29	Rhizosphere	no	Bacteroidota	Bacteroidia	Flavobacteriales	Flavobacteriaceae	Flavobacterium
2a	Soil	no	Actinomycetota	Actinobacteria	Micrococcales	Microbacteriaceae	Microbacterium
3b	Soil	no	Bacteroidota	Bacteroidia	Flavobacteriales	Flavobacteriaceae	Flavobacterium
7b	Soil	no	Pseudomonadota	Gammaproteobacteria	Pseudomonadales	Pseudomonadaceae	Pseudomonas
