## Supplementary material for "Conserved inhibitory mechanisms of root-associated bacteria towards *Arabidopsis thaliana* and *Chlamydomonas reinhardtii*": Table S12

### Sheet: insertion info
Transposon insertion site details for sequenced Bso MF6 mutant clones. Related to Figure 3.
Clone	Platform	Chromosome	Insertion_pos	tsd_len_junction	tsd_len_insert	Cassette_orientation	Locus_tag	Gene	Product	Cds_start	Cds_end	Cds_strand	Cds_len_bp	bp_into_cds	Codon	aa_pos_of
34F7	illumina	1	2979226	11		reverse	AC1V0C_13885 - AC1V0C_13890		type VI secretion system Vgr family protein - hypothetical protein
35A6a	illumina	1	1106120	9		forward	AC1V0C_05200		Rne/Rng family ribonuclease	1104446	1107628	-	3183	1509	503	1060
35A6c	illumina	1	1106120	9		forward	AC1V0C_05200		Rne/Rng family ribonuclease	1104446	1107628	-	3183	1509	503	1060
35F3	illumina	1	754550	8		reverse	AC1V0C_03450	dnaJ	molecular chaperone DnaJ	753510	754646	+	1137	1041	347	378
36A7a	illumina	1	506790	10		reverse	AC1V0C_02345	trpE	anthranilate synthase component I	506328	507821	-	1494	1032	344	497
36A7c	illumina	1	506790	10		reverse	AC1V0C_02345	trpE	anthranilate synthase component I	506328	507821	-	1494	1032	344	497
51B12	illumina	1	422675	9		reverse	AC1V0C_01980		ATP-dependent nuclease	421421	423370	+	1950	1255	419	649
20D2	nanopore	1	8275	9	9	reverse	AC1V0C_00025		hypothetical protein	7565	8890	+	1326	711	237	441
24F8	nanopore	1	3101153	10	9	reverse	AC1V0C_14460		DUF3683 domain-containing protein	3099597	3103622	-	4026	2470	824	1341
24G11	nanopore	2	2420610	11	9	forward	AC1V0C_27405 - AC1V0C_27410		DUF3304 domain-containing protein - LysR substrate-binding domain-containing protein
27D6	nanopore	1	423362	10	9	reverse	AC1V0C_01980		ATP-dependent nuclease	421421	423370	+	1950	1942	648	649
42E1	nanopore	1	952377	9	9	reverse	AC1V0C_04410 - AC1V0C_04415		type VI secretion system amidase immunity protein Tai4 - DUF1493 family protein
50A5	nanopore	1	3281691	9	9	forward	AC1V0C_15305 - AC1V0C_15310		tetratricopeptide repeat protein - type VI secretion system amidase effector protein Tae4
54B10	nanopore	1	3167248	9	9	forward	AC1V0C_14770	hprK	HPr(Ser) kinase/phosphatase	3166419	3167387	+	969	830	277	322
54B7	Sanger	1	422675	9			AC1V0C_01980		ATP-dependent nuclease	421421	423370	+	1950	1255	419	649
57A4	Sanger	1	422675	9			AC1V0C_01980		ATP-dependent nuclease	421421	423370	+	1950	1255	419	649
