## Supplementary material for "Conserved inhibitory mechanisms of root-associated bacteria towards *Arabidopsis thaliana* and *Chlamydomonas reinhardtii*": Table S13

### Sheet: Coverage_breadth
Whole-genome sequencing coverage breadth confirms loss of chromosome 3 in Bso MF6 mutant clones. Related to Figure 3.
Clone	Platform	Contig	Length_bp	Numreads_q10	Covbases_q10	Breadth_pct_q10	Meandepth_q10	Meanmapq_q10
20D2	nanopore	chr_1	3592343	168411	3592343	100	91.2276	60
20D2	nanopore	chr_2	2983592	130429	2983592	100	84.1208	60
20D2	nanopore	chr_3	1179882	3	2574	0.218157	0.00233328	22
20D2	nanopore	transposon	629	99	629	100	59.7965	59.4
24F8	nanopore	chr_1	3592343	135794	3592343	100	80.0491	59.9
24F8	nanopore	chr_2	2983592	108351	2983592	100	76.2314	60
24F8	nanopore	chr_3	1179882	40072	1179882	100	74.3932	59.9
24F8	nanopore	transposon	629	61	629	100	38.7599	57.8
24G11	nanopore	chr_1	3592343	158697	3592343	100	83.0174	60
24G11	nanopore	chr_2	2983592	121473	2983592	100	76.5547	60
24G11	nanopore	chr_3	1179882	3	2217	0.1879	0.001879	49
24G11	nanopore	transposon	629	73	629	100	43.5199	59.2
27D6	nanopore	chr_1	3592343	169385	3592343	100	79.0236	60
27D6	nanopore	chr_2	2983592	129962	2983592	100	72.3531	60
27D6	nanopore	chr_3	1179882	4	4150	0.35173	0.0035173	47.2
27D6	nanopore	transposon	629	79	629	100	47.9459	58.6
34F7	illumina	chr_1	3592343	2908667	3578085	99.6031	118.933	59.9
34F7	illumina	chr_2	2983592	2328095	2978654	99.8345	114.672	59.9
34F7	illumina	chr_3	1179882	5	163	0.0138149	0.000229684	44
34F7	illumina	transposon	629	609	629	100	127.595	60
35A6a	illumina	chr_1	3592343	2381697	3579088	99.631	97.2042	59.9
35A6a	illumina	chr_2	2983592	1983209	2979359	99.8581	97.4934	59.9
35A6a	illumina	chr_3	1179882	759239	1174764	99.5662	94.3979	59.9
35A6a	illumina	transposon	629	399	629	100	85.7933	60
35A6c	illumina	chr_1	3592343	2671085	3578624	99.6181	109.17	59.9
35A6c	illumina	chr_2	2983592	2200089	2979261	99.8548	108.327	59.9
35A6c	illumina	chr_3	1179882	831303	1174809	99.57	103.536	59.9
35A6c	illumina	transposon	629	440	629	100	96.1955	60
35F3a	illumina	chr_1	3592343	3090502	3579336	99.6379	124.995	59.9
35F3a	illumina	chr_2	2983592	2055588	2979249	99.8544	100.16	59.9
35F3a	illumina	chr_3	1179882	2	182	0.0154253	0.000154253	44.5
35F3a	illumina	transposon	629	569	629	100	118.709	60
36A7a	illumina	chr_1	3592343	2346445	3579211	99.6344	95.6363	59.9
36A7a	illumina	chr_2	2983592	1933510	2979277	99.8554	94.9033	59.9
36A7a	illumina	chr_3	1179882	692575	1174629	99.5548	86.0456	59.9
36A7a	illumina	transposon	629	476	629	100	97.4372	60
36A7c	illumina	chr_1	3592343	3013619	3579107	99.6315	123.153	59.9
36A7c	illumina	chr_2	2983592	2454383	2979221	99.8535	120.799	59.9
36A7c	illumina	chr_3	1179882	894497	1174875	99.5756	111.328	59.9
36A7c	illumina	transposon	629	592	629	100	122.89	60
42E1	nanopore	chr_1	3592343	142210	3592343	100	71.8275	60
42E1	nanopore	chr_2	2983592	109862	2983592	100	66.3984	60
42E1	nanopore	chr_3	1179882	4	3261	0.276384	0.00276384	53
42E1	nanopore	transposon	629	47	629	100	30.1701	58.1
50A5	nanopore	chr_1	3592343	193551	3592343	100	86.7899	60
50A5	nanopore	chr_2	2983592	148232	2983592	100	80.0358	60
50A5	nanopore	chr_3	1179882	1	1058	0.08967	0.0008967	60
50A5	nanopore	transposon	629	93	629	100	57.1526	59.1
51B12	illumina	chr_1	3592343	2400604	3578960	99.6275	96.7659	59.9
51B12	illumina	chr_2	2983592	1926455	2979040	99.8474	93.563	59.9
51B12	illumina	chr_3	1179882	6	128	0.0108485	0.000215276	55.3
51B12	illumina	transposon	629	547	629	100	113.17	60
54B10	nanopore	chr_1	3592343	68094	3591746	99.9834	22.5888	59.9
54B10	nanopore	chr_2	2983592	55353	2983585	99.9998	21.8279	60
54B10	nanopore	chr_3	1179882	20433	1179882	100	22.049	59.9
54B10	nanopore	transposon	629	29	629	100	18.1685	58.2
