## Supplementary material for "Conserved inhibitory mechanisms of root-associated bacteria towards *Arabidopsis thaliana* and *Chlamydomonas reinhardtii*": Table S14

### Sheet: Potential Toxins
Candidate toxin proteins in the Bso MF6 pellet proteome. Related to Figure 3.
Protein	Description	chromosome	start	stop	strand	MF6_C-_D2_meanLog2LFQ	MF6_C+_D2_meanLog2LFQ	27D6_C-_D2_meanLog2LFQ	27D6_C+_D2_meanLog2LFQ	34F7_C-_D2_meanLog2LFQ	34F7_C+_D2_meanLog2LFQ	DeepLocPro_localisation	toxin_Pfam_domains	T6SS_effector_probability
AC1V0C_05395	hypothetical protein	chromosome 1	1141313	1142002	-	29.0633	31.3021	29.5874	26.265	26.4594	24.7819	Extracellular
AC1V0C_12950	SDR family oxidoreductase	chromosome 1	2775935	2776837	+	22.6571	23.402	29.6443	29.0617	29.6246	28.8929	Extracellular
AC1V0C_03820	D-(-)-3-hydroxybutyrate oligomer hydrolase	chromosome 1	825912	828002	+	25.1153	26.2128	25.435	25.6333	25.2935	25.7201	Extracellular
AC1V0C_18695	S10 family peptidase	chromosome 2	426182	427858	+	25.3809	26.4701	25.7293	24.1514	24.1849	23.4263	Extracellular
AC1V0C_01005	DUF3443 family protein	chromosome 1	228413	229642	+	24.7356	25.0512	24.5876	24.6611	24.6568	24.5968	Extracellular
AC1V0C_03320	non-specific DNA-binding protein DpsA	chromosome 1	719201	719689	+	24.5487	25.7348	24.5919	25.3991	23.7976	24.053	Extracellular
AC1V0C_13670	SGNH/GDSL hydrolase family protein	chromosome 1	2930138	2931277	+	24.886	27.0163	24.2927	23.351	23.9759	23.0246	Extracellular
AC1V0C_18690	S53 family peptidase	chromosome 2	424519	426108	+	24.4511	25.4968	24.7199	23.3314	22.9042	22.465	Extracellular
AC1V0C_19790	type VI secretion system Vgr family protein	chromosome 2	686843	688981	+	24.4446	24.9394	24.8841	22.2963	23.6787	21.7141	Extracellular		0.774
AC1V0C_06950	cellulose synthase complex periplasmic endoglucanase BcsZ	chromosome 1	1480810	1482039	+	23.2916	23.5257	23.5716	23.5226	23.8964	23.7529	Extracellular
AC1V0C_21260	entericidin A/B family lipoprotein	chromosome 2	1013875	1014009	+	22.9368	23.3568	23.2554	23.7793	23.4711	23.6488	Outer Membrane	PF08085 (Entericidin)
AC1V0C_15920	T6SS effector BTH_I2691 family protein	chromosome 1	3413125	3415689	-	22.8062	23.6235	23.1874	23.0172	22.7984	23.4261	Extracellular
AC1V0C_15930	type VI secretion system Vgr family protein	chromosome 1	3416467	3418938	-	22.99	23.6886	23.3612	22.7435	22.9631	22.9127	Extracellular		0.982
AC1V0C_27195	catechol 1,2-dioxygenase	chromosome 2	2366854	2367756	+	21.9088	23.6694	22.3631	23.5284	23.3062		Cytoplasmic		0.885
AC1V0C_22450	S8 family peptidase	chromosome 2	1282976	1284643	-	22.2862	24.6565	23.0948	22.4185	23.3559	21.4743	Extracellular
AC1V0C_19225	Xaa-Pro dipeptidyl-peptidase	chromosome 2	553503	555473	-		24.7168	20.9164				Extracellular
AC1V0C_29605	hypothetical protein	chromosome 2	2895882	2897963	-		23.0181	19.0035	22.3241	21.4568	24.2972	Extracellular
AC1V0C_19405	PraA/PraB family alkane oxidation protein activator	chromosome 2	600198	600701	+	21.3286	25.0071	21.054		20.5001		Extracellular
AC1V0C_22480	hypothetical protein	chromosome 2	1288666	1289355	-	21.3533	21.8544	21.5816		21.8321		Extracellular
AC1V0C_12595	Csu type fimbrial protein	chromosome 1	2699898	2700893	-	20.6196	22.5348	21.536		21.7693		Extracellular
AC1V0C_26460	triacylglycerol lipase	chromosome 2	2201153	2202247	-	19.6255	24.2819	20.9046				Extracellular
AC1V0C_23230	sialidase family protein	chromosome 2	1471817	1473262	-	20.2598	22.9726	21.3481		20.6369		Extracellular
AC1V0C_27585	two-partner secretion domain-containing protein	chromosome 2	2458952	2470366	-	19.3606	20.5462	20.4286	22.5811	20.8391	21.8725	Extracellular	PF14436 (EndoU bacteria)
AC1V0C_19605	M36 family metallopeptidase	chromosome 2	649084	650796	-	19.6956	22.4137	20.1717		21.0105		Extracellular
AC1V0C_23425	type II toxin-antitoxin system HipA family toxin	chromosome 2	1514013	1515353	+	20.3196	20.965	20.8371		20.9427		Cytoplasmic	PF07804 (HipA C)
AC1V0C_23525	hypothetical protein	chromosome 2	1536798	1537232	+	20.2008	21.5473	20.0193		21.0445		Extracellular
AC1V0C_05655	PhoX family protein	chromosome 1	1205253	1207211	-	19.3667	21.1791	19.1889	23.0018	18.9596		Extracellular
AC1V0C_31445	inclusion body family protein	chromosome 3	314315	314818	-	30.2549	30.9748					Extracellular
AC1V0C_31665	hypothetical protein	chromosome 3	368077	368439	-	25.562	28.9261					Extracellular
AC1V0C_31655	RHS repeat domain-containing protein	chromosome 3	358906	367509	-	23.9282	26.99					Extracellular
AC1V0C_32450	M4 family metallopeptidase	chromosome 3	545623	547320	+	23.3801	24.7575					Extracellular
AC1V0C_34660	hypothetical protein	chromosome 3	1052161	1053141	-	22.5775	23.128					Extracellular
AC1V0C_34655	RHS repeat-associated core domain-containing protein	chromosome 3	1047087	1051703	-	22.4228	23.0239					Extracellular
AC1V0C_35050	RES family NAD+ phosphorylase	chromosome 3	1159937	1160416	-	19.9397	21.4322					Cytoplasmic	PF08808 (RES)
