## Supplementary material for "Conserved inhibitory mechanisms of root-associated bacteria towards *Arabidopsis thaliana* and *Chlamydomonas reinhardtii*": Table S17

### Sheet: mono root elongation
Primary root elongation of Arabidopsis seedlings mono-associated with Bso MF6 transposon mutants. Related to Figure 4.
Strain	Tn	Root_elongation	Experiment
20D2	Tn5-1634	0.132	Exp 1
20D2	Tn5-1634	0.126	Exp 1
20D2	Tn5-1634	0.046	Exp 1
20D2	Tn5-1634	0.013	Exp 1
20D2	Tn5-1634	0.081	Exp 1
20D2	Tn5-1634	0.089	Exp 1
20D2	Tn5-1634	0.063	Exp 1
20D2	Tn5-1634	0.037	Exp 1
20D2	Tn5-1634	0.019	Exp 1
20D2	Tn5-1634	0.025	Exp 1
20D2	Tn5-1634	0.191	Exp 1
20D2	Tn5-1634	0.125	Exp 1
20D2	Tn5-1634	0.241	Exp 1
20D2	Tn5-1634	0.722	Exp 1
20D2	Tn5-1634	1.174	Exp 1
20D2	Tn5-1634	0.168	Exp 1
20D2	Tn5-1634	0.332	Exp 1
20D2	Tn5-1634	0.152	Exp 1
20D2	Tn5-1634	0.211	Exp 1
20D2	Tn5-1634	0.195	Exp 1
20D2	Tn5-1634	0.128	Exp 1
20D2	Tn5-1634	0.03	Exp 1
20D2	Tn5-1634	0.108	Exp 1
20D2	Tn5-1634	0.062	Exp 1
20D2	Tn5-1634	0.121	Exp 1
20D2	Tn5-1634	0.154	Exp 1
20D2	Tn5-1634	0.113	Exp 1
20D2	Tn5-1634	0.2	Exp 1
20D2	Tn5-1634	0.096	Exp 1
20D2	Tn5-1634	0.151	Exp 1
20D2	Tn5-1634	1.022	Exp 3
20D2	Tn5-1634	1.034	Exp 3
20D2	Tn5-1634	0.94	Exp 3
20D2	Tn5-1634	0.982	Exp 3
20D2	Tn5-1634	1.667	Exp 3
20D2	Tn5-1634	0.226	Exp 3
20D2	Tn5-1634	0.756	Exp 3
20D2	Tn5-1634	2.149	Exp 3
20D2	Tn5-1634	0.213	Exp 3
20D2	Tn5-1634	1.867	Exp 3
20D2	Tn5-1634	1.078	Exp 3
20D2	Tn5-1634	0.39	Exp 3
20D2	Tn5-1634	1.006	Exp 3
20D2	Tn5-1634	0.289	Exp 3
20D2	Tn5-1634	0.362	Exp 3
20D2	Tn5-1634	0.359	Exp 3
20D2	Tn5-1634	0.271	Exp 3
20D2	Tn5-1634	0.309	Exp 3
20D2	Tn5-1634	0.292	Exp 3
20D2	Tn5-1634	0.731	Exp 3
20D2	Tn5-1634	1.621	Exp 3
20D2	Tn5-1634	0.147	Exp 3
20D2	Tn5-1634	0.267	Exp 3
20D2	Tn5-1634	0.383	Exp 3
20D2	Tn5-1634	0.722	Exp 3
20D2	Tn5-1634	0.274	Exp 3
20D2	Tn5-1634	1.09	Exp 3
20D2	Tn5-1634	0.269	Exp 3
20D2	Tn5-1634	0.303	Exp 3
24F8	Tn5-2000	1.587	Exp 1
24F8	Tn5-2000	0.127	Exp 1
24F8	Tn5-2000	4.41	Exp 1
24F8	Tn5-2000	0.129	Exp 1
24F8	Tn5-2000	4.331	Exp 1
24F8	Tn5-2000	0.192	Exp 1
24F8	Tn5-2000	0.186	Exp 1
24F8	Tn5-2000	0.883	Exp 1
24F8	Tn5-2000	0.279	Exp 1
24F8	Tn5-2000	3.223	Exp 1
24F8	Tn5-2000	2.905	Exp 1
24F8	Tn5-2000	3.817	Exp 1
24F8	Tn5-2000	2.372	Exp 1
24F8	Tn5-2000	1.908	Exp 1
24F8	Tn5-2000	4.177	Exp 1
24F8	Tn5-2000	1.357	Exp 1
24F8	Tn5-2000	0.283	Exp 1
24F8	Tn5-2000	0.722	Exp 1
24F8	Tn5-2000	0.17	Exp 1
24F8	Tn5-2000	2.25	Exp 1
24F8	Tn5-2000	0.123	Exp 1
24F8	Tn5-2000	0.177	Exp 1
24F8	Tn5-2000	0.117	Exp 1
24F8	Tn5-2000	1.058	Exp 1
24F8	Tn5-2000	1.752	Exp 1
24F8	Tn5-2000	2.819	Exp 1
24F8	Tn5-2000	0.17	Exp 1
24F8	Tn5-2000	2.884	Exp 1
24F8	Tn5-2000	1.662	Exp 1
24F8	Tn5-2000	0.286	Exp 1
24F8	Tn5-2000	0.184	Exp 2
24F8	Tn5-2000	0.455	Exp 2
24F8	Tn5-2000	0.409	Exp 2
24F8	Tn5-2000	2.489	Exp 2
24F8	Tn5-2000	2.632	Exp 2
24F8	Tn5-2000	0.943	Exp 2
24F8	Tn5-2000	1.202	Exp 2
24F8	Tn5-2000	0.271	Exp 2
24F8	Tn5-2000	0.444	Exp 2
24F8	Tn5-2000	0.204	Exp 2
24F8	Tn5-2000	0.179	Exp 2
24F8	Tn5-2000	0.331	Exp 2
24F8	Tn5-2000	0.461	Exp 2
24F8	Tn5-2000	0.159	Exp 2
24F8	Tn5-2000	0.134	Exp 2
24F8	Tn5-2000	0.545	Exp 2
24F8	Tn5-2000	0.4	Exp 2
24F8	Tn5-2000	0.239	Exp 2
24F8	Tn5-2000	0.281	Exp 2
24F8	Tn5-2000	0.2	Exp 2
24F8	Tn5-2000	0.344	Exp 2
24F8	Tn5-2000	0.193	Exp 2
24F8	Tn5-2000	0.182	Exp 2
24F8	Tn5-2000	0.437	Exp 2
24F8	Tn5-2000	0.163	Exp 2
24F8	Tn5-2000	0.205	Exp 2
24F8	Tn5-2000	0.202	Exp 3
24F8	Tn5-2000	0.524	Exp 3
24F8	Tn5-2000	0.155	Exp 3
24F8	Tn5-2000	2.134	Exp 3
24F8	Tn5-2000	0.319	Exp 3
24F8	Tn5-2000	0.276	Exp 3
24F8	Tn5-2000	0.27	Exp 3
24F8	Tn5-2000	0.667	Exp 3
24F8	Tn5-2000	1.426	Exp 3
24F8	Tn5-2000	0.294	Exp 3
24F8	Tn5-2000	3.127	Exp 3
24F8	Tn5-2000	0.719	Exp 3
24F8	Tn5-2000	0.207	Exp 3
24F8	Tn5-2000	1.881	Exp 3
24F8	Tn5-2000	0.189	Exp 3
24F8	Tn5-2000	0.19	Exp 3
24F8	Tn5-2000	1.553	Exp 3
24F8	Tn5-2000	0.263	Exp 3
24F8	Tn5-2000	2.289	Exp 3
24F8	Tn5-2000	1.941	Exp 3
24F8	Tn5-2000	2.093	Exp 3
24F8	Tn5-2000	0.57	Exp 3
24F8	Tn5-2000	2.938	Exp 3
24F8	Tn5-2000	0.224	Exp 3
24F8	Tn5-2000	0.14	Exp 3
24F8	Tn5-2000	0.879	Exp 3
24F8	Tn5-2000	2.725	Exp 3
24F8	Tn5-2000	0.441	Exp 3
24F8	Tn5-2000	1.141	Exp 3
24F8	Tn5-2000	1.588	Exp 3
24G11	Tn5-2015	0.268	Exp 1
24G11	Tn5-2015	2.19	Exp 1
24G11	Tn5-2015	4.551	Exp 1
24G11	Tn5-2015	0.402	Exp 1
24G11	Tn5-2015	4.421	Exp 1
24G11	Tn5-2015	3.211	Exp 1
24G11	Tn5-2015	0.388	Exp 1
24G11	Tn5-2015	3.727	Exp 1
24G11	Tn5-2015	5.753	Exp 1
24G11	Tn5-2015	2.277	Exp 1
24G11	Tn5-2015	6.8	Exp 1
24G11	Tn5-2015	6.625	Exp 1
24G11	Tn5-2015	5.907	Exp 1
24G11	Tn5-2015	0.113	Exp 1
24G11	Tn5-2015	0.568	Exp 1
24G11	Tn5-2015	2.511	Exp 1
24G11	Tn5-2015	0.362	Exp 1
24G11	Tn5-2015	3.547	Exp 1
24G11	Tn5-2015	3.521	Exp 1
24G11	Tn5-2015	2.672	Exp 1
24G11	Tn5-2015	1.39	Exp 1
24G11	Tn5-2015	2.424	Exp 1
24G11	Tn5-2015	4.337	Exp 1
24G11	Tn5-2015	3.6	Exp 1
24G11	Tn5-2015	2.35	Exp 1
24G11	Tn5-2015	0.722	Exp 1
24G11	Tn5-2015	1.787	Exp 1
24G11	Tn5-2015	2.685	Exp 1
24G11	Tn5-2015	6.7	Exp 1
24G11	Tn5-2015	0.217	Exp 1
24G11	Tn5-2015	0.337	Exp 2
24G11	Tn5-2015	0.189	Exp 2
24G11	Tn5-2015	5.899	Exp 2
24G11	Tn5-2015	0.063	Exp 2
24G11	Tn5-2015	0.243	Exp 2
24G11	Tn5-2015	5.478	Exp 2
24G11	Tn5-2015	0.407	Exp 2
24G11	Tn5-2015	1.049	Exp 2
24G11	Tn5-2015	0.379	Exp 2
24G11	Tn5-2015	0.246	Exp 2
24G11	Tn5-2015	3.821	Exp 2
24G11	Tn5-2015	0.402	Exp 2
24G11	Tn5-2015	0.276	Exp 2
24G11	Tn5-2015	2.162	Exp 2
24G11	Tn5-2015	5.518	Exp 2
24G11	Tn5-2015	2.493	Exp 2
24G11	Tn5-2015	0.809	Exp 2
24G11	Tn5-2015	0.285	Exp 2
24G11	Tn5-2015	0.194	Exp 2
24G11	Tn5-2015	0.938	Exp 2
24G11	Tn5-2015	5.464	Exp 2
24G11	Tn5-2015	0.208	Exp 2
24G11	Tn5-2015	5.747	Exp 2
24G11	Tn5-2015	4.331	Exp 2
24G11	Tn5-2015	1.808	Exp 2
24G11	Tn5-2015	1.217	Exp 2
24G11	Tn5-2015	3.387	Exp 2
24G11	Tn5-2015	0.229	Exp 2
24G11	Tn5-2015	4.906	Exp 2
24G11	Tn5-2015	2.809	Exp 2
24G11	Tn5-2015	3.45	Exp 3
24G11	Tn5-2015	2.553	Exp 3
24G11	Tn5-2015	3.719	Exp 3
24G11	Tn5-2015	0.287	Exp 3
24G11	Tn5-2015	3.69	Exp 3
24G11	Tn5-2015	0.383	Exp 3
24G11	Tn5-2015	3.938	Exp 3
24G11	Tn5-2015	4.584	Exp 3
24G11	Tn5-2015	1.032	Exp 3
24G11	Tn5-2015	0.212	Exp 3
24G11	Tn5-2015	1.959	Exp 3
24G11	Tn5-2015	0.631	Exp 3
24G11	Tn5-2015	2.283	Exp 3
24G11	Tn5-2015	2.409	Exp 3
24G11	Tn5-2015	1.03	Exp 3
24G11	Tn5-2015	1.324	Exp 3
24G11	Tn5-2015	4.201	Exp 3
24G11	Tn5-2015	4.404	Exp 3
24G11	Tn5-2015	2.814	Exp 3
24G11	Tn5-2015	4.095	Exp 3
24G11	Tn5-2015	0.466	Exp 3
24G11	Tn5-2015	0.201	Exp 3
24G11	Tn5-2015	3.402	Exp 3
24G11	Tn5-2015	1.461	Exp 3
24G11	Tn5-2015	0.377	Exp 3
24G11	Tn5-2015	0.288	Exp 3
24G11	Tn5-2015	0.225	Exp 3
24G11	Tn5-2015	1.796	Exp 3
24G11	Tn5-2015	3.153	Exp 4
24G11	Tn5-2015	5.469	Exp 4
24G11	Tn5-2015	5.553	Exp 4
24G11	Tn5-2015	3.73	Exp 4
24G11	Tn5-2015	4.733	Exp 4
24G11	Tn5-2015	2.53	Exp 4
24G11	Tn5-2015	3.173	Exp 4
24G11	Tn5-2015	4.908	Exp 4
24G11	Tn5-2015	5.38	Exp 4
24G11	Tn5-2015	3.168	Exp 4
24G11	Tn5-2015	4.851	Exp 4
24G11	Tn5-2015	3.019	Exp 4
24G11	Tn5-2015	5.055	Exp 4
24G11	Tn5-2015	4.031	Exp 4
24G11	Tn5-2015	5.17	Exp 4
24G11	Tn5-2015	4.513	Exp 4
24G11	Tn5-2015	4.683	Exp 4
24G11	Tn5-2015	5.575	Exp 6
24G11	Tn5-2015	4.319	Exp 6
24G11	Tn5-2015	4.274	Exp 6
24G11	Tn5-2015	3.852	Exp 6
24G11	Tn5-2015	2.212	Exp 6
24G11	Tn5-2015	2.679	Exp 6
24G11	Tn5-2015	3.388	Exp 6
24G11	Tn5-2015	0.424	Exp 6
24G11	Tn5-2015	3.372	Exp 6
24G11	Tn5-2015	0.306	Exp 6
24G11	Tn5-2015	2.633	Exp 6
24G11	Tn5-2015	2.938	Exp 6
24G11	Tn5-2015	1.463	Exp 6
24G11	Tn5-2015	2.159	Exp 6
24G11	Tn5-2015	0.137	Exp 6
24G11	Tn5-2015	1.133	Exp 6
24G11	Tn5-2015	1.95	Exp 6
24G11	Tn5-2015	1.889	Exp 6
24G11	Tn5-2015	2.135	Exp 6
24G11	Tn5-2015	3.354	Exp 6
24G11	Tn5-2015	4.564	Exp 6
24G11	Tn5-2015	3.693	Exp 6
24G11	Tn5-2015	1.323	Exp 6
24G11	Tn5-2015	1.42	Exp 6
24G11	Tn5-2015	2.225	Exp 6
24G11	Tn5-2015	3.297	Exp 6
24G11	Tn5-2015	4.472	Exp 6
24G11	Tn5-2015	4.257	Exp 6
24G11	Tn5-2015	4.553	Exp 6
24G11	Tn5-2015	3.27	Exp 6
27D6	Tn5-2226	0.446	Exp 1
27D6	Tn5-2226	0.378	Exp 1
27D6	Tn5-2226	0.469	Exp 1
27D6	Tn5-2226	0.476	Exp 1
27D6	Tn5-2226	0.264	Exp 1
27D6	Tn5-2226	0.207	Exp 1
27D6	Tn5-2226	0.303	Exp 1
27D6	Tn5-2226	0.587	Exp 1
27D6	Tn5-2226	0.418	Exp 1
27D6	Tn5-2226	2.547	Exp 1
27D6	Tn5-2226	0.36	Exp 1
27D6	Tn5-2226	0.724	Exp 1
27D6	Tn5-2226	0.565	Exp 1
27D6	Tn5-2226	0.158	Exp 1
27D6	Tn5-2226	0.351	Exp 1
27D6	Tn5-2226	0.406	Exp 1
27D6	Tn5-2226	0.141	Exp 1
27D6	Tn5-2226	0.386	Exp 1
27D6	Tn5-2226	0.599	Exp 1
27D6	Tn5-2226	0.27	Exp 1
27D6	Tn5-2226	0.117	Exp 1
27D6	Tn5-2226	0.588	Exp 1
27D6	Tn5-2226	0.648	Exp 1
27D6	Tn5-2226	0.803	Exp 1
27D6	Tn5-2226	0.5	Exp 2
27D6	Tn5-2226	0.075	Exp 2
27D6	Tn5-2226	0.572	Exp 2
27D6	Tn5-2226	0.085	Exp 2
27D6	Tn5-2226	0.276	Exp 2
27D6	Tn5-2226	3.695	Exp 2
27D6	Tn5-2226	0.963	Exp 2
27D6	Tn5-2226	1.087	Exp 2
27D6	Tn5-2226	0.559	Exp 2
27D6	Tn5-2226	0.379	Exp 2
27D6	Tn5-2226	0.106	Exp 2
27D6	Tn5-2226	0.133	Exp 2
27D6	Tn5-2226	0.501	Exp 2
27D6	Tn5-2226	0.761	Exp 2
27D6	Tn5-2226	0.158	Exp 2
27D6	Tn5-2226	0.245	Exp 2
27D6	Tn5-2226	0.159	Exp 2
27D6	Tn5-2226	0.907	Exp 2
27D6	Tn5-2226	0.707	Exp 2
27D6	Tn5-2226	0.453	Exp 2
27D6	Tn5-2226	0.411	Exp 2
27D6	Tn5-2226	0.159	Exp 2
27D6	Tn5-2226	0.875	Exp 2
27D6	Tn5-2226	0.181	Exp 2
27D6	Tn5-2226	0.179	Exp 2
27D6	Tn5-2226	0.17	Exp 2
27D6	Tn5-2226	0.622	Exp 2
27D6	Tn5-2226	0.141	Exp 2
27D6	Tn5-2226	0.8	Exp 2
27D6	Tn5-2226	0.542	Exp 2
27D6	Tn5-2226	0.19	Exp 3
27D6	Tn5-2226	0.811	Exp 3
27D6	Tn5-2226	0.442	Exp 3
27D6	Tn5-2226	1.704	Exp 3
27D6	Tn5-2226	1.256	Exp 3
27D6	Tn5-2226	0.371	Exp 3
27D6	Tn5-2226	0.69	Exp 3
27D6	Tn5-2226	0.885	Exp 3
27D6	Tn5-2226	0.705	Exp 3
27D6	Tn5-2226	0.564	Exp 3
27D6	Tn5-2226	1.697	Exp 3
27D6	Tn5-2226	2.907	Exp 3
27D6	Tn5-2226	0.261	Exp 3
27D6	Tn5-2226	2.146	Exp 3
27D6	Tn5-2226	3.47	Exp 3
27D6	Tn5-2226	3.288	Exp 3
27D6	Tn5-2226	3.429	Exp 3
27D6	Tn5-2226	1.945	Exp 3
27D6	Tn5-2226	1.318	Exp 3
27D6	Tn5-2226	0.184	Exp 3
27D6	Tn5-2226	0.39	Exp 3
27D6	Tn5-2226	1.494	Exp 3
27D6	Tn5-2226	2.834	Exp 3
27D6	Tn5-2226	0.17	Exp 3
27D6	Tn5-2226	0.238	Exp 3
27D6	Tn5-2226	2.699	Exp 3
27D6	Tn5-2226	0.435	Exp 3
27D6	Tn5-2226	0.138	Exp 3
34F7	Tn5-2839	0.189	Exp 1
34F7	Tn5-2839	0.229	Exp 1
34F7	Tn5-2839	0.191	Exp 1
34F7	Tn5-2839	0.22	Exp 1
34F7	Tn5-2839	0.414	Exp 1
34F7	Tn5-2839	0.353	Exp 1
34F7	Tn5-2839	0.72	Exp 1
34F7	Tn5-2839	0.285	Exp 1
34F7	Tn5-2839	0.184	Exp 1
34F7	Tn5-2839	0.243	Exp 1
34F7	Tn5-2839	0.18	Exp 1
34F7	Tn5-2839	0.159	Exp 1
34F7	Tn5-2839	0.514	Exp 1
34F7	Tn5-2839	0.447	Exp 1
34F7	Tn5-2839	0.393	Exp 1
34F7	Tn5-2839	0.257	Exp 1
34F7	Tn5-2839	0.172	Exp 1
34F7	Tn5-2839	0.176	Exp 1
34F7	Tn5-2839	0.111	Exp 1
34F7	Tn5-2839	0.179	Exp 1
34F7	Tn5-2839	0.359	Exp 1
34F7	Tn5-2839	2.372	Exp 1
34F7	Tn5-2839	0.201	Exp 1
34F7	Tn5-2839	1.002	Exp 1
34F7	Tn5-2839	0.743	Exp 1
34F7	Tn5-2839	0.464	Exp 1
34F7	Tn5-2839	5.486	Exp 2
34F7	Tn5-2839	0.815	Exp 2
34F7	Tn5-2839	0.231	Exp 2
34F7	Tn5-2839	0.43	Exp 2
34F7	Tn5-2839	0.245	Exp 2
34F7	Tn5-2839	0.326	Exp 2
34F7	Tn5-2839	0.267	Exp 2
34F7	Tn5-2839	0.276	Exp 2
34F7	Tn5-2839	0.254	Exp 2
34F7	Tn5-2839	4.09	Exp 2
34F7	Tn5-2839	4.373	Exp 2
34F7	Tn5-2839	2.463	Exp 2
34F7	Tn5-2839	5.695	Exp 2
34F7	Tn5-2839	0.279	Exp 2
34F7	Tn5-2839	3.068	Exp 2
34F7	Tn5-2839	0.25	Exp 2
34F7	Tn5-2839	5.883	Exp 2
34F7	Tn5-2839	0.645	Exp 2
34F7	Tn5-2839	3.406	Exp 2
34F7	Tn5-2839	0.484	Exp 2
34F7	Tn5-2839	4.993	Exp 2
34F7	Tn5-2839	5.348	Exp 2
34F7	Tn5-2839	0.175	Exp 2
34F7	Tn5-2839	0.244	Exp 2
34F7	Tn5-2839	0.214	Exp 2
34F7	Tn5-2839	4.799	Exp 2
34F7	Tn5-2839	0.845	Exp 2
34F7	Tn5-2839	5.939	Exp 2
34F7	Tn5-2839	0.352	Exp 2
34F7	Tn5-2839	0.305	Exp 2
34F7	Tn5-2839	1.6	Exp 3
34F7	Tn5-2839	0.469	Exp 3
34F7	Tn5-2839	0.255	Exp 3
34F7	Tn5-2839	0.872	Exp 3
34F7	Tn5-2839	0.217	Exp 3
34F7	Tn5-2839	0.174	Exp 3
34F7	Tn5-2839	0.613	Exp 3
34F7	Tn5-2839	1.147	Exp 3
34F7	Tn5-2839	1.073	Exp 3
34F7	Tn5-2839	0.336	Exp 3
34F7	Tn5-2839	0.251	Exp 3
34F7	Tn5-2839	0.253	Exp 3
34F7	Tn5-2839	0.271	Exp 3
34F7	Tn5-2839	0.313	Exp 3
34F7	Tn5-2839	4.73	Exp 3
34F7	Tn5-2839	0.45	Exp 3
34F7	Tn5-2839	4.719	Exp 3
34F7	Tn5-2839	0.481	Exp 3
34F7	Tn5-2839	6.216	Exp 3
34F7	Tn5-2839	0.274	Exp 3
34F7	Tn5-2839	1.883	Exp 3
34F7	Tn5-2839	0.336	Exp 3
34F7	Tn5-2839	0.551	Exp 3
34F7	Tn5-2839	1.068	Exp 3
34F7	Tn5-2839	0.315	Exp 3
34F7	Tn5-2839	0.955	Exp 3
34F7	Tn5-2839	2.553	Exp 4
34F7	Tn5-2839	1.901	Exp 4
34F7	Tn5-2839	3.504	Exp 4
34F7	Tn5-2839	3.443	Exp 4
34F7	Tn5-2839	3.96	Exp 4
34F7	Tn5-2839	2.807	Exp 4
34F7	Tn5-2839	2.815	Exp 4
34F7	Tn5-2839	2.576	Exp 4
34F7	Tn5-2839	0.729	Exp 4
34F7	Tn5-2839	0.312	Exp 4
34F7	Tn5-2839	0.629	Exp 4
34F7	Tn5-2839	0.934	Exp 4
34F7	Tn5-2839	0.864	Exp 4
34F7	Tn5-2839	0.638	Exp 4
34F7	Tn5-2839	0.437	Exp 4
34F7	Tn5-2839	0.386	Exp 4
34F7	Tn5-2839	1.686	Exp 4
34F7	Tn5-2839	4.409	Exp 4
34F7	Tn5-2839	4.368	Exp 4
34F7	Tn5-2839	4.256	Exp 4
34F7	Tn5-2839	0.801	Exp 4
34F7	Tn5-2839	0.837	Exp 4
34F7	Tn5-2839	0.457	Exp 4
34F7	Tn5-2839	0.586	Exp 4
34F7	Tn5-2839	3.571	Exp 4
34F7	Tn5-2839	1.421	Exp 4
34F7	Tn5-2839	5.413	Exp 4
34F7	Tn5-2839	2.056	Exp 4
34F7	Tn5-2839	1.613	Exp 4
34F7	Tn5-2839	1.363	Exp 4
34F7	Tn5-2839	3.113	Exp 4
34F7	Tn5-2839	2.782	Exp 4
34F7	Tn5-2839	1.571	Exp 4
34F7	Tn5-2839	1.658	Exp 4
34F7	Tn5-2839	1.492	Exp 4
34F7	Tn5-2839	4.05	Exp 4
34F7	Tn5-2839	4.741	Exp 4
34F7	Tn5-2839	1.45	Exp 4
34F7	Tn5-2839	1.505	Exp 4
34F7	Tn5-2839	1.662	Exp 4
34F7	Tn5-2839	2.225	Exp 4
34F7	Tn5-2839	2.893	Exp 4
34F7	Tn5-2839	3.443	Exp 4
34F7	Tn5-2839	3.592	Exp 4
34F7	Tn5-2839	4.052	Exp 4
34F7	Tn5-2839	3.705	Exp 4
34F7	Tn5-2839	3.083	Exp 4
34F7	Tn5-2839	1.623	Exp 4
34F7	Tn5-2839	2.487	Exp 4
34F7	Tn5-2839	2.965	Exp 4
34F7	Tn5-2839	2.956	Exp 4
34F7	Tn5-2839	2.89	Exp 4
34F7	Tn5-2839	1.89	Exp 6
34F7	Tn5-2839	1.151	Exp 6
34F7	Tn5-2839	1.128	Exp 6
34F7	Tn5-2839	1.126	Exp 6
34F7	Tn5-2839	0.557	Exp 6
34F7	Tn5-2839	1.716	Exp 6
34F7	Tn5-2839	1.25	Exp 6
34F7	Tn5-2839	0.788	Exp 6
34F7	Tn5-2839	1.96	Exp 6
34F7	Tn5-2839	1.921	Exp 6
34F7	Tn5-2839	2.442	Exp 6
34F7	Tn5-2839	1.375	Exp 6
34F7	Tn5-2839	2.132	Exp 6
34F7	Tn5-2839	0.305	Exp 6
34F7	Tn5-2839	1.473	Exp 6
34F7	Tn5-2839	1.381	Exp 6
34F7	Tn5-2839	1.166	Exp 6
34F7	Tn5-2839	0.348	Exp 6
34F7	Tn5-2839	0.603	Exp 6
34F7	Tn5-2839	1.385	Exp 6
34F7	Tn5-2839	3.255	Exp 6
34F7	Tn5-2839	1.043	Exp 6
34F7	Tn5-2839	1.5	Exp 6
34F7	Tn5-2839	2.055	Exp 6
34F7	Tn5-2839	2.029	Exp 6
34F7	Tn5-2839	0.388	Exp 6
34F7	Tn5-2839	0.392	Exp 6
34F7	Tn5-2839	1.177	Exp 6
34F7	Tn5-2839	0.761	Exp 6
35A6	Tn5-2862	0.586	Exp 1
35A6	Tn5-2862	0.152	Exp 1
35A6	Tn5-2862	0.092	Exp 1
35A6	Tn5-2862	1.711	Exp 1
35A6	Tn5-2862	2.774	Exp 1
35A6	Tn5-2862	1.62	Exp 1
35A6	Tn5-2862	0.132	Exp 1
35A6	Tn5-2862	3.075	Exp 1
35A6	Tn5-2862	0.458	Exp 1
35A6	Tn5-2862	0.173	Exp 1
35A6	Tn5-2862	0.884	Exp 1
35A6	Tn5-2862	0.148	Exp 1
35A6	Tn5-2862	0.113	Exp 1
35A6	Tn5-2862	2.235	Exp 1
35A6	Tn5-2862	0.631	Exp 1
35A6	Tn5-2862	0.616	Exp 1
35A6	Tn5-2862	0.132	Exp 1
35A6	Tn5-2862	0.118	Exp 1
35A6	Tn5-2862	0.275	Exp 1
35A6	Tn5-2862	0.113	Exp 1
35A6	Tn5-2862	0.128	Exp 1
35A6	Tn5-2862	1.23	Exp 1
35A6	Tn5-2862	0.954	Exp 1
35A6	Tn5-2862	0.672	Exp 1
35A6	Tn5-2862	1.066	Exp 1
35A6	Tn5-2862	0.116	Exp 1
35A6	Tn5-2862	0.618	Exp 1
35A6	Tn5-2862	1.845	Exp 1
35A6	Tn5-2862	0.162	Exp 1
35A6	Tn5-2862	0.679	Exp 1
35A6	Tn5-2862	0.444	Exp 2
35A6	Tn5-2862	4.26	Exp 2
35A6	Tn5-2862	5.757	Exp 2
35A6	Tn5-2862	0.477	Exp 2
35A6	Tn5-2862	4.754	Exp 2
35A6	Tn5-2862	5.129	Exp 2
35A6	Tn5-2862	0.437	Exp 2
35A6	Tn5-2862	0.241	Exp 2
35A6	Tn5-2862	4.972	Exp 2
35A6	Tn5-2862	5.371	Exp 2
35A6	Tn5-2862	5.102	Exp 2
35A6	Tn5-2862	0.382	Exp 2
35A6	Tn5-2862	5.754	Exp 2
35A6	Tn5-2862	0.618	Exp 2
35A6	Tn5-2862	0.375	Exp 2
35A6	Tn5-2862	5.022	Exp 2
35A6	Tn5-2862	1.281	Exp 2
35A6	Tn5-2862	0.504	Exp 2
35A6	Tn5-2862	5.301	Exp 2
35A6	Tn5-2862	3.353	Exp 2
35A6	Tn5-2862	5.889	Exp 2
35A6	Tn5-2862	3.236	Exp 2
35A6	Tn5-2862	1.523	Exp 2
35A6	Tn5-2862	2.674	Exp 2
35A6	Tn5-2862	0.392	Exp 2
35A6	Tn5-2862	0.326	Exp 2
35A6	Tn5-2862	0.427	Exp 2
35A6	Tn5-2862	0.191	Exp 2
35A6	Tn5-2862	3.835	Exp 2
35A6	Tn5-2862	0.845	Exp 2
35A6	Tn5-2862	0.078	Exp 3
35A6	Tn5-2862	0.167	Exp 3
35A6	Tn5-2862	3.38	Exp 3
35A6	Tn5-2862	0.349	Exp 3
35A6	Tn5-2862	0.208	Exp 3
35A6	Tn5-2862	1.175	Exp 3
35A6	Tn5-2862	4.447	Exp 3
35A6	Tn5-2862	2.068	Exp 3
35A6	Tn5-2862	1.007	Exp 3
35A6	Tn5-2862	2.744	Exp 3
35A6	Tn5-2862	1.756	Exp 3
35A6	Tn5-2862	0.167	Exp 3
35A6	Tn5-2862	2.379	Exp 3
35A6	Tn5-2862	0.443	Exp 3
35A6	Tn5-2862	1.06	Exp 3
35A6	Tn5-2862	2.972	Exp 3
35A6	Tn5-2862	0.368	Exp 3
35A6	Tn5-2862	5.035	Exp 3
35A6	Tn5-2862	3.777	Exp 3
35A6	Tn5-2862	2.131	Exp 3
35A6	Tn5-2862	0.329	Exp 3
35A6	Tn5-2862	0.653	Exp 3
35A6	Tn5-2862	0.213	Exp 3
35A6	Tn5-2862	2.318	Exp 3
35A6	Tn5-2862	0.191	Exp 3
35A6	Tn5-2862	0.152	Exp 3
35A6	Tn5-2862	3.172	Exp 3
35A6	Tn5-2862	1.502	Exp 3
35A6	Tn5-2862	0.221	Exp 3
35A6	Tn5-2862	0.279	Exp 3
35A6	Tn5-2862	4.728	Exp 4
35A6	Tn5-2862	4.711	Exp 4
35A6	Tn5-2862	5.052	Exp 4
35A6	Tn5-2862	5.205	Exp 4
35A6	Tn5-2862	5.453	Exp 4
35A6	Tn5-2862	6.598	Exp 4
35A6	Tn5-2862	5.306	Exp 4
35A6	Tn5-2862	6.954	Exp 4
35A6	Tn5-2862	3.266	Exp 4
35A6	Tn5-2862	7.703	Exp 4
35A6	Tn5-2862	8.373	Exp 4
35A6	Tn5-2862	8.321	Exp 4
35A6	Tn5-2862	6.515	Exp 4
35A6	Tn5-2862	5.642	Exp 4
35A6	Tn5-2862	5.838	Exp 4
35A6	Tn5-2862	5.822	Exp 4
35A6	Tn5-2862	5.232	Exp 4
35A6	Tn5-2862	5.914	Exp 4
35A6	Tn5-2862	5.26	Exp 4
35A6	Tn5-2862	5.444	Exp 4
35A6	Tn5-2862	5.052	Exp 4
35A6	Tn5-2862	3.38	Exp 4
35A6	Tn5-2862	4.247	Exp 4
35A6	Tn5-2862	5.267	Exp 4
35A6	Tn5-2862	4.617	Exp 4
35A6	Tn5-2862	2.248	Exp 4
35A6	Tn5-2862	5.04	Exp 4
35A6	Tn5-2862	5.7	Exp 4
35A6	Tn5-2862	5.591	Exp 4
35A6	Tn5-2862	5.056	Exp 4
35A6	Tn5-2862	4.53	Exp 4
35A6	Tn5-2862	5.613	Exp 4
35A6	Tn5-2862	5.669	Exp 4
35A6	Tn5-2862	5.091	Exp 4
35A6	Tn5-2862	4.242	Exp 4
35A6	Tn5-2862	4.042	Exp 4
35A6	Tn5-2862	3.743	Exp 4
35A6	Tn5-2862	4.234	Exp 4
35A6	Tn5-2862	1.942	Exp 4
35A6	Tn5-2862	4.824	Exp 4
35A6	Tn5-2862	3.701	Exp 4
35A6	Tn5-2862	3.524	Exp 4
35A6	Tn5-2862	3.839	Exp 4
35A6	Tn5-2862	4.457	Exp 4
35A6	Tn5-2862	4.402	Exp 4
35A6	Tn5-2862	3.434	Exp 4
35A6	Tn5-2862	4.726	Exp 4
35A6	Tn5-2862	3.396	Exp 4
35A6	Tn5-2862	4.353	Exp 4
35A6	Tn5-2862	3.184	Exp 4
35A6	Tn5-2862	3.812	Exp 4
35A6	Tn5-2862	3.747	Exp 4
35A6	Tn5-2862	3.958	Exp 4
35A6	Tn5-2862	3.947	Exp 4
35A6	Tn5-2862	3.475	Exp 4
35A6	Tn5-2862	4.046	Exp 4
35A6	Tn5-2862	3.112	Exp 4
35A6	Tn5-2862	3.049	Exp 4
35A6	Tn5-2862	3.456	Exp 4
35A6	Tn5-2862	3.988	Exp 4
35A6	Tn5-2862	3.073	Exp 4
35A6	Tn5-2862	3.581	Exp 4
35A6	Tn5-2862	3.975	Exp 4
35A6	Tn5-2862	3.03	Exp 4
35A6	Tn5-2862	3.494	Exp 4
35A6	Tn5-2862	3.87	Exp 4
35A6	Tn5-2862	3.323	Exp 4
35A6	Tn5-2862	4.079	Exp 4
35A6	Tn5-2862	1.985	Exp 4
35A6	Tn5-2862	3.872	Exp 4
35A6	Tn5-2862	3.878	Exp 4
35A6	Tn5-2862	4.27	Exp 4
35A6	Tn5-2862	4.256	Exp 4
35A6	Tn5-2862	3.36	Exp 4
35A6	Tn5-2862	2.552	Exp 4
35A6	Tn5-2862	3.076	Exp 4
35A6	Tn5-2862	3.857	Exp 4
35A6	Tn5-2862	2.997	Exp 4
35A6	Tn5-2862	3.379	Exp 4
35A6	Tn5-2862	3.966	Exp 6
35A6	Tn5-2862	3.325	Exp 6
35A6	Tn5-2862	3.605	Exp 6
35A6	Tn5-2862	0.49	Exp 6
35A6	Tn5-2862	4.101	Exp 6
35A6	Tn5-2862	3.717	Exp 6
35A6	Tn5-2862	4.143	Exp 6
35A6	Tn5-2862	3.253	Exp 6
35A6	Tn5-2862	4.947	Exp 6
35A6	Tn5-2862	6.141	Exp 6
35A6	Tn5-2862	3.631	Exp 6
35A6	Tn5-2862	4.586	Exp 6
35A6	Tn5-2862	3.31	Exp 6
35A6	Tn5-2862	3.06	Exp 6
35A6	Tn5-2862	3.562	Exp 6
35A6	Tn5-2862	4.876	Exp 6
35A6	Tn5-2862	4.659	Exp 6
35A6	Tn5-2862	2.942	Exp 6
35A6	Tn5-2862	0.273	Exp 6
35A6	Tn5-2862	3.465	Exp 6
35A6	Tn5-2862	5.157	Exp 6
35A6	Tn5-2862	1.351	Exp 6
35A6	Tn5-2862	2.752	Exp 6
35A6	Tn5-2862	5.298	Exp 6
35A6	Tn5-2862	4.408	Exp 6
35A6	Tn5-2862	3.86	Exp 6
35A6	Tn5-2862	2.911	Exp 6
35F3	Tn5-2919	5.474	Exp 1
35F3	Tn5-2919	0.365	Exp 1
35F3	Tn5-2919	0.063	Exp 1
35F3	Tn5-2919	1.666	Exp 1
35F3	Tn5-2919	5.729	Exp 1
35F3	Tn5-2919	6.847	Exp 1
35F3	Tn5-2919	0.327	Exp 1
35F3	Tn5-2919	1.349	Exp 1
35F3	Tn5-2919	1.998	Exp 1
35F3	Tn5-2919	2.071	Exp 1
35F3	Tn5-2919	5.899	Exp 1
35F3	Tn5-2919	1.88	Exp 1
35F3	Tn5-2919	4.756	Exp 1
35F3	Tn5-2919	0.307	Exp 1
35F3	Tn5-2919	3.663	Exp 1
35F3	Tn5-2919	3.85	Exp 1
35F3	Tn5-2919	4.023	Exp 1
35F3	Tn5-2919	4.231	Exp 1
35F3	Tn5-2919	4.922	Exp 1
35F3	Tn5-2919	0.123	Exp 1
35F3	Tn5-2919	0.287	Exp 1
35F3	Tn5-2919	5.52	Exp 1
35F3	Tn5-2919	0.226	Exp 1
35F3	Tn5-2919	1.194	Exp 1
35F3	Tn5-2919	0.256	Exp 1
35F3	Tn5-2919	5.986	Exp 1
35F3	Tn5-2919	4.918	Exp 1
35F3	Tn5-2919	6.468	Exp 1
35F3	Tn5-2919	0.395	Exp 1
35F3	Tn5-2919	0.168	Exp 1
35F3	Tn5-2919	3.551	Exp 2
35F3	Tn5-2919	0.134	Exp 2
35F3	Tn5-2919	0.221	Exp 2
35F3	Tn5-2919	0.179	Exp 2
35F3	Tn5-2919	0.565	Exp 2
35F3	Tn5-2919	0.288	Exp 2
35F3	Tn5-2919	0.167	Exp 2
35F3	Tn5-2919	0.245	Exp 2
35F3	Tn5-2919	0.201	Exp 2
35F3	Tn5-2919	2.389	Exp 2
35F3	Tn5-2919	1.416	Exp 2
35F3	Tn5-2919	1.693	Exp 2
35F3	Tn5-2919	0.384	Exp 2
35F3	Tn5-2919	0.324	Exp 2
35F3	Tn5-2919	0.636	Exp 2
35F3	Tn5-2919	1.429	Exp 2
35F3	Tn5-2919	0.752	Exp 2
35F3	Tn5-2919	1.302	Exp 2
35F3	Tn5-2919	0.407	Exp 2
35F3	Tn5-2919	0.251	Exp 2
35F3	Tn5-2919	2.366	Exp 2
35F3	Tn5-2919	0.208	Exp 2
35F3	Tn5-2919	1.103	Exp 2
35F3	Tn5-2919	1.29	Exp 2
35F3	Tn5-2919	1.442	Exp 2
35F3	Tn5-2919	2.181	Exp 2
35F3	Tn5-2919	2.491	Exp 2
35F3	Tn5-2919	0.376	Exp 2
35F3	Tn5-2919	0.209	Exp 2
35F3	Tn5-2919	3.891	Exp 3
35F3	Tn5-2919	2.065	Exp 3
35F3	Tn5-2919	0.315	Exp 3
35F3	Tn5-2919	4.549	Exp 3
35F3	Tn5-2919	3.78	Exp 3
35F3	Tn5-2919	2.899	Exp 3
35F3	Tn5-2919	0.508	Exp 3
35F3	Tn5-2919	2.925	Exp 3
35F3	Tn5-2919	0.38	Exp 3
35F3	Tn5-2919	0.075	Exp 3
35F3	Tn5-2919	3.989	Exp 3
35F3	Tn5-2919	2.497	Exp 3
35F3	Tn5-2919	1.063	Exp 3
35F3	Tn5-2919	2.887	Exp 3
35F3	Tn5-2919	2.019	Exp 3
35F3	Tn5-2919	3.399	Exp 3
35F3	Tn5-2919	3.46	Exp 3
35F3	Tn5-2919	0.337	Exp 3
35F3	Tn5-2919	0.727	Exp 3
35F3	Tn5-2919	1.054	Exp 3
35F3	Tn5-2919	1.509	Exp 3
35F3	Tn5-2919	0.306	Exp 3
35F3	Tn5-2919	0.23	Exp 3
35F3	Tn5-2919	2.304	Exp 3
35F3	Tn5-2919	0.254	Exp 3
35F3	Tn5-2919	4.4	Exp 3
35F3	Tn5-2919	1.26	Exp 3
35F3	Tn5-2919	2.235	Exp 3
35F3	Tn5-2919	2.64	Exp 3
35F3	Tn5-2919	0.216	Exp 3
35F3	Tn5-2919	0.625	Exp 4
35F3	Tn5-2919	0.663	Exp 4
35F3	Tn5-2919	0.96	Exp 4
35F3	Tn5-2919	0.723	Exp 4
35F3	Tn5-2919	2.752	Exp 4
35F3	Tn5-2919	2.217	Exp 4
35F3	Tn5-2919	1.282	Exp 4
35F3	Tn5-2919	1.317	Exp 4
35F3	Tn5-2919	1.048	Exp 4
35F3	Tn5-2919	0.442	Exp 4
35F3	Tn5-2919	1.996	Exp 4
35F3	Tn5-2919	2.979	Exp 4
35F3	Tn5-2919	3.219	Exp 4
35F3	Tn5-2919	1.729	Exp 4
35F3	Tn5-2919	3.672	Exp 4
35F3	Tn5-2919	1.483	Exp 4
35F3	Tn5-2919	2.153	Exp 4
35F3	Tn5-2919	2.091	Exp 4
35F3	Tn5-2919	1.424	Exp 4
35F3	Tn5-2919	2.537	Exp 4
35F3	Tn5-2919	3.384	Exp 4
35F3	Tn5-2919	1.568	Exp 4
35F3	Tn5-2919	1.935	Exp 4
35F3	Tn5-2919	1.041	Exp 4
35F3	Tn5-2919	2.371	Exp 4
35F3	Tn5-2919	1.285	Exp 4
35F3	Tn5-2919	1.294	Exp 4
35F3	Tn5-2919	3.102	Exp 4
35F3	Tn5-2919	2.902	Exp 4
35F3	Tn5-2919	2.778	Exp 4
35F3	Tn5-2919	2.33	Exp 4
35F3	Tn5-2919	0.899	Exp 4
35F3	Tn5-2919	2.193	Exp 4
35F3	Tn5-2919	1.766	Exp 4
36A7	Tn5-2947	6.449	Exp 1
36A7	Tn5-2947	7.008	Exp 1
36A7	Tn5-2947	2.628	Exp 1
36A7	Tn5-2947	0.511	Exp 1
36A7	Tn5-2947	2.297	Exp 1
36A7	Tn5-2947	0.534	Exp 1
36A7	Tn5-2947	6.472	Exp 1
36A7	Tn5-2947	3.143	Exp 1
36A7	Tn5-2947	0.401	Exp 1
36A7	Tn5-2947	6.844	Exp 1
36A7	Tn5-2947	4.774	Exp 1
36A7	Tn5-2947	0.704	Exp 1
36A7	Tn5-2947	5.236	Exp 1
36A7	Tn5-2947	0.368	Exp 1
36A7	Tn5-2947	6.09	Exp 1
36A7	Tn5-2947	6.545	Exp 1
36A7	Tn5-2947	6.383	Exp 1
36A7	Tn5-2947	4.14	Exp 1
36A7	Tn5-2947	3.955	Exp 1
36A7	Tn5-2947	3.977	Exp 1
36A7	Tn5-2947	6.919	Exp 1
36A7	Tn5-2947	5.551	Exp 1
36A7	Tn5-2947	6.326	Exp 1
36A7	Tn5-2947	6.45	Exp 1
36A7	Tn5-2947	0.555	Exp 2
36A7	Tn5-2947	4.268	Exp 2
36A7	Tn5-2947	5.63	Exp 2
36A7	Tn5-2947	0.408	Exp 2
36A7	Tn5-2947	4.762	Exp 2
36A7	Tn5-2947	4.924	Exp 2
36A7	Tn5-2947	0.668	Exp 2
36A7	Tn5-2947	0.304	Exp 2
36A7	Tn5-2947	4.849	Exp 2
36A7	Tn5-2947	5.436	Exp 2
36A7	Tn5-2947	3.229	Exp 2
36A7	Tn5-2947	5.327	Exp 2
36A7	Tn5-2947	0.487	Exp 2
36A7	Tn5-2947	1.227	Exp 2
36A7	Tn5-2947	4.457	Exp 2
36A7	Tn5-2947	0.478	Exp 2
36A7	Tn5-2947	0.539	Exp 2
36A7	Tn5-2947	5.88	Exp 2
36A7	Tn5-2947	5.22	Exp 2
36A7	Tn5-2947	0.389	Exp 2
36A7	Tn5-2947	6.863	Exp 2
36A7	Tn5-2947	5.893	Exp 2
36A7	Tn5-2947	0.185	Exp 2
36A7	Tn5-2947	5.461	Exp 2
36A7	Tn5-2947	0.231	Exp 2
36A7	Tn5-2947	0.218	Exp 2
36A7	Tn5-2947	0.214	Exp 2
36A7	Tn5-2947	0.297	Exp 2
36A7	Tn5-2947	5.606	Exp 2
36A7	Tn5-2947	0.311	Exp 2
36A7	Tn5-2947	2.181	Exp 3
36A7	Tn5-2947	1.118	Exp 3
36A7	Tn5-2947	0.214	Exp 3
36A7	Tn5-2947	0.257	Exp 3
36A7	Tn5-2947	0.364	Exp 3
36A7	Tn5-2947	1.494	Exp 3
36A7	Tn5-2947	0.226	Exp 3
36A7	Tn5-2947	0.787	Exp 3
36A7	Tn5-2947	2.95	Exp 3
36A7	Tn5-2947	3.595	Exp 3
36A7	Tn5-2947	4.764	Exp 3
36A7	Tn5-2947	4.975	Exp 3
36A7	Tn5-2947	1.828	Exp 3
36A7	Tn5-2947	0.621	Exp 3
36A7	Tn5-2947	0.222	Exp 3
36A7	Tn5-2947	4.987	Exp 3
36A7	Tn5-2947	0.329	Exp 3
36A7	Tn5-2947	6.186	Exp 3
36A7	Tn5-2947	4.063	Exp 3
36A7	Tn5-2947	8.357	Exp 4
36A7	Tn5-2947	5.727	Exp 4
36A7	Tn5-2947	6.863	Exp 4
36A7	Tn5-2947	8.149	Exp 4
36A7	Tn5-2947	6.932	Exp 4
36A7	Tn5-2947	7.637	Exp 4
36A7	Tn5-2947	6.959	Exp 4
36A7	Tn5-2947	4.102	Exp 4
36A7	Tn5-2947	4.646	Exp 4
36A7	Tn5-2947	5.764	Exp 4
36A7	Tn5-2947	5.707	Exp 4
36A7	Tn5-2947	6.833	Exp 4
36A7	Tn5-2947	3.466	Exp 4
36A7	Tn5-2947	4.75	Exp 4
36A7	Tn5-2947	4.63	Exp 4
36A7	Tn5-2947	5.604	Exp 4
36A7	Tn5-2947	5.454	Exp 4
36A7	Tn5-2947	5.827	Exp 4
36A7	Tn5-2947	3.172	Exp 4
36A7	Tn5-2947	7.388	Exp 4
36A7	Tn5-2947	9.329	Exp 4
36A7	Tn5-2947	5.114	Exp 4
36A7	Tn5-2947	1.499	Exp 4
36A7	Tn5-2947	3.419	Exp 4
36A7	Tn5-2947	5.693	Exp 4
36A7	Tn5-2947	1.406	Exp 4
36A7	Tn5-2947	3.584	Exp 4
36A7	Tn5-2947	4.882	Exp 4
36A7	Tn5-2947	3.439	Exp 4
36A7	Tn5-2947	5.069	Exp 4
36A7	Tn5-2947	3.827	Exp 4
36A7	Tn5-2947	3.016	Exp 4
36A7	Tn5-2947	4.068	Exp 4
36A7	Tn5-2947	4.123	Exp 4
36A7	Tn5-2947	4.474	Exp 4
36A7	Tn5-2947	6.298	Exp 4
36A7	Tn5-2947	7.387	Exp 4
36A7	Tn5-2947	3.982	Exp 4
36A7	Tn5-2947	4.767	Exp 4
36A7	Tn5-2947	5.41	Exp 4
36A7	Tn5-2947	3	Exp 4
36A7	Tn5-2947	7.464	Exp 4
36A7	Tn5-2947	5.932	Exp 4
36A7	Tn5-2947	5.528	Exp 4
36A7	Tn5-2947	0.368	Exp 4
36A7	Tn5-2947	4.8	Exp 4
36A7	Tn5-2947	3.741	Exp 4
36A7	Tn5-2947	4.221	Exp 4
36A7	Tn5-2947	4.604	Exp 4
36A7	Tn5-2947	5.134	Exp 4
36A7	Tn5-2947	6.46	Exp 4
36A7	Tn5-2947	4.639	Exp 4
36A7	Tn5-2947	6.149	Exp 4
36A7	Tn5-2947	5.275	Exp 4
36A7	Tn5-2947	3.825	Exp 4
36A7	Tn5-2947	5.057	Exp 4
36A7	Tn5-2947	5.119	Exp 4
36A7	Tn5-2947	5.717	Exp 4
36A7	Tn5-2947	5.021	Exp 4
36A7	Tn5-2947	5.6	Exp 4
36A7	Tn5-2947	6.463	Exp 4
36A7	Tn5-2947	5.363	Exp 4
36A7	Tn5-2947	4.898	Exp 4
36A7	Tn5-2947	5.722	Exp 4
36A7	Tn5-2947	4.577	Exp 4
36A7	Tn5-2947	4.045	Exp 4
36A7	Tn5-2947	5.715	Exp 4
36A7	Tn5-2947	2.402	Exp 4
36A7	Tn5-2947	5.457	Exp 4
36A7	Tn5-2947	7.04	Exp 6
36A7	Tn5-2947	6.42	Exp 6
36A7	Tn5-2947	7.206	Exp 6
36A7	Tn5-2947	7.589	Exp 6
36A7	Tn5-2947	3.302	Exp 6
36A7	Tn5-2947	8.188	Exp 6
36A7	Tn5-2947	6.676	Exp 6
36A7	Tn5-2947	6.475	Exp 6
36A7	Tn5-2947	6.348	Exp 6
36A7	Tn5-2947	6.936	Exp 6
36A7	Tn5-2947	6.584	Exp 6
36A7	Tn5-2947	6.6	Exp 6
36A7	Tn5-2947	6.038	Exp 6
36A7	Tn5-2947	0.441	Exp 6
36A7	Tn5-2947	6.19	Exp 6
36A7	Tn5-2947	0.194	Exp 6
36A7	Tn5-2947	7.011	Exp 6
36A7	Tn5-2947	6.508	Exp 6
36A7	Tn5-2947	6.322	Exp 6
36A7	Tn5-2947	4.617	Exp 6
36A7	Tn5-2947	7.024	Exp 6
36A7	Tn5-2947	6.482	Exp 6
36A7	Tn5-2947	2.088	Exp 6
36A7	Tn5-2947	0.443	Exp 6
36A7	Tn5-2947	6.602	Exp 6
36A7	Tn5-2947	7.142	Exp 6
36A7	Tn5-2947	7.146	Exp 6
57A4	Tn5-3028	0.164	Exp 1
57A4	Tn5-3028	0.092	Exp 1
57A4	Tn5-3028	0.063	Exp 1
57A4	Tn5-3028	0.131	Exp 1
57A4	Tn5-3028	0.191	Exp 1
57A4	Tn5-3028	0.549	Exp 1
57A4	Tn5-3028	0.064	Exp 1
57A4	Tn5-3028	0.119	Exp 1
57A4	Tn5-3028	0.129	Exp 1
57A4	Tn5-3028	0.146	Exp 1
57A4	Tn5-3028	0.116	Exp 1
57A4	Tn5-3028	0.29	Exp 1
57A4	Tn5-3028	0.971	Exp 1
57A4	Tn5-3028	0.257	Exp 1
57A4	Tn5-3028	1.23	Exp 1
57A4	Tn5-3028	0.846	Exp 1
57A4	Tn5-3028	0.866	Exp 1
57A4	Tn5-3028	0.926	Exp 1
57A4	Tn5-3028	0.27	Exp 1
57A4	Tn5-3028	0.268	Exp 1
57A4	Tn5-3028	1.324	Exp 1
57A4	Tn5-3028	1.522	Exp 1
57A4	Tn5-3028	1.012	Exp 1
57A4	Tn5-3028	0.826	Exp 1
57A4	Tn5-3028	0.278	Exp 1
57A4	Tn5-3028	0.24	Exp 1
57A4	Tn5-3028	1.198	Exp 1
57A4	Tn5-3028	1.035	Exp 1
57A4	Tn5-3028	0.692	Exp 1
57A4	Tn5-3028	0.769	Exp 1
42E1	Tn5-3493	0.176	Exp 1
42E1	Tn5-3493	0.114	Exp 1
42E1	Tn5-3493	0.07	Exp 1
42E1	Tn5-3493	0.078	Exp 1
42E1	Tn5-3493	0.117	Exp 1
42E1	Tn5-3493	0.119	Exp 1
42E1	Tn5-3493	0.069	Exp 1
42E1	Tn5-3493	0.134	Exp 1
42E1	Tn5-3493	0.15	Exp 1
42E1	Tn5-3493	0.067	Exp 1
42E1	Tn5-3493	0.067	Exp 1
42E1	Tn5-3493	0.024	Exp 1
42E1	Tn5-3493	0.116	Exp 1
42E1	Tn5-3493	0.084	Exp 1
42E1	Tn5-3493	0.076	Exp 1
42E1	Tn5-3493	0.135	Exp 1
42E1	Tn5-3493	0.084	Exp 1
42E1	Tn5-3493	0.078	Exp 1
42E1	Tn5-3493	0.11	Exp 1
42E1	Tn5-3493	0.086	Exp 1
42E1	Tn5-3493	0.126	Exp 1
42E1	Tn5-3493	0.579	Exp 1
42E1	Tn5-3493	0.898	Exp 1
42E1	Tn5-3493	0.225	Exp 1
42E1	Tn5-3493	2.76	Exp 1
42E1	Tn5-3493	0.171	Exp 1
42E1	Tn5-3493	0.159	Exp 1
42E1	Tn5-3493	0.157	Exp 1
42E1	Tn5-3493	0.1	Exp 1
42E1	Tn5-3493	0.182	Exp 1
42E1	Tn5-3493	0.401	Exp 2
42E1	Tn5-3493	0.159	Exp 2
42E1	Tn5-3493	0.69	Exp 2
42E1	Tn5-3493	0.224	Exp 2
42E1	Tn5-3493	0.202	Exp 2
42E1	Tn5-3493	0.822	Exp 2
42E1	Tn5-3493	0.224	Exp 2
42E1	Tn5-3493	0.156	Exp 2
42E1	Tn5-3493	0.589	Exp 2
42E1	Tn5-3493	0.148	Exp 2
42E1	Tn5-3493	0.625	Exp 2
42E1	Tn5-3493	0.259	Exp 2
42E1	Tn5-3493	0.131	Exp 2
42E1	Tn5-3493	0.817	Exp 2
42E1	Tn5-3493	0.172	Exp 2
42E1	Tn5-3493	0.227	Exp 2
42E1	Tn5-3493	0.185	Exp 2
42E1	Tn5-3493	0.365	Exp 2
42E1	Tn5-3493	0.656	Exp 2
42E1	Tn5-3493	0.107	Exp 2
42E1	Tn5-3493	0.491	Exp 2
42E1	Tn5-3493	0.197	Exp 2
42E1	Tn5-3493	2.535	Exp 2
42E1	Tn5-3493	0.458	Exp 2
42E1	Tn5-3493	2.75	Exp 2
42E1	Tn5-3493	0.219	Exp 2
42E1	Tn5-3493	2.993	Exp 2
42E1	Tn5-3493	1.984	Exp 2
42E1	Tn5-3493	2.156	Exp 2
42E1	Tn5-3493	0.351	Exp 2
42E1	Tn5-3493	0.514	Exp 3
42E1	Tn5-3493	0.202	Exp 3
42E1	Tn5-3493	2.225	Exp 3
42E1	Tn5-3493	2.31	Exp 3
42E1	Tn5-3493	1.764	Exp 3
42E1	Tn5-3493	0.28	Exp 3
42E1	Tn5-3493	0.255	Exp 3
42E1	Tn5-3493	0.896	Exp 3
42E1	Tn5-3493	2.173	Exp 3
42E1	Tn5-3493	3.735	Exp 3
42E1	Tn5-3493	3.247	Exp 3
42E1	Tn5-3493	2.97	Exp 3
42E1	Tn5-3493	0.428	Exp 3
42E1	Tn5-3493	3.875	Exp 3
42E1	Tn5-3493	3.091	Exp 3
42E1	Tn5-3493	3.181	Exp 3
42E1	Tn5-3493	0.211	Exp 3
42E1	Tn5-3493	1.595	Exp 3
42E1	Tn5-3493	2.424	Exp 3
42E1	Tn5-3493	0.481	Exp 3
42E1	Tn5-3493	4.122	Exp 3
42E1	Tn5-3493	0.117	Exp 3
42E1	Tn5-3493	3.381	Exp 3
42E1	Tn5-3493	1.28	Exp 3
42E1	Tn5-3493	2.406	Exp 3
42E1	Tn5-3493	0.924	Exp 3
42E1	Tn5-3493	3.076	Exp 3
42E1	Tn5-3493	0.311	Exp 3
42E1	Tn5-3493	0.521	Exp 3
50A5	Tn5-4121a	3.035	Exp 1
50A5	Tn5-4121a	2.115	Exp 1
50A5	Tn5-4121a	0.444	Exp 1
50A5	Tn5-4121a	0.568	Exp 1
50A5	Tn5-4121a	0.477	Exp 1
50A5	Tn5-4121a	0.64	Exp 1
50A5	Tn5-4121a	0.284	Exp 1
50A5	Tn5-4121a	1.616	Exp 1
50A5	Tn5-4121a	0.649	Exp 1
50A5	Tn5-4121a	1.771	Exp 1
50A5	Tn5-4121a	2.913	Exp 1
50A5	Tn5-4121a	3.449	Exp 1
50A5	Tn5-4121a	0.279	Exp 1
50A5	Tn5-4121a	4.211	Exp 1
50A5	Tn5-4121a	3.686	Exp 1
50A5	Tn5-4121a	2.898	Exp 1
50A5	Tn5-4121a	2.535	Exp 1
50A5	Tn5-4121a	0.374	Exp 1
50A5	Tn5-4121a	1.951	Exp 1
50A5	Tn5-4121a	1.204	Exp 1
50A5	Tn5-4121a	1.543	Exp 1
50A5	Tn5-4121a	2.464	Exp 1
50A5	Tn5-4121a	1.337	Exp 1
50A5	Tn5-4121a	0.682	Exp 1
50A5	Tn5-4121a	0.98	Exp 1
50A5	Tn5-4121a	2.253	Exp 1
50A5	Tn5-4121a	0.189	Exp 1
50A5	Tn5-4121a	1.307	Exp 1
50A5	Tn5-4121a	0.118	Exp 1
50A5	Tn5-4121a	0.507	Exp 2
50A5	Tn5-4121a	0.326	Exp 2
50A5	Tn5-4121a	1.642	Exp 2
50A5	Tn5-4121a	0.392	Exp 2
50A5	Tn5-4121a	0.334	Exp 2
50A5	Tn5-4121a	0.188	Exp 2
50A5	Tn5-4121a	0.296	Exp 2
50A5	Tn5-4121a	0.234	Exp 2
50A5	Tn5-4121a	0.356	Exp 2
50A5	Tn5-4121a	0.339	Exp 2
50A5	Tn5-4121a	0.38	Exp 2
50A5	Tn5-4121a	0.468	Exp 2
50A5	Tn5-4121a	1.153	Exp 2
50A5	Tn5-4121a	0.178	Exp 2
50A5	Tn5-4121a	0.391	Exp 2
50A5	Tn5-4121a	3.097	Exp 2
50A5	Tn5-4121a	0.28	Exp 2
50A5	Tn5-4121a	0.623	Exp 2
50A5	Tn5-4121a	1.056	Exp 2
50A5	Tn5-4121a	0.103	Exp 2
50A5	Tn5-4121a	0.255	Exp 2
50A5	Tn5-4121a	0.228	Exp 2
50A5	Tn5-4121a	0.251	Exp 2
50A5	Tn5-4121a	0.14	Exp 2
50A5	Tn5-4121a	0.366	Exp 2
50A5	Tn5-4121a	0.466	Exp 2
50A5	Tn5-4121a	0.308	Exp 2
50A5	Tn5-4121a	0.109	Exp 2
50A5	Tn5-4121a	0.262	Exp 2
50A5	Tn5-4121a	0.483	Exp 2
50A5	Tn5-4121a	0.582	Exp 3
50A5	Tn5-4121a	1.984	Exp 3
50A5	Tn5-4121a	0.677	Exp 3
50A5	Tn5-4121a	0.114	Exp 3
50A5	Tn5-4121a	0.145	Exp 3
50A5	Tn5-4121a	2.055	Exp 3
50A5	Tn5-4121a	1.697	Exp 3
50A5	Tn5-4121a	1.047	Exp 3
50A5	Tn5-4121a	1.226	Exp 3
50A5	Tn5-4121a	2.287	Exp 3
50A5	Tn5-4121a	0.341	Exp 3
50A5	Tn5-4121a	1.195	Exp 3
50A5	Tn5-4121a	0.317	Exp 3
50A5	Tn5-4121a	0.809	Exp 3
50A5	Tn5-4121a	1.67	Exp 3
50A5	Tn5-4121a	1.989	Exp 3
50A5	Tn5-4121a	1.063	Exp 3
50A5	Tn5-4121a	1.346	Exp 3
50A5	Tn5-4121a	1.339	Exp 3
50A5	Tn5-4121a	0.963	Exp 3
50A5	Tn5-4121a	0.106	Exp 3
50A5	Tn5-4121a	0.519	Exp 3
50A5	Tn5-4121a	1.371	Exp 3
50A5	Tn5-4121a	1.065	Exp 3
50A5	Tn5-4121a	1.029	Exp 3
50A5	Tn5-4121a	1.732	Exp 3
50A5	Tn5-4121a	1.941	Exp 3
50A5	Tn5-4121a	1.95	Exp 3
50A5	Tn5-4121a	2.186	Exp 3
50A5	Tn5-4121a	1.667	Exp 3
50A5	Tn5-4121b	0.115	Exp 1
50A5	Tn5-4121b	0.757	Exp 1
50A5	Tn5-4121b	0.389	Exp 1
50A5	Tn5-4121b	1.671	Exp 1
50A5	Tn5-4121b	0.837	Exp 1
50A5	Tn5-4121b	0.433	Exp 1
50A5	Tn5-4121b	0.175	Exp 1
50A5	Tn5-4121b	0.17	Exp 1
50A5	Tn5-4121b	0.633	Exp 1
50A5	Tn5-4121b	0.5	Exp 1
50A5	Tn5-4121b	1.479	Exp 1
50A5	Tn5-4121b	0.218	Exp 1
50A5	Tn5-4121b	0.219	Exp 1
50A5	Tn5-4121b	0.233	Exp 1
50A5	Tn5-4121b	0.201	Exp 1
50A5	Tn5-4121b	3.338	Exp 1
50A5	Tn5-4121b	1.366	Exp 1
50A5	Tn5-4121b	0.542	Exp 1
50A5	Tn5-4121b	0.267	Exp 1
50A5	Tn5-4121b	2.027	Exp 1
50A5	Tn5-4121b	0.357	Exp 1
50A5	Tn5-4121b	0.337	Exp 1
50A5	Tn5-4121b	0.337	Exp 1
50A5	Tn5-4121b	0.251	Exp 1
50A5	Tn5-4121b	0.276	Exp 1
50A5	Tn5-4121b	0.197	Exp 1
50A5	Tn5-4121b	0.52	Exp 1
50A5	Tn5-4121b	0.113	Exp 1
50A5	Tn5-4121b	0.149	Exp 1
50A5	Tn5-4121b	0.42	Exp 1
50A5	Tn5-4121b	0.234	Exp 2
50A5	Tn5-4121b	0.247	Exp 2
50A5	Tn5-4121b	0.717	Exp 2
50A5	Tn5-4121b	0.383	Exp 2
50A5	Tn5-4121b	0.315	Exp 2
50A5	Tn5-4121b	0.288	Exp 2
50A5	Tn5-4121b	0.61	Exp 2
50A5	Tn5-4121b	2.333	Exp 2
50A5	Tn5-4121b	0.24	Exp 2
50A5	Tn5-4121b	0.457	Exp 2
50A5	Tn5-4121b	0.324	Exp 2
50A5	Tn5-4121b	0.457	Exp 2
50A5	Tn5-4121b	0.168	Exp 2
50A5	Tn5-4121b	1.371	Exp 2
50A5	Tn5-4121b	1.925	Exp 2
50A5	Tn5-4121b	0.353	Exp 2
50A5	Tn5-4121b	0.217	Exp 2
50A5	Tn5-4121b	0.284	Exp 2
50A5	Tn5-4121b	0.477	Exp 2
50A5	Tn5-4121b	0.209	Exp 2
50A5	Tn5-4121b	1.376	Exp 2
50A5	Tn5-4121b	0.216	Exp 2
50A5	Tn5-4121b	0.913	Exp 2
50A5	Tn5-4121b	1.421	Exp 2
50A5	Tn5-4121b	0.767	Exp 2
50A5	Tn5-4121b	0.541	Exp 2
50A5	Tn5-4121b	0.9	Exp 2
50A5	Tn5-4121b	0.274	Exp 2
50A5	Tn5-4121b	0.846	Exp 2
50A5	Tn5-4121b	0.42	Exp 2
50A5	Tn5-4121b	4.438	Exp 3
50A5	Tn5-4121b	0.288	Exp 3
50A5	Tn5-4121b	2.686	Exp 3
50A5	Tn5-4121b	0.291	Exp 3
50A5	Tn5-4121b	0.314	Exp 3
50A5	Tn5-4121b	3.004	Exp 3
50A5	Tn5-4121b	2.332	Exp 3
50A5	Tn5-4121b	0.178	Exp 3
50A5	Tn5-4121b	0.39	Exp 3
50A5	Tn5-4121b	0.28	Exp 3
50A5	Tn5-4121b	1.253	Exp 3
50A5	Tn5-4121b	1.259	Exp 3
50A5	Tn5-4121b	0.151	Exp 3
50A5	Tn5-4121b	2.267	Exp 3
50A5	Tn5-4121b	3.249	Exp 3
50A5	Tn5-4121b	0.16	Exp 3
50A5	Tn5-4121b	0.316	Exp 3
50A5	Tn5-4121b	2.91	Exp 3
50A5	Tn5-4121b	1.034	Exp 3
50A5	Tn5-4121b	0.502	Exp 3
50A5	Tn5-4121b	2.056	Exp 3
50A5	Tn5-4121b	0.164	Exp 3
50A5	Tn5-4121b	1.774	Exp 3
50A5	Tn5-4121b	0.196	Exp 3
50A5	Tn5-4121b	2.814	Exp 3
50A5	Tn5-4121b	2.177	Exp 3
50A5	Tn5-4121b	0.37	Exp 3
54B10	Tn5-4474	2.008	Exp 4
54B10	Tn5-4474	2.498	Exp 4
54B10	Tn5-4474	1.496	Exp 4
54B10	Tn5-4474	3.837	Exp 4
54B10	Tn5-4474	4.727	Exp 4
54B10	Tn5-4474	4.534	Exp 4
54B10	Tn5-4474	3.187	Exp 4
54B10	Tn5-4474	1.262	Exp 4
54B10	Tn5-4474	5.555	Exp 4
54B10	Tn5-4474	4.646	Exp 4
54B10	Tn5-4474	4.324	Exp 4
54B10	Tn5-4474	1.572	Exp 4
54B10	Tn5-4474	4.453	Exp 4
54B10	Tn5-4474	3.895	Exp 4
54B10	Tn5-4474	1.173	Exp 4
54B10	Tn5-4474	4.959	Exp 4
54B10	Tn5-4474	4.399	Exp 4
54B10	Tn5-4474	4.187	Exp 4
54B10	Tn5-4474	2.926	Exp 4
54B10	Tn5-4474	3.566	Exp 4
54B10	Tn5-4474	4.008	Exp 4
54B10	Tn5-4474	3.816	Exp 4
54B7	Tn5-4471	0.112	Exp 1
54B7	Tn5-4471	0.116	Exp 1
54B7	Tn5-4471	0.092	Exp 1
54B7	Tn5-4471	0.088	Exp 1
54B7	Tn5-4471	0.019	Exp 1
54B7	Tn5-4471	0.065	Exp 1
54B7	Tn5-4471	0.075	Exp 1
54B7	Tn5-4471	0.065	Exp 1
54B7	Tn5-4471	0.127	Exp 1
54B7	Tn5-4471	0.11	Exp 1
54B7	Tn5-4471	0.063	Exp 1
54B7	Tn5-4471	0.04	Exp 1
54B7	Tn5-4471	0.053	Exp 1
54B7	Tn5-4471	0.063	Exp 1
54B7	Tn5-4471	0.079	Exp 1
54B7	Tn5-4471	0.103	Exp 1
54B7	Tn5-4471	0.072	Exp 1
54B7	Tn5-4471	0.132	Exp 1
54B7	Tn5-4471	0.082	Exp 1
54B7	Tn5-4471	0.093	Exp 1
54B7	Tn5-4471	0.068	Exp 1
54B7	Tn5-4471	0.167	Exp 1
54B7	Tn5-4471	0.215	Exp 1
54B7	Tn5-4471	0.136	Exp 1
54B7	Tn5-4471	0.121	Exp 1
54B7	Tn5-4471	0.063	Exp 1
54B7	Tn5-4471	0.177	Exp 1
54B7	Tn5-4471	0.082	Exp 1
54B7	Tn5-4471	0.127	Exp 1
54B7	Tn5-4471	0.1	Exp 1
54B7	Tn5-4471	5.118	Exp 2
54B7	Tn5-4471	5.053	Exp 2
54B7	Tn5-4471	5.23	Exp 2
54B7	Tn5-4471	3.809	Exp 2
54B7	Tn5-4471	5.323	Exp 2
54B7	Tn5-4471	0.194	Exp 2
54B7	Tn5-4471	4.577	Exp 2
54B7	Tn5-4471	0.537	Exp 2
54B7	Tn5-4471	0.229	Exp 2
54B7	Tn5-4471	0.283	Exp 2
54B7	Tn5-4471	4.315	Exp 2
54B7	Tn5-4471	0.153	Exp 2
54B7	Tn5-4471	1.043	Exp 2
54B7	Tn5-4471	0.242	Exp 2
54B7	Tn5-4471	0.229	Exp 2
54B7	Tn5-4471	0.19	Exp 2
54B7	Tn5-4471	0.243	Exp 2
54B7	Tn5-4471	5.567	Exp 2
54B7	Tn5-4471	0.27	Exp 2
54B7	Tn5-4471	0.226	Exp 2
54B7	Tn5-4471	0.25	Exp 2
54B7	Tn5-4471	0.328	Exp 2
54B7	Tn5-4471	1.085	Exp 2
54B7	Tn5-4471	0.296	Exp 2
54B7	Tn5-4471	5.038	Exp 2
54B7	Tn5-4471	0.317	Exp 2
54B7	Tn5-4471	0.222	Exp 2
54B7	Tn5-4471	0.278	Exp 2
54B7	Tn5-4471	0.353	Exp 2
54B7	Tn5-4471	4.743	Exp 2
54B7	Tn5-4471	0.085	Exp 3
54B7	Tn5-4471	0.184	Exp 3
54B7	Tn5-4471	0.092	Exp 3
54B7	Tn5-4471	0.075	Exp 3
54B7	Tn5-4471	0.084	Exp 3
54B7	Tn5-4471	2.946	Exp 3
54B7	Tn5-4471	3.369	Exp 3
54B7	Tn5-4471	0.132	Exp 3
54B7	Tn5-4471	0.219	Exp 3
54B7	Tn5-4471	0.453	Exp 3
54B7	Tn5-4471	0.243	Exp 3
54B7	Tn5-4471	0.486	Exp 3
54B7	Tn5-4471	0.452	Exp 3
54B7	Tn5-4471	1.239	Exp 3
54B7	Tn5-4471	0.676	Exp 3
54B7	Tn5-4471	0.13	Exp 3
54B7	Tn5-4471	0.247	Exp 3
54B7	Tn5-4471	0.388	Exp 3
54B7	Tn5-4471	0.665	Exp 3
54B7	Tn5-4471	0.752	Exp 3
54B7	Tn5-4471	0.369	Exp 3
54B7	Tn5-4471	2.131	Exp 3
54B7	Tn5-4471	0.384	Exp 3
54B7	Tn5-4471	0.351	Exp 3
54B7	Tn5-4471	0.284	Exp 3
54B7	Tn5-4471	0.526	Exp 3
54B7	Tn5-4471	0.424	Exp 3
54B7	Tn5-4471	0.405	Exp 3
54B7	Tn5-4471	0.318	Exp 3
54B7	Tn5-4471	2.604	Exp 3
54B7	Tn5-4471	0.234	Exp 3
54B7	Tn5-4471	4.163	Exp 3
54B7	Tn5-4471	0.184	Exp 3
54B7	Tn5-4471	0.273	Exp 3
54B7	Tn5-4471	3.327	Exp 3
54B7	Tn5-4471	0.244	Exp 3
54B7	Tn5-4471	1.588	Exp 3
54B7	Tn5-4471	3.72	Exp 3
54B7	Tn5-4471	0.138	Exp 3
54B7	Tn5-4471	0.068	Exp 3
54B7	Tn5-4471	0.152	Exp 3
54B7	Tn5-4471	0.184	Exp 3
54B7	Tn5-4471	0.47	Exp 3
54B7	Tn5-4471	0.642	Exp 3
54B7	Tn5-4471	0.132	Exp 3
54B7	Tn5-4471	0.15	Exp 3
54B7	Tn5-4471	0.324	Exp 3
57A4	Tn5-4708	0.491	Exp 2
57A4	Tn5-4708	0.574	Exp 2
57A4	Tn5-4708	1.237	Exp 2
57A4	Tn5-4708	1.354	Exp 2
57A4	Tn5-4708	2.941	Exp 2
57A4	Tn5-4708	0.265	Exp 2
57A4	Tn5-4708	0.952	Exp 2
57A4	Tn5-4708	0.274	Exp 2
57A4	Tn5-4708	0.398	Exp 2
57A4	Tn5-4708	0.52	Exp 2
57A4	Tn5-4708	1.731	Exp 2
57A4	Tn5-4708	0.872	Exp 2
57A4	Tn5-4708	0.417	Exp 2
57A4	Tn5-4708	0.527	Exp 2
57A4	Tn5-4708	0.137	Exp 2
57A4	Tn5-4708	0.496	Exp 2
57A4	Tn5-4708	0.299	Exp 2
57A4	Tn5-4708	0.316	Exp 2
57A4	Tn5-4708	0.314	Exp 2
57A4	Tn5-4708	0.346	Exp 2
57A4	Tn5-4708	0.516	Exp 2
57A4	Tn5-4708	0.309	Exp 2
57A4	Tn5-4708	2.293	Exp 2
57A4	Tn5-4708	3.27	Exp 2
57A4	Tn5-4708	0.331	Exp 2
57A4	Tn5-4708	0.3	Exp 2
MF6	MF6 WT	0.159	Exp 1
MF6	MF6 WT	0.536	Exp 1
MF6	MF6 WT	0.254	Exp 1
MF6	MF6 WT	0.186	Exp 1
MF6	MF6 WT	0.579	Exp 1
MF6	MF6 WT	0.188	Exp 1
MF6	MF6 WT	0.135	Exp 1
MF6	MF6 WT	0.796	Exp 1
MF6	MF6 WT	0.244	Exp 1
MF6	MF6 WT	0.201	Exp 1
MF6	MF6 WT	0.263	Exp 1
MF6	MF6 WT	0.102	Exp 1
MF6	MF6 WT	0.436	Exp 1
MF6	MF6 WT	0.834	Exp 1
MF6	MF6 WT	0.453	Exp 1
MF6	MF6 WT	0.337	Exp 1
MF6	MF6 WT	0.371	Exp 1
MF6	MF6 WT	0.195	Exp 1
MF6	MF6 WT	0.259	Exp 1
MF6	MF6 WT	0.292	Exp 1
MF6	MF6 WT	0.337	Exp 1
MF6	MF6 WT	1.449	Exp 1
MF6	MF6 WT	0.671	Exp 1
MF6	MF6 WT	0.159	Exp 1
MF6	MF6 WT	0.593	Exp 1
MF6	MF6 WT	0.391	Exp 1
MF6	MF6 WT	0.536	Exp 1
MF6	MF6 WT	0.329	Exp 2
MF6	MF6 WT	0.243	Exp 2
MF6	MF6 WT	1.129	Exp 2
MF6	MF6 WT	0.112	Exp 2
MF6	MF6 WT	0.194	Exp 2
MF6	MF6 WT	0.394	Exp 2
MF6	MF6 WT	4.633	Exp 2
MF6	MF6 WT	4.178	Exp 2
MF6	MF6 WT	0.452	Exp 2
MF6	MF6 WT	3.555	Exp 2
MF6	MF6 WT	0.567	Exp 2
MF6	MF6 WT	0.713	Exp 2
MF6	MF6 WT	0.682	Exp 2
MF6	MF6 WT	0.347	Exp 2
MF6	MF6 WT	0.167	Exp 2
MF6	MF6 WT	0.141	Exp 2
MF6	MF6 WT	0.217	Exp 2
MF6	MF6 WT	0.927	Exp 2
MF6	MF6 WT	0.25	Exp 2
MF6	MF6 WT	0.321	Exp 2
MF6	MF6 WT	0.298	Exp 3
MF6	MF6 WT	0.419	Exp 3
MF6	MF6 WT	2.531	Exp 3
MF6	MF6 WT	0.133	Exp 3
MF6	MF6 WT	3.105	Exp 3
MF6	MF6 WT	0.559	Exp 3
MF6	MF6 WT	3.942	Exp 3
MF6	MF6 WT	0.22	Exp 3
MF6	MF6 WT	0.087	Exp 3
MF6	MF6 WT	0.779	Exp 3
MF6	MF6 WT	3.752	Exp 3
MF6	MF6 WT	0.306	Exp 3
MF6	MF6 WT	0.295	Exp 3
MF6	MF6 WT	3.381	Exp 3
MF6	MF6 WT	0.204	Exp 3
MF6	MF6 WT	2.437	Exp 3
MF6	MF6 WT	0.092	Exp 3
MF6	MF6 WT	0.351	Exp 3
MF6	MF6 WT	0.477	Exp 3
MF6	MF6 WT	0.389	Exp 3
MF6	MF6 WT	0.441	Exp 3
MF6	MF6 WT	0.219	Exp 3
MF6	MF6 WT	0.32	Exp 3
MF6	MF6 WT	2.266	Exp 3
MF6	MF6 WT	1.337	Exp 3
MF6	MF6 WT	0.384	Exp 3
MF6	MF6 WT	0.964	Exp 4
MF6	MF6 WT	0.745	Exp 4
MF6	MF6 WT	0.62	Exp 4
MF6	MF6 WT	0.786	Exp 4
MF6	MF6 WT	0.554	Exp 4
MF6	MF6 WT	0.239	Exp 4
MF6	MF6 WT	0.414	Exp 4
MF6	MF6 WT	0.66	Exp 4
MF6	MF6 WT	0.792	Exp 4
MF6	MF6 WT	0.562	Exp 4
MF6	MF6 WT	0.724	Exp 4
MF6	MF6 WT	0.303	Exp 4
MF6	MF6 WT	0.763	Exp 4
MF6	MF6 WT	1.2	Exp 4
MF6	MF6 WT	1.797	Exp 4
MF6	MF6 WT	1.006	Exp 4
MF6	MF6 WT	1.231	Exp 4
MF6	MF6 WT	0.599	Exp 4
MF6	MF6 WT	1.116	Exp 4
MF6	MF6 WT	1.26	Exp 6
MF6	MF6 WT	1.193	Exp 6
MF6	MF6 WT	0.989	Exp 6
MF6	MF6 WT	0.631	Exp 6
MF6	MF6 WT	0.37	Exp 6
MF6	MF6 WT	0.985	Exp 6
MF6	MF6 WT	0.84	Exp 6
MF6	MF6 WT	0.811	Exp 6
MF6	MF6 WT	0.729	Exp 6
MF6	MF6 WT	1.002	Exp 6
MF6	MF6 WT	1.093	Exp 6
MF6	MF6 WT	0.872	Exp 6
MF6	MF6 WT	0.725	Exp 6
MF6	MF6 WT	0.626	Exp 6
MF6	MF6 WT	0.843	Exp 6
MF6	MF6 WT	0.239	Exp 6
MF6	MF6 WT	0.313	Exp 6
MF6	MF6 WT	0.406	Exp 6
MF6	MF6 WT	1.088	Exp 6
MF6	MF6 WT	1.522	Exp 6
MF6	MF6 WT	1.228	Exp 6
MF6	MF6 WT	0.73	Exp 6
MF6	MF6 WT	0.751	Exp 6
MF6	MF6 WT	0.796	Exp 6
MF6	MF6 WT	1.042	Exp 6
MF6	MF6 WT	0.908	Exp 6
MF6	MF6 WT	0.855	Exp 6
MF6	MF6 WT	0.92	Exp 6
MF6	MF6 WT	0.427	Exp 6
MgCl2	MgCl2	6.946	Exp 6
MgCl2	MgCl2	7.375	Exp 6
MgCl2	MgCl2	7.235	Exp 6
MgCl2	MgCl2	7.399	Exp 6
MgCl2	MgCl2	7.383	Exp 6
MgCl2	MgCl2	7.942	Exp 6
MgCl2	MgCl2	7.572	Exp 6
MgCl2	MgCl2	7.038	Exp 6
MgCl2	MgCl2	7.243	Exp 6
MgCl2	MgCl2	7.504	Exp 6
MgCl2	MgCl2	6.511	Exp 6
MgCl2	MgCl2	6.681	Exp 6
MgCl2	MgCl2	6.475	Exp 6
MgCl2	MgCl2	3.121	Exp 6
MgCl2	MgCl2	6.374	Exp 6
MgCl2	MgCl2	5.235	Exp 6
MgCl2	MgCl2	6.708	Exp 6
MgCl2	MgCl2	6.302	Exp 6
MgCl2	MgCl2	6.121	Exp 6
MgCl2	MgCl2	6.078	Exp 6
MgCl2	MgCl2	7.184	Exp 6
MgCl2	MgCl2	6.983	Exp 6
MgCl2	MgCl2	5.11	Exp 6
MgCl2	MgCl2	4.06	Exp 6
MgCl2	MgCl2	6.62	Exp 6
MgCl2	MgCl2	7.307	Exp 6
MgCl2	MgCl2	6.388	Exp 6
MgCl2	MgCl2	6.664	Exp 6
MgCl2	MgCl2	7.374	Exp 6
MgCl2	MgCl2	6.707	Exp 6
MgCl2	MgCl2	6.525	Exp 1
MgCl2	MgCl2	3.791	Exp 1
MgCl2	MgCl2	6.25	Exp 1
MgCl2	MgCl2	4.623	Exp 1
MgCl2	MgCl2	5.608	Exp 1
MgCl2	MgCl2	6.699	Exp 1
MgCl2	MgCl2	3.601	Exp 1
MgCl2	MgCl2	3.426	Exp 1
MgCl2	MgCl2	6.535	Exp 1
MgCl2	MgCl2	6.503	Exp 1
MgCl2	MgCl2	6.265	Exp 1
MgCl2	MgCl2	4.598	Exp 1
MgCl2	MgCl2	5.958	Exp 1
MgCl2	MgCl2	5.461	Exp 1
MgCl2	MgCl2	7.794	Exp 1
MgCl2	MgCl2	5.871	Exp 1
MgCl2	MgCl2	0.19	Exp 1
MgCl2	MgCl2	5.524	Exp 1
MgCl2	MgCl2	6.069	Exp 1
MgCl2	MgCl2	6.166	Exp 1
MgCl2	MgCl2	1.311	Exp 1
MgCl2	MgCl2	6.122	Exp 1
MgCl2	MgCl2	3.68	Exp 1
MgCl2	MgCl2	5.609	Exp 1
MgCl2	MgCl2	5.829	Exp 1
MgCl2	MgCl2	1.043	Exp 1
MgCl2	MgCl2	0.245	Exp 2
MgCl2	MgCl2	4.403	Exp 2
MgCl2	MgCl2	0.358	Exp 2
MgCl2	MgCl2	5.001	Exp 2
MgCl2	MgCl2	0.315	Exp 2
MgCl2	MgCl2	0.974	Exp 2
MgCl2	MgCl2	0.256	Exp 2
MgCl2	MgCl2	0.401	Exp 2
MgCl2	MgCl2	0.363	Exp 2
MgCl2	MgCl2	5.748	Exp 2
MgCl2	MgCl2	4.507	Exp 2
MgCl2	MgCl2	7.715	Exp 2
MgCl2	MgCl2	5.641	Exp 2
MgCl2	MgCl2	0.33	Exp 2
MgCl2	MgCl2	0.256	Exp 2
MgCl2	MgCl2	0.22	Exp 2
MgCl2	MgCl2	6.174	Exp 2
MgCl2	MgCl2	4.681	Exp 2
MgCl2	MgCl2	0.218	Exp 2
MgCl2	MgCl2	4.558	Exp 2
MgCl2	MgCl2	0.514	Exp 2
MgCl2	MgCl2	0.891	Exp 2
MgCl2	MgCl2	5.161	Exp 3
MgCl2	MgCl2	5.018	Exp 3
MgCl2	MgCl2	2.732	Exp 3
MgCl2	MgCl2	0.294	Exp 3
MgCl2	MgCl2	2.131	Exp 3
MgCl2	MgCl2	5.36	Exp 3
MgCl2	MgCl2	2.756	Exp 3
MgCl2	MgCl2	0.249	Exp 3
MgCl2	MgCl2	5.777	Exp 3
MgCl2	MgCl2	5.77	Exp 3
MgCl2	MgCl2	1.236	Exp 3
MgCl2	MgCl2	3.388	Exp 3
MgCl2	MgCl2	4.24	Exp 3
MgCl2	MgCl2	5.944	Exp 3
MgCl2	MgCl2	5.319	Exp 3
MgCl2	MgCl2	5.346	Exp 3
MgCl2	MgCl2	5.355	Exp 3
MgCl2	MgCl2	5.835	Exp 3
MgCl2	MgCl2	0.309	Exp 3
MgCl2	MgCl2	3.355	Exp 3
MgCl2	MgCl2	3.175	Exp 3
MgCl2	MgCl2	2.002	Exp 3
MgCl2	MgCl2	5.947	Exp 3
MgCl2	MgCl2	6.189	Exp 3
MgCl2	MgCl2	6.012	Exp 3
MgCl2	MgCl2	0.752	Exp 3
MgCl2	MgCl2	6.591	Exp 3
MgCl2	MgCl2	5.35	Exp 3
MgCl2	MgCl2	5.848	Exp 3
MgCl2	MgCl2	5.247	Exp 4
MgCl2	MgCl2	4.595	Exp 4
MgCl2	MgCl2	4.595	Exp 4
MgCl2	MgCl2	5.278	Exp 4
MgCl2	MgCl2	4.997	Exp 4
MgCl2	MgCl2	4.734	Exp 4
MgCl2	MgCl2	4.318	Exp 4
MgCl2	MgCl2	4.532	Exp 4
MgCl2	MgCl2	4.826	Exp 4
MgCl2	MgCl2	4.117	Exp 4
51B12	Tn5-4224	0.222	Exp 1
51B12	Tn5-4224	0.179	Exp 1
51B12	Tn5-4224	0.259	Exp 1
51B12	Tn5-4224	1.044	Exp 1
51B12	Tn5-4224	0.263	Exp 1
51B12	Tn5-4224	0.214	Exp 1
51B12	Tn5-4224	0.287	Exp 1
51B12	Tn5-4224	0.174	Exp 1
51B12	Tn5-4224	0.144	Exp 1
51B12	Tn5-4224	0.226	Exp 1
51B12	Tn5-4224	1.664	Exp 1
51B12	Tn5-4224	1.288	Exp 1
51B12	Tn5-4224	0.945	Exp 1
51B12	Tn5-4224	0.28	Exp 1
51B12	Tn5-4224	0.13	Exp 1
51B12	Tn5-4224	0.183	Exp 1
51B12	Tn5-4224	0.652	Exp 1
51B12	Tn5-4224	0.351	Exp 1
51B12	Tn5-4224	1.17	Exp 1
51B12	Tn5-4224	1.99	Exp 1
51B12	Tn5-4224	0.108	Exp 1
51B12	Tn5-4224	0.026	Exp 1
51B12	Tn5-4224	0.043	Exp 1
51B12	Tn5-4224	0.115	Exp 1
51B12	Tn5-4224	0.125	Exp 1
51B12	Tn5-4224	0.159	Exp 1
51B12	Tn5-4224	0.031	Exp 1
51B12	Tn5-4224	0.153	Exp 1
51B12	Tn5-4224	0.019	Exp 1
51B12	Tn5-4224	0.045	Exp 1
51B12	Tn5-4224	4.428	Exp 3
51B12	Tn5-4224	0.488	Exp 3
51B12	Tn5-4224	1.853	Exp 3
51B12	Tn5-4224	2.645	Exp 3
51B12	Tn5-4224	4.487	Exp 3
51B12	Tn5-4224	3.125	Exp 3
51B12	Tn5-4224	1.992	Exp 3
51B12	Tn5-4224	3.213	Exp 3
51B12	Tn5-4224	3.435	Exp 3
51B12	Tn5-4224	4.45	Exp 3
51B12	Tn5-4224	2.124	Exp 3
51B12	Tn5-4224	1.492	Exp 3
51B12	Tn5-4224	2.698	Exp 3
51B12	Tn5-4224	0.258	Exp 3
51B12	Tn5-4224	0.289	Exp 3
51B12	Tn5-4224	1.892	Exp 3
51B12	Tn5-4224	1.833	Exp 3
51B12	Tn5-4224	3.785	Exp 3
51B12	Tn5-4224	4.321	Exp 3
51B12	Tn5-4224	0.954	Exp 3
51B12	Tn5-4224	0.979	Exp 3
51B12	Tn5-4224	0.277	Exp 3
51B12	Tn5-4224	0.453	Exp 3
51B12	Tn5-4224	0.269	Exp 3
51B12	Tn5-4224	0.245	Exp 3
51B12	Tn5-4224	0.355	Exp 3
51B12	Tn5-4224	0.427	Exp 3
51B12	Tn5-4224	0.119	Exp 3
51B12	Tn5-4224	0.984	Exp 3
51B12	Tn5-4224	0.769	Exp 3
51B12	Tn5-4224	4.608	Exp 2
51B12	Tn5-4224	4.271	Exp 2
51B12	Tn5-4224	0.494	Exp 2
51B12	Tn5-4224	0.3	Exp 2
51B12	Tn5-4224	0.303	Exp 2
51B12	Tn5-4224	0.305	Exp 2
51B12	Tn5-4224	0.291	Exp 2
51B12	Tn5-4224	3.54	Exp 2
51B12	Tn5-4224	1.549	Exp 2
51B12	Tn5-4224	4.486	Exp 2
51B12	Tn5-4224	3.397	Exp 2
51B12	Tn5-4224	0.382	Exp 2
51B12	Tn5-4224	0.175	Exp 2
51B12	Tn5-4224	2.591	Exp 2
51B12	Tn5-4224	3.584	Exp 2
51B12	Tn5-4224	2.189	Exp 2
51B12	Tn5-4224	0.925	Exp 2
51B12	Tn5-4224	0.144	Exp 2
51B12	Tn5-4224	3.325	Exp 2
51B12	Tn5-4224	5.183	Exp 2
51B12	Tn5-4224	3.034	Exp 2
51B12	Tn5-4224	5.548	Exp 2
51B12	Tn5-4224	1.756	Exp 2
51B12	Tn5-4224	3.081	Exp 2
51B12	Tn5-4224	0.175	Exp 2
51B12	Tn5-4224	1.748	Exp 2
51B12	Tn5-4224	0.177	Exp 2
51B12	Tn5-4224	0.178	Exp 2
51B12	Tn5-4224	0.162	Exp 2
51B12	Tn5-4224	1.71	Exp 2
