## Supplementary material for "Conserved inhibitory mechanisms of root-associated bacteria towards *Arabidopsis thaliana* and *Chlamydomonas reinhardtii*": Table S18

### Sheet: mono leaf area
Leaf area of Arabidopsis seedlings mono-associated with Bso MF6 transposon mutants. Related to Figure 4.
Strain	Tn	Leaf Area	Experiment
20D2	Tn5-1634	0.089	Exp 1
20D2	Tn5-1634	0.056	Exp 1
20D2	Tn5-1634	0.048	Exp 1
20D2	Tn5-1634	0.046	Exp 1
20D2	Tn5-1634	0.03	Exp 1
20D2	Tn5-1634	0.066	Exp 1
20D2	Tn5-1634	0.02	Exp 1
20D2	Tn5-1634	0.054	Exp 1
20D2	Tn5-1634	0.071	Exp 1
20D2	Tn5-1634	0.017	Exp 1
20D2	Tn5-1634	0.086	Exp 1
20D2	Tn5-1634	0.072	Exp 1
20D2	Tn5-1634	0.086	Exp 1
20D2	Tn5-1634	0.121	Exp 1
20D2	Tn5-1634	0.127	Exp 1
20D2	Tn5-1634	0.04	Exp 1
20D2	Tn5-1634	0.035	Exp 1
20D2	Tn5-1634	0.021	Exp 1
20D2	Tn5-1634	0.056	Exp 1
20D2	Tn5-1634	0.057	Exp 1
20D2	Tn5-1634	0.083	Exp 1
20D2	Tn5-1634	0.083	Exp 1
20D2	Tn5-1634	0.085	Exp 1
20D2	Tn5-1634	0.096	Exp 1
20D2	Tn5-1634	0.075	Exp 1
20D2	Tn5-1634	0.099	Exp 1
20D2	Tn5-1634	0.066	Exp 1
20D2	Tn5-1634	0.034	Exp 1
20D2	Tn5-1634	0.02	Exp 1
20D2	Tn5-1634	0.034	Exp 1
20D2	Tn5-1634	0.133	Exp 3
20D2	Tn5-1634	0.045	Exp 3
20D2	Tn5-1634	0.197	Exp 3
20D2	Tn5-1634	0.044	Exp 3
20D2	Tn5-1634	0.176	Exp 3
20D2	Tn5-1634	0.046	Exp 3
20D2	Tn5-1634	0.044	Exp 3
20D2	Tn5-1634	0.157	Exp 3
20D2	Tn5-1634	0.052	Exp 3
20D2	Tn5-1634	0.062	Exp 3
20D2	Tn5-1634	0.183	Exp 3
20D2	Tn5-1634	0.117	Exp 3
20D2	Tn5-1634	0.076	Exp 3
20D2	Tn5-1634	0.163	Exp 3
20D2	Tn5-1634	0.034	Exp 3
20D2	Tn5-1634	0.035	Exp 3
20D2	Tn5-1634	0.048	Exp 3
20D2	Tn5-1634	0.036	Exp 3
20D2	Tn5-1634	0.041	Exp 3
20D2	Tn5-1634	0.041	Exp 3
20D2	Tn5-1634	0.071	Exp 3
20D2	Tn5-1634	0.481	Exp 3
20D2	Tn5-1634	0.034	Exp 3
20D2	Tn5-1634	0.118	Exp 3
20D2	Tn5-1634	0.081	Exp 3
20D2	Tn5-1634	0.21	Exp 3
20D2	Tn5-1634	0.057	Exp 3
20D2	Tn5-1634	0.16	Exp 3
20D2	Tn5-1634	0.03	Exp 3
20D2	Tn5-1634	0.048	Exp 3
24F8	Tn5-2000	0.244	Exp 1
24F8	Tn5-2000	0.082	Exp 1
24F8	Tn5-2000	0.374	Exp 1
24F8	Tn5-2000	0.305	Exp 1
24F8	Tn5-2000	0.085	Exp 1
24F8	Tn5-2000	0.066	Exp 1
24F8	Tn5-2000	0.121	Exp 1
24F8	Tn5-2000	0.128	Exp 1
24F8	Tn5-2000	0.342	Exp 1
24F8	Tn5-2000	0.295	Exp 1
24F8	Tn5-2000	0.351	Exp 1
24F8	Tn5-2000	0.324	Exp 1
24F8	Tn5-2000	0.178	Exp 1
24F8	Tn5-2000	0.5	Exp 1
24F8	Tn5-2000	0.078	Exp 1
24F8	Tn5-2000	0.057	Exp 1
24F8	Tn5-2000	0.103	Exp 1
24F8	Tn5-2000	0.059	Exp 1
24F8	Tn5-2000	0.274	Exp 1
24F8	Tn5-2000	0.097	Exp 1
24F8	Tn5-2000	0.049	Exp 1
24F8	Tn5-2000	0.051	Exp 1
24F8	Tn5-2000	0.136	Exp 1
24F8	Tn5-2000	0.223	Exp 1
24F8	Tn5-2000	0.277	Exp 1
24F8	Tn5-2000	0.066	Exp 1
24F8	Tn5-2000	0.472	Exp 1
24F8	Tn5-2000	0.262	Exp 1
24F8	Tn5-2000	0.073	Exp 1
24F8	Tn5-2000	0.227	Exp 2
24F8	Tn5-2000	0.041	Exp 2
24F8	Tn5-2000	0.065	Exp 2
24F8	Tn5-2000	0.021	Exp 2
24F8	Tn5-2000	0.156	Exp 2
24F8	Tn5-2000	0.098	Exp 2
24F8	Tn5-2000	0.105	Exp 2
24F8	Tn5-2000	0.043	Exp 2
24F8	Tn5-2000	0.046	Exp 2
24F8	Tn5-2000	0.058	Exp 2
24F8	Tn5-2000	0.057	Exp 2
24F8	Tn5-2000	0.039	Exp 2
24F8	Tn5-2000	0.067	Exp 2
24F8	Tn5-2000	0.032	Exp 2
24F8	Tn5-2000	0.07	Exp 2
24F8	Tn5-2000	0.054	Exp 2
24F8	Tn5-2000	0.051	Exp 2
24F8	Tn5-2000	0.042	Exp 2
24F8	Tn5-2000	0.039	Exp 2
24F8	Tn5-2000	0.015	Exp 2
24F8	Tn5-2000	0.049	Exp 2
24F8	Tn5-2000	0.024	Exp 2
24F8	Tn5-2000	0.022	Exp 2
24F8	Tn5-2000	0.055	Exp 2
24F8	Tn5-2000	0.023	Exp 2
24F8	Tn5-2000	0.021	Exp 2
24F8	Tn5-2000	0.025	Exp 2
24F8	Tn5-2000	0.057	Exp 2
24F8	Tn5-2000	0.035	Exp 3
24F8	Tn5-2000	0.065	Exp 3
24F8	Tn5-2000	0.034	Exp 3
24F8	Tn5-2000	0.186	Exp 3
24F8	Tn5-2000	0.028	Exp 3
24F8	Tn5-2000	0.054	Exp 3
24F8	Tn5-2000	0.045	Exp 3
24F8	Tn5-2000	0.238	Exp 3
24F8	Tn5-2000	0.049	Exp 3
24F8	Tn5-2000	0.247	Exp 3
24F8	Tn5-2000	0.064	Exp 3
24F8	Tn5-2000	0.026	Exp 3
24F8	Tn5-2000	0.359	Exp 3
24F8	Tn5-2000	0.057	Exp 3
24F8	Tn5-2000	0.018	Exp 3
24F8	Tn5-2000	0.455	Exp 3
24F8	Tn5-2000	0.039	Exp 3
24F8	Tn5-2000	0.298	Exp 3
24F8	Tn5-2000	0.373	Exp 3
24F8	Tn5-2000	0.187	Exp 3
24F8	Tn5-2000	0.145	Exp 3
24F8	Tn5-2000	0.207	Exp 3
24F8	Tn5-2000	0.032	Exp 3
24F8	Tn5-2000	0.043	Exp 3
24F8	Tn5-2000	0.492	Exp 3
24F8	Tn5-2000	0.212	Exp 3
24F8	Tn5-2000	0.028	Exp 3
24F8	Tn5-2000	0.07	Exp 3
24F8	Tn5-2000	0.331	Exp 3
24G11	Tn5-2015	0.435	Exp 1
24G11	Tn5-2015	0.036	Exp 1
24G11	Tn5-2015	0.562	Exp 1
24G11	Tn5-2015	0.16	Exp 1
24G11	Tn5-2015	0.51	Exp 1
24G11	Tn5-2015	0.333	Exp 1
24G11	Tn5-2015	0.078	Exp 1
24G11	Tn5-2015	0.445	Exp 1
24G11	Tn5-2015	0.549	Exp 1
24G11	Tn5-2015	0.416	Exp 1
24G11	Tn5-2015	0.503	Exp 1
24G11	Tn5-2015	0.447	Exp 1
24G11	Tn5-2015	0.085	Exp 1
24G11	Tn5-2015	0.339	Exp 1
24G11	Tn5-2015	0.482	Exp 1
24G11	Tn5-2015	0.113	Exp 1
24G11	Tn5-2015	0.519	Exp 1
24G11	Tn5-2015	0.044	Exp 1
24G11	Tn5-2015	0.386	Exp 1
24G11	Tn5-2015	0.079	Exp 1
24G11	Tn5-2015	0.838	Exp 1
24G11	Tn5-2015	0.291	Exp 1
24G11	Tn5-2015	0.464	Exp 1
24G11	Tn5-2015	0.28	Exp 1
24G11	Tn5-2015	0.365	Exp 1
24G11	Tn5-2015	0.221	Exp 1
24G11	Tn5-2015	0.644	Exp 1
24G11	Tn5-2015	0.509	Exp 1
24G11	Tn5-2015	0.272	Exp 1
24G11	Tn5-2015	0.059	Exp 2
24G11	Tn5-2015	0.043	Exp 2
24G11	Tn5-2015	0.87	Exp 2
24G11	Tn5-2015	0.055	Exp 2
24G11	Tn5-2015	0.122	Exp 2
24G11	Tn5-2015	0.606	Exp 2
24G11	Tn5-2015	0.148	Exp 2
24G11	Tn5-2015	0.257	Exp 2
24G11	Tn5-2015	0.036	Exp 2
24G11	Tn5-2015	0.045	Exp 2
24G11	Tn5-2015	0.331	Exp 2
24G11	Tn5-2015	0.132	Exp 2
24G11	Tn5-2015	0.057	Exp 2
24G11	Tn5-2015	0.408	Exp 2
24G11	Tn5-2015	1.17	Exp 2
24G11	Tn5-2015	0.639	Exp 2
24G11	Tn5-2015	0.252	Exp 2
24G11	Tn5-2015	0.038	Exp 2
24G11	Tn5-2015	0.075	Exp 2
24G11	Tn5-2015	0.206	Exp 2
24G11	Tn5-2015	0.517	Exp 2
24G11	Tn5-2015	0.072	Exp 2
24G11	Tn5-2015	0.793	Exp 2
24G11	Tn5-2015	0.816	Exp 2
24G11	Tn5-2015	0.363	Exp 2
24G11	Tn5-2015	0.272	Exp 2
24G11	Tn5-2015	0.566	Exp 2
24G11	Tn5-2015	0.087	Exp 2
24G11	Tn5-2015	0.874	Exp 2
24G11	Tn5-2015	0.332	Exp 2
24G11	Tn5-2015	0.531	Exp 3
24G11	Tn5-2015	0.285	Exp 3
24G11	Tn5-2015	0.38	Exp 3
24G11	Tn5-2015	0.051	Exp 3
24G11	Tn5-2015	0.456	Exp 3
24G11	Tn5-2015	0.061	Exp 3
24G11	Tn5-2015	0.473	Exp 3
24G11	Tn5-2015	0.725	Exp 3
24G11	Tn5-2015	0.062	Exp 3
24G11	Tn5-2015	0.054	Exp 3
24G11	Tn5-2015	0.633	Exp 3
24G11	Tn5-2015	0.089	Exp 3
24G11	Tn5-2015	0.413	Exp 3
24G11	Tn5-2015	0.437	Exp 3
24G11	Tn5-2015	0.131	Exp 3
24G11	Tn5-2015	0.126	Exp 3
24G11	Tn5-2015	0.444	Exp 3
24G11	Tn5-2015	0.814	Exp 3
24G11	Tn5-2015	0.363	Exp 3
24G11	Tn5-2015	0.509	Exp 3
24G11	Tn5-2015	0.054	Exp 3
24G11	Tn5-2015	0.033	Exp 3
24G11	Tn5-2015	0.448	Exp 3
24G11	Tn5-2015	0.239	Exp 3
24G11	Tn5-2015	0.117	Exp 3
24G11	Tn5-2015	0.046	Exp 3
24G11	Tn5-2015	0.042	Exp 3
24G11	Tn5-2015	0.153	Exp 3
24G11	Tn5-2015	0.381	Exp 4
24G11	Tn5-2015	0.699	Exp 4
24G11	Tn5-2015	0.394	Exp 4
24G11	Tn5-2015	0.441	Exp 4
24G11	Tn5-2015	0.544	Exp 4
24G11	Tn5-2015	0.189	Exp 4
24G11	Tn5-2015	0.774	Exp 4
24G11	Tn5-2015	0.599	Exp 4
24G11	Tn5-2015	0.921	Exp 4
24G11	Tn5-2015	0.487	Exp 4
24G11	Tn5-2015	0.533	Exp 4
24G11	Tn5-2015	0.35	Exp 4
24G11	Tn5-2015	0.463	Exp 4
24G11	Tn5-2015	0.886	Exp 4
24G11	Tn5-2015	0.68	Exp 4
24G11	Tn5-2015	0.437	Exp 4
24G11	Tn5-2015	0.881	Exp 4
24G11	Tn5-2015	0.669	Exp 4
24G11	Tn5-2015	0.551	Exp 6
24G11	Tn5-2015	0.563	Exp 6
24G11	Tn5-2015	0.667	Exp 6
24G11	Tn5-2015	0.622	Exp 6
24G11	Tn5-2015	0.32	Exp 6
24G11	Tn5-2015	0.333	Exp 6
24G11	Tn5-2015	0.546	Exp 6
24G11	Tn5-2015	0.231	Exp 6
24G11	Tn5-2015	0.302	Exp 6
24G11	Tn5-2015	0.188	Exp 6
24G11	Tn5-2015	0.403	Exp 6
24G11	Tn5-2015	0.325	Exp 6
24G11	Tn5-2015	0.26	Exp 6
24G11	Tn5-2015	0.268	Exp 6
24G11	Tn5-2015	0.159	Exp 6
24G11	Tn5-2015	0.068	Exp 6
24G11	Tn5-2015	0.216	Exp 6
24G11	Tn5-2015	0.15	Exp 6
24G11	Tn5-2015	0.41	Exp 6
24G11	Tn5-2015	0.317	Exp 6
24G11	Tn5-2015	1.608	Exp 6
24G11	Tn5-2015	1.707	Exp 6
24G11	Tn5-2015	0.529	Exp 6
24G11	Tn5-2015	0.554	Exp 6
24G11	Tn5-2015	1.117	Exp 6
24G11	Tn5-2015	0.623	Exp 6
24G11	Tn5-2015	1.503	Exp 6
24G11	Tn5-2015	1.246	Exp 6
24G11	Tn5-2015	1.281	Exp 6
24G11	Tn5-2015	0.722	Exp 6
27D6	Tn5-2226	0.369	Exp 1
27D6	Tn5-2226	0.22	Exp 1
27D6	Tn5-2226	0.21	Exp 1
27D6	Tn5-2226	0.304	Exp 1
27D6	Tn5-2226	0.039	Exp 1
27D6	Tn5-2226	0.042	Exp 1
27D6	Tn5-2226	0.05	Exp 1
27D6	Tn5-2226	0.093	Exp 1
27D6	Tn5-2226	0.158	Exp 1
27D6	Tn5-2226	0.772	Exp 1
27D6	Tn5-2226	0.075	Exp 1
27D6	Tn5-2226	0.384	Exp 1
27D6	Tn5-2226	0.356	Exp 1
27D6	Tn5-2226	0.058	Exp 1
27D6	Tn5-2226	0.137	Exp 1
27D6	Tn5-2226	0.133	Exp 1
27D6	Tn5-2226	0.119	Exp 1
27D6	Tn5-2226	0.045	Exp 1
27D6	Tn5-2226	0.031	Exp 1
27D6	Tn5-2226	0.029	Exp 1
27D6	Tn5-2226	0.155	Exp 1
27D6	Tn5-2226	0.083	Exp 1
27D6	Tn5-2226	0.118	Exp 1
27D6	Tn5-2226	0.194	Exp 1
27D6	Tn5-2226	0.1	Exp 1
27D6	Tn5-2226	0.042	Exp 3
27D6	Tn5-2226	0.111	Exp 3
27D6	Tn5-2226	0.101	Exp 3
27D6	Tn5-2226	0.218	Exp 3
27D6	Tn5-2226	0.147	Exp 3
27D6	Tn5-2226	0.126	Exp 3
27D6	Tn5-2226	0.106	Exp 3
27D6	Tn5-2226	0.204	Exp 3
27D6	Tn5-2226	0.041	Exp 3
27D6	Tn5-2226	0.12	Exp 3
27D6	Tn5-2226	0.255	Exp 3
27D6	Tn5-2226	0.416	Exp 3
27D6	Tn5-2226	0.048	Exp 3
27D6	Tn5-2226	0.178	Exp 3
27D6	Tn5-2226	0.248	Exp 3
27D6	Tn5-2226	0.216	Exp 3
27D6	Tn5-2226	0.222	Exp 3
27D6	Tn5-2226	0.376	Exp 3
27D6	Tn5-2226	0.051	Exp 3
27D6	Tn5-2226	0.069	Exp 3
27D6	Tn5-2226	0.054	Exp 3
27D6	Tn5-2226	0.128	Exp 3
27D6	Tn5-2226	0.311	Exp 3
27D6	Tn5-2226	0.262	Exp 3
27D6	Tn5-2226	0.637	Exp 3
27D6	Tn5-2226	0.063	Exp 3
27D6	Tn5-2226	0.055	Exp 3
27D6	Tn5-2226	0.569	Exp 3
27D6	Tn5-2226	0.175	Exp 3
27D6	Tn5-2226	0.028	Exp 3
34F7	Tn5-2839	0.101	Exp 1
34F7	Tn5-2839	0.108	Exp 1
34F7	Tn5-2839	0.266	Exp 1
34F7	Tn5-2839	0.11	Exp 1
34F7	Tn5-2839	0.133	Exp 1
34F7	Tn5-2839	0.091	Exp 1
34F7	Tn5-2839	0.061	Exp 1
34F7	Tn5-2839	0.445	Exp 1
34F7	Tn5-2839	0.075	Exp 1
34F7	Tn5-2839	0.042	Exp 1
34F7	Tn5-2839	0.035	Exp 1
34F7	Tn5-2839	0.078	Exp 1
34F7	Tn5-2839	0.052	Exp 1
34F7	Tn5-2839	0.052	Exp 1
34F7	Tn5-2839	0.125	Exp 1
34F7	Tn5-2839	0.254	Exp 1
34F7	Tn5-2839	0.208	Exp 1
34F7	Tn5-2839	0.045	Exp 1
34F7	Tn5-2839	0.039	Exp 1
34F7	Tn5-2839	0.058	Exp 1
34F7	Tn5-2839	0.288	Exp 1
34F7	Tn5-2839	0.082	Exp 1
34F7	Tn5-2839	0.179	Exp 1
34F7	Tn5-2839	0.228	Exp 1
34F7	Tn5-2839	0.181	Exp 1
34F7	Tn5-2839	0.799	Exp 2
34F7	Tn5-2839	0.121	Exp 2
34F7	Tn5-2839	0.071	Exp 2
34F7	Tn5-2839	0.084	Exp 2
34F7	Tn5-2839	0.06	Exp 2
34F7	Tn5-2839	0.057	Exp 2
34F7	Tn5-2839	0.066	Exp 2
34F7	Tn5-2839	0.047	Exp 2
34F7	Tn5-2839	0.101	Exp 2
34F7	Tn5-2839	0.494	Exp 2
34F7	Tn5-2839	0.364	Exp 2
34F7	Tn5-2839	0.134	Exp 2
34F7	Tn5-2839	0.539	Exp 2
34F7	Tn5-2839	0.032	Exp 2
34F7	Tn5-2839	0.4	Exp 2
34F7	Tn5-2839	0.064	Exp 2
34F7	Tn5-2839	0.588	Exp 2
34F7	Tn5-2839	0.097	Exp 2
34F7	Tn5-2839	0.19	Exp 2
34F7	Tn5-2839	0.102	Exp 2
34F7	Tn5-2839	0.096	Exp 2
34F7	Tn5-2839	0.072	Exp 2
34F7	Tn5-2839	0.703	Exp 2
34F7	Tn5-2839	0.066	Exp 2
34F7	Tn5-2839	0.631	Exp 2
34F7	Tn5-2839	0.037	Exp 2
34F7	Tn5-2839	0.043	Exp 2
34F7	Tn5-2839	0.037	Exp 2
34F7	Tn5-2839	0.318	Exp 2
34F7	Tn5-2839	0.375	Exp 2
34F7	Tn5-2839	0.185	Exp 3
34F7	Tn5-2839	0.073	Exp 3
34F7	Tn5-2839	0.078	Exp 3
34F7	Tn5-2839	0.124	Exp 3
34F7	Tn5-2839	0.064	Exp 3
34F7	Tn5-2839	0.048	Exp 3
34F7	Tn5-2839	0.152	Exp 3
34F7	Tn5-2839	0.188	Exp 3
34F7	Tn5-2839	0.202	Exp 3
34F7	Tn5-2839	0.076	Exp 3
34F7	Tn5-2839	0.095	Exp 3
34F7	Tn5-2839	0.05	Exp 3
34F7	Tn5-2839	0.064	Exp 3
34F7	Tn5-2839	0.097	Exp 3
34F7	Tn5-2839	0.547	Exp 3
34F7	Tn5-2839	0.186	Exp 3
34F7	Tn5-2839	0.377	Exp 3
34F7	Tn5-2839	0.105	Exp 3
34F7	Tn5-2839	0.456	Exp 3
34F7	Tn5-2839	0.129	Exp 3
34F7	Tn5-2839	0.116	Exp 3
34F7	Tn5-2839	0.172	Exp 3
34F7	Tn5-2839	0.125	Exp 3
34F7	Tn5-2839	0.094	Exp 3
34F7	Tn5-2839	0.053	Exp 3
34F7	Tn5-2839	0.764	Exp 4
34F7	Tn5-2839	0.303	Exp 4
34F7	Tn5-2839	0.702	Exp 4
34F7	Tn5-2839	0.615	Exp 4
34F7	Tn5-2839	0.963	Exp 4
34F7	Tn5-2839	1.158	Exp 4
34F7	Tn5-2839	0.198	Exp 4
34F7	Tn5-2839	0.262	Exp 4
34F7	Tn5-2839	0.342	Exp 4
34F7	Tn5-2839	0.532	Exp 4
34F7	Tn5-2839	0.438	Exp 4
34F7	Tn5-2839	0.355	Exp 4
34F7	Tn5-2839	0.344	Exp 4
34F7	Tn5-2839	0.258	Exp 4
34F7	Tn5-2839	0.68	Exp 4
34F7	Tn5-2839	0.68	Exp 4
34F7	Tn5-2839	0.615	Exp 4
34F7	Tn5-2839	0.492	Exp 4
34F7	Tn5-2839	1.129	Exp 4
34F7	Tn5-2839	0.704	Exp 4
34F7	Tn5-2839	0.388	Exp 4
34F7	Tn5-2839	0.384	Exp 4
34F7	Tn5-2839	0.513	Exp 4
34F7	Tn5-2839	0.492	Exp 4
34F7	Tn5-2839	0.495	Exp 4
34F7	Tn5-2839	0.282	Exp 4
34F7	Tn5-2839	0.578	Exp 4
34F7	Tn5-2839	0.943	Exp 4
34F7	Tn5-2839	0.432	Exp 4
34F7	Tn5-2839	0.821	Exp 4
34F7	Tn5-2839	0.504	Exp 4
34F7	Tn5-2839	0.546	Exp 4
34F7	Tn5-2839	0.308	Exp 4
34F7	Tn5-2839	0.756	Exp 4
34F7	Tn5-2839	0.395	Exp 4
34F7	Tn5-2839	0.336	Exp 4
34F7	Tn5-2839	0.235	Exp 4
34F7	Tn5-2839	0.402	Exp 4
34F7	Tn5-2839	1.072	Exp 4
34F7	Tn5-2839	0.886	Exp 4
34F7	Tn5-2839	0.392	Exp 4
34F7	Tn5-2839	0.967	Exp 4
34F7	Tn5-2839	0.42	Exp 4
34F7	Tn5-2839	1.299	Exp 4
34F7	Tn5-2839	0.605	Exp 4
34F7	Tn5-2839	1.081	Exp 4
34F7	Tn5-2839	0.991	Exp 4
34F7	Tn5-2839	0.567	Exp 4
34F7	Tn5-2839	0.77	Exp 4
34F7	Tn5-2839	0.705	Exp 4
34F7	Tn5-2839	0.928	Exp 4
34F7	Tn5-2839	1.182	Exp 4
34F7	Tn5-2839	0.888	Exp 4
34F7	Tn5-2839	1.037	Exp 4
34F7	Tn5-2839	0.755	Exp 6
34F7	Tn5-2839	0.408	Exp 6
34F7	Tn5-2839	0.377	Exp 6
34F7	Tn5-2839	0.481	Exp 6
34F7	Tn5-2839	1.013	Exp 6
34F7	Tn5-2839	0.314	Exp 6
34F7	Tn5-2839	0.265	Exp 6
34F7	Tn5-2839	0.655	Exp 6
34F7	Tn5-2839	0.36	Exp 6
34F7	Tn5-2839	0.203	Exp 6
34F7	Tn5-2839	0.182	Exp 6
34F7	Tn5-2839	0.164	Exp 6
34F7	Tn5-2839	0.287	Exp 6
34F7	Tn5-2839	0.452	Exp 6
34F7	Tn5-2839	0.562	Exp 6
34F7	Tn5-2839	0.266	Exp 6
34F7	Tn5-2839	0.428	Exp 6
34F7	Tn5-2839	0.484	Exp 6
34F7	Tn5-2839	0.483	Exp 6
34F7	Tn5-2839	0.438	Exp 6
34F7	Tn5-2839	0.618	Exp 6
34F7	Tn5-2839	0.303	Exp 6
34F7	Tn5-2839	0.303	Exp 6
34F7	Tn5-2839	0.461	Exp 6
34F7	Tn5-2839	0.158	Exp 6
34F7	Tn5-2839	0.394	Exp 6
34F7	Tn5-2839	0.27	Exp 6
34F7	Tn5-2839	0.45	Exp 6
34F7	Tn5-2839	0.471	Exp 6
35A6	Tn5-2862	0.123	Exp 1
35A6	Tn5-2862	0.171	Exp 1
35A6	Tn5-2862	0.089	Exp 1
35A6	Tn5-2862	0.23	Exp 1
35A6	Tn5-2862	0.212	Exp 1
35A6	Tn5-2862	0.294	Exp 1
35A6	Tn5-2862	0.139	Exp 1
35A6	Tn5-2862	0.171	Exp 1
35A6	Tn5-2862	0.142	Exp 1
35A6	Tn5-2862	0.069	Exp 1
35A6	Tn5-2862	0.127	Exp 1
35A6	Tn5-2862	0.202	Exp 1
35A6	Tn5-2862	0.052	Exp 1
35A6	Tn5-2862	0.202	Exp 1
35A6	Tn5-2862	0.283	Exp 1
35A6	Tn5-2862	0.078	Exp 1
35A6	Tn5-2862	0.118	Exp 1
35A6	Tn5-2862	0.113	Exp 1
35A6	Tn5-2862	0.094	Exp 1
35A6	Tn5-2862	0.12	Exp 1
35A6	Tn5-2862	0.234	Exp 1
35A6	Tn5-2862	0.147	Exp 1
35A6	Tn5-2862	0.217	Exp 1
35A6	Tn5-2862	0.059	Exp 1
35A6	Tn5-2862	0.119	Exp 1
35A6	Tn5-2862	0.124	Exp 1
35A6	Tn5-2862	0.183	Exp 1
35A6	Tn5-2862	0.042	Exp 1
35A6	Tn5-2862	0.174	Exp 1
35A6	Tn5-2862	0.12	Exp 2
35A6	Tn5-2862	0.332	Exp 2
35A6	Tn5-2862	0.43	Exp 2
35A6	Tn5-2862	0.073	Exp 2
35A6	Tn5-2862	0.328	Exp 2
35A6	Tn5-2862	0.494	Exp 2
35A6	Tn5-2862	0.072	Exp 2
35A6	Tn5-2862	0.063	Exp 2
35A6	Tn5-2862	0.367	Exp 2
35A6	Tn5-2862	0.538	Exp 2
35A6	Tn5-2862	0.328	Exp 2
35A6	Tn5-2862	0.306	Exp 2
35A6	Tn5-2862	0.227	Exp 2
35A6	Tn5-2862	0.061	Exp 2
35A6	Tn5-2862	0.511	Exp 2
35A6	Tn5-2862	0.201	Exp 2
35A6	Tn5-2862	0.041	Exp 2
35A6	Tn5-2862	0.394	Exp 2
35A6	Tn5-2862	0.124	Exp 2
35A6	Tn5-2862	0.51	Exp 2
35A6	Tn5-2862	0.29	Exp 2
35A6	Tn5-2862	0.176	Exp 2
35A6	Tn5-2862	0.371	Exp 2
35A6	Tn5-2862	0.038	Exp 2
35A6	Tn5-2862	0.061	Exp 2
35A6	Tn5-2862	0.047	Exp 2
35A6	Tn5-2862	0.049	Exp 2
35A6	Tn5-2862	0.287	Exp 2
35A6	Tn5-2862	0.178	Exp 2
35A6	Tn5-2862	0.132	Exp 3
35A6	Tn5-2862	0.092	Exp 3
35A6	Tn5-2862	0.424	Exp 3
35A6	Tn5-2862	0.042	Exp 3
35A6	Tn5-2862	0.214	Exp 3
35A6	Tn5-2862	0.159	Exp 3
35A6	Tn5-2862	0.663	Exp 3
35A6	Tn5-2862	0.193	Exp 3
35A6	Tn5-2862	0.124	Exp 3
35A6	Tn5-2862	0.261	Exp 3
35A6	Tn5-2862	0.191	Exp 3
35A6	Tn5-2862	0.064	Exp 3
35A6	Tn5-2862	0.302	Exp 3
35A6	Tn5-2862	0.082	Exp 3
35A6	Tn5-2862	0.188	Exp 3
35A6	Tn5-2862	0.225	Exp 3
35A6	Tn5-2862	0.081	Exp 3
35A6	Tn5-2862	0.311	Exp 3
35A6	Tn5-2862	0.447	Exp 3
35A6	Tn5-2862	0.198	Exp 3
35A6	Tn5-2862	0.172	Exp 3
35A6	Tn5-2862	0.116	Exp 3
35A6	Tn5-2862	0.053	Exp 3
35A6	Tn5-2862	0.318	Exp 3
35A6	Tn5-2862	0.051	Exp 3
35A6	Tn5-2862	0.04	Exp 3
35A6	Tn5-2862	0.635	Exp 3
35A6	Tn5-2862	0.17	Exp 3
35A6	Tn5-2862	0.041	Exp 3
35A6	Tn5-2862	0.058	Exp 3
35A6	Tn5-2862	0.598	Exp 4
35A6	Tn5-2862	0.714	Exp 4
35A6	Tn5-2862	0.42	Exp 4
35A6	Tn5-2862	0.471	Exp 4
35A6	Tn5-2862	0.499	Exp 4
35A6	Tn5-2862	1.21	Exp 4
35A6	Tn5-2862	0.592	Exp 4
35A6	Tn5-2862	0.534	Exp 4
35A6	Tn5-2862	1.223	Exp 4
35A6	Tn5-2862	0.583	Exp 4
35A6	Tn5-2862	0.81	Exp 4
35A6	Tn5-2862	0.528	Exp 4
35A6	Tn5-2862	0.628	Exp 4
35A6	Tn5-2862	0.547	Exp 4
35A6	Tn5-2862	0.467	Exp 4
35A6	Tn5-2862	0.554	Exp 4
35A6	Tn5-2862	0.544	Exp 4
35A6	Tn5-2862	0.552	Exp 4
35A6	Tn5-2862	0.847	Exp 4
35A6	Tn5-2862	0.38	Exp 4
35A6	Tn5-2862	0.479	Exp 4
35A6	Tn5-2862	0.557	Exp 4
35A6	Tn5-2862	0.78	Exp 4
35A6	Tn5-2862	0.72	Exp 4
35A6	Tn5-2862	0.626	Exp 4
35A6	Tn5-2862	0.458	Exp 4
35A6	Tn5-2862	0.649	Exp 4
35A6	Tn5-2862	0.551	Exp 4
35A6	Tn5-2862	0.714	Exp 4
35A6	Tn5-2862	0.93	Exp 4
35A6	Tn5-2862	0.532	Exp 4
35A6	Tn5-2862	0.7	Exp 4
35A6	Tn5-2862	1.399	Exp 4
35A6	Tn5-2862	0.441	Exp 4
35A6	Tn5-2862	0.399	Exp 4
35A6	Tn5-2862	0.341	Exp 4
35A6	Tn5-2862	0.486	Exp 4
35A6	Tn5-2862	0.377	Exp 4
35A6	Tn5-2862	0.992	Exp 4
35A6	Tn5-2862	0.655	Exp 4
35A6	Tn5-2862	1.114	Exp 4
35A6	Tn5-2862	0.756	Exp 4
35A6	Tn5-2862	0.479	Exp 4
35A6	Tn5-2862	0.867	Exp 4
35A6	Tn5-2862	1.15	Exp 4
35A6	Tn5-2862	0.94	Exp 4
35A6	Tn5-2862	0.729	Exp 4
35A6	Tn5-2862	0.758	Exp 4
35A6	Tn5-2862	0.724	Exp 4
35A6	Tn5-2862	0.565	Exp 4
35A6	Tn5-2862	0.843	Exp 4
35A6	Tn5-2862	1.029	Exp 4
35A6	Tn5-2862	0.719	Exp 4
35A6	Tn5-2862	1.003	Exp 4
35A6	Tn5-2862	0.882	Exp 4
35A6	Tn5-2862	0.81	Exp 4
35A6	Tn5-2862	0.661	Exp 4
35A6	Tn5-2862	0.709	Exp 4
35A6	Tn5-2862	0.368	Exp 4
35A6	Tn5-2862	0.37	Exp 4
35A6	Tn5-2862	0.496	Exp 4
35A6	Tn5-2862	0.582	Exp 4
35A6	Tn5-2862	1.398	Exp 4
35A6	Tn5-2862	0.707	Exp 4
35A6	Tn5-2862	0.568	Exp 4
35A6	Tn5-2862	0.4	Exp 4
35A6	Tn5-2862	0.868	Exp 4
35A6	Tn5-2862	0.649	Exp 4
35A6	Tn5-2862	0.647	Exp 4
35A6	Tn5-2862	0.55	Exp 4
35A6	Tn5-2862	0.37	Exp 4
35A6	Tn5-2862	1.723	Exp 6
35A6	Tn5-2862	0.565	Exp 6
35A6	Tn5-2862	0.433	Exp 6
35A6	Tn5-2862	0.507	Exp 6
35A6	Tn5-2862	1.744	Exp 6
35A6	Tn5-2862	0.863	Exp 6
35A6	Tn5-2862	0.91	Exp 6
35A6	Tn5-2862	1.085	Exp 6
35A6	Tn5-2862	0.541	Exp 6
35A6	Tn5-2862	0.597	Exp 6
35A6	Tn5-2862	1.234	Exp 6
35A6	Tn5-2862	1.031	Exp 6
35A6	Tn5-2862	0.884	Exp 6
35A6	Tn5-2862	0.726	Exp 6
35A6	Tn5-2862	0.579	Exp 6
35A6	Tn5-2862	1.131	Exp 6
35A6	Tn5-2862	0.892	Exp 6
35A6	Tn5-2862	1.356	Exp 6
35A6	Tn5-2862	0.414	Exp 6
35A6	Tn5-2862	0.327	Exp 6
35A6	Tn5-2862	1.37	Exp 6
35A6	Tn5-2862	2.283	Exp 6
35A6	Tn5-2862	1.692	Exp 6
35A6	Tn5-2862	1.232	Exp 6
35A6	Tn5-2862	1.802	Exp 6
35A6	Tn5-2862	1.449	Exp 6
35A6	Tn5-2862	0.675	Exp 6
35F3	Tn5-2919	0.401	Exp 1
35F3	Tn5-2919	0.055	Exp 1
35F3	Tn5-2919	0.153	Exp 1
35F3	Tn5-2919	0.225	Exp 1
35F3	Tn5-2919	0.425	Exp 1
35F3	Tn5-2919	0.507	Exp 1
35F3	Tn5-2919	0.241	Exp 1
35F3	Tn5-2919	0.145	Exp 1
35F3	Tn5-2919	0.194	Exp 1
35F3	Tn5-2919	0.173	Exp 1
35F3	Tn5-2919	0.281	Exp 1
35F3	Tn5-2919	0.37	Exp 1
35F3	Tn5-2919	0.556	Exp 1
35F3	Tn5-2919	0.047	Exp 1
35F3	Tn5-2919	0.243	Exp 1
35F3	Tn5-2919	0.333	Exp 1
35F3	Tn5-2919	0.194	Exp 1
35F3	Tn5-2919	0.296	Exp 1
35F3	Tn5-2919	0.366	Exp 1
35F3	Tn5-2919	0.059	Exp 1
35F3	Tn5-2919	0.107	Exp 1
35F3	Tn5-2919	0.078	Exp 1
35F3	Tn5-2919	0.707	Exp 1
35F3	Tn5-2919	0.427	Exp 1
35F3	Tn5-2919	0.924	Exp 1
35F3	Tn5-2919	0.041	Exp 1
35F3	Tn5-2919	0.148	Exp 1
35F3	Tn5-2919	0.042	Exp 1
35F3	Tn5-2919	0.111	Exp 1
35F3	Tn5-2919	0.417	Exp 1
35F3	Tn5-2919	0.374	Exp 2
35F3	Tn5-2919	0.099	Exp 2
35F3	Tn5-2919	0.116	Exp 2
35F3	Tn5-2919	0.069	Exp 2
35F3	Tn5-2919	0.423	Exp 2
35F3	Tn5-2919	0.076	Exp 2
35F3	Tn5-2919	0.088	Exp 2
35F3	Tn5-2919	0.179	Exp 2
35F3	Tn5-2919	0.087	Exp 2
35F3	Tn5-2919	0.335	Exp 2
35F3	Tn5-2919	0.306	Exp 2
35F3	Tn5-2919	0.365	Exp 2
35F3	Tn5-2919	0.072	Exp 2
35F3	Tn5-2919	0.066	Exp 2
35F3	Tn5-2919	0.423	Exp 2
35F3	Tn5-2919	0.25	Exp 2
35F3	Tn5-2919	0.739	Exp 2
35F3	Tn5-2919	0.05	Exp 2
35F3	Tn5-2919	0.054	Exp 2
35F3	Tn5-2919	0.106	Exp 2
35F3	Tn5-2919	0.084	Exp 2
35F3	Tn5-2919	0.51	Exp 2
35F3	Tn5-2919	1.109	Exp 2
35F3	Tn5-2919	0.135	Exp 2
35F3	Tn5-2919	0.104	Exp 2
35F3	Tn5-2919	0.361	Exp 2
35F3	Tn5-2919	0.083	Exp 2
35F3	Tn5-2919	0.839	Exp 2
35F3	Tn5-2919	0.184	Exp 2
35F3	Tn5-2919	0.068	Exp 3
35F3	Tn5-2919	0.036	Exp 3
35F3	Tn5-2919	0.428	Exp 3
35F3	Tn5-2919	0.219	Exp 3
35F3	Tn5-2919	0.4	Exp 3
35F3	Tn5-2919	0.457	Exp 3
35F3	Tn5-2919	0.537	Exp 3
35F3	Tn5-2919	0.163	Exp 3
35F3	Tn5-2919	0.284	Exp 3
35F3	Tn5-2919	0.435	Exp 3
35F3	Tn5-2919	0	Exp 3
35F3	Tn5-2919	0.271	Exp 3
35F3	Tn5-2919	0.395	Exp 3
35F3	Tn5-2919	0.11	Exp 3
35F3	Tn5-2919	0.665	Exp 3
35F3	Tn5-2919	0.229	Exp 3
35F3	Tn5-2919	0.571	Exp 3
35F3	Tn5-2919	0.218	Exp 3
35F3	Tn5-2919	0.384	Exp 3
35F3	Tn5-2919	0.498	Exp 3
35F3	Tn5-2919	0.392	Exp 3
35F3	Tn5-2919	0.116	Exp 3
35F3	Tn5-2919	0.052	Exp 3
35F3	Tn5-2919	0.531	Exp 3
35F3	Tn5-2919	0.08	Exp 3
35F3	Tn5-2919	1.117	Exp 3
35F3	Tn5-2919	0.128	Exp 3
35F3	Tn5-2919	0.056	Exp 3
35F3	Tn5-2919	0.57	Exp 3
35F3	Tn5-2919	0.261	Exp 3
35F3	Tn5-2919	0.372	Exp 4
35F3	Tn5-2919	0.176	Exp 4
35F3	Tn5-2919	0.283	Exp 4
35F3	Tn5-2919	0.475	Exp 4
35F3	Tn5-2919	0.08	Exp 4
35F3	Tn5-2919	0.163	Exp 4
35F3	Tn5-2919	0.179	Exp 4
35F3	Tn5-2919	0.422	Exp 4
35F3	Tn5-2919	0.477	Exp 4
35F3	Tn5-2919	0.745	Exp 4
35F3	Tn5-2919	0.421	Exp 4
35F3	Tn5-2919	0.505	Exp 4
35F3	Tn5-2919	0.725	Exp 4
35F3	Tn5-2919	0.392	Exp 4
35F3	Tn5-2919	0.207	Exp 4
35F3	Tn5-2919	0.979	Exp 4
35F3	Tn5-2919	0.328	Exp 4
35F3	Tn5-2919	0.625	Exp 4
35F3	Tn5-2919	0.189	Exp 4
35F3	Tn5-2919	0.51	Exp 4
35F3	Tn5-2919	0.112	Exp 4
35F3	Tn5-2919	0.353	Exp 4
35F3	Tn5-2919	0.421	Exp 4
35F3	Tn5-2919	0.196	Exp 4
35F3	Tn5-2919	0.156	Exp 4
35F3	Tn5-2919	0.121	Exp 4
35F3	Tn5-2919	0.214	Exp 4
35F3	Tn5-2919	0.389	Exp 4
35F3	Tn5-2919	0.207	Exp 4
36A7	Tn5-2947	0.845	Exp 1
36A7	Tn5-2947	0.671	Exp 1
36A7	Tn5-2947	0.093	Exp 1
36A7	Tn5-2947	0.079	Exp 1
36A7	Tn5-2947	0.198	Exp 1
36A7	Tn5-2947	0.265	Exp 1
36A7	Tn5-2947	0.401	Exp 1
36A7	Tn5-2947	0.42	Exp 1
36A7	Tn5-2947	0.198	Exp 1
36A7	Tn5-2947	0.888	Exp 1
36A7	Tn5-2947	0.363	Exp 1
36A7	Tn5-2947	0.067	Exp 1
36A7	Tn5-2947	0.313	Exp 1
36A7	Tn5-2947	0.086	Exp 1
36A7	Tn5-2947	0.569	Exp 1
36A7	Tn5-2947	0.58	Exp 1
36A7	Tn5-2947	0.528	Exp 1
36A7	Tn5-2947	0.677	Exp 1
36A7	Tn5-2947	0.37	Exp 1
36A7	Tn5-2947	0.656	Exp 1
36A7	Tn5-2947	0.322	Exp 1
36A7	Tn5-2947	0.236	Exp 1
36A7	Tn5-2947	0.572	Exp 1
36A7	Tn5-2947	0.562	Exp 1
36A7	Tn5-2947	0.571	Exp 2
36A7	Tn5-2947	0.07	Exp 2
36A7	Tn5-2947	0.262	Exp 2
36A7	Tn5-2947	0.109	Exp 2
36A7	Tn5-2947	0.82	Exp 2
36A7	Tn5-2947	0.191	Exp 2
36A7	Tn5-2947	0.313	Exp 2
36A7	Tn5-2947	0.519	Exp 2
36A7	Tn5-2947	0.591	Exp 2
36A7	Tn5-2947	0.147	Exp 2
36A7	Tn5-2947	0.033	Exp 2
36A7	Tn5-2947	0.054	Exp 2
36A7	Tn5-2947	0.249	Exp 2
36A7	Tn5-2947	0.065	Exp 2
36A7	Tn5-2947	0.086	Exp 2
36A7	Tn5-2947	0.275	Exp 2
36A7	Tn5-2947	0.888	Exp 2
36A7	Tn5-2947	0.068	Exp 2
36A7	Tn5-2947	0.06	Exp 2
36A7	Tn5-2947	0.437	Exp 2
36A7	Tn5-2947	0.345	Exp 2
36A7	Tn5-2947	0.072	Exp 2
36A7	Tn5-2947	0.544	Exp 2
36A7	Tn5-2947	0.078	Exp 2
36A7	Tn5-2947	0.058	Exp 2
36A7	Tn5-2947	0.083	Exp 2
36A7	Tn5-2947	0.06	Exp 2
36A7	Tn5-2947	0.436	Exp 2
36A7	Tn5-2947	0.14	Exp 2
36A7	Tn5-2947	0.241	Exp 3
36A7	Tn5-2947	0.299	Exp 3
36A7	Tn5-2947	0.033	Exp 3
36A7	Tn5-2947	0.058	Exp 3
36A7	Tn5-2947	0.122	Exp 3
36A7	Tn5-2947	0.282	Exp 3
36A7	Tn5-2947	0.047	Exp 3
36A7	Tn5-2947	0.168	Exp 3
36A7	Tn5-2947	0.271	Exp 3
36A7	Tn5-2947	0.323	Exp 3
36A7	Tn5-2947	0.505	Exp 3
36A7	Tn5-2947	0.32	Exp 3
36A7	Tn5-2947	0.382	Exp 3
36A7	Tn5-2947	0.129	Exp 3
36A7	Tn5-2947	0.083	Exp 3
36A7	Tn5-2947	0.562	Exp 3
36A7	Tn5-2947	0.065	Exp 3
36A7	Tn5-2947	0.496	Exp 3
36A7	Tn5-2947	0.228	Exp 3
36A7	Tn5-2947	0.458	Exp 4
36A7	Tn5-2947	0.554	Exp 4
36A7	Tn5-2947	0.742	Exp 4
36A7	Tn5-2947	0.618	Exp 4
36A7	Tn5-2947	0.403	Exp 4
36A7	Tn5-2947	0.729	Exp 4
36A7	Tn5-2947	0.42	Exp 4
36A7	Tn5-2947	0.396	Exp 4
36A7	Tn5-2947	0.593	Exp 4
36A7	Tn5-2947	0.368	Exp 4
36A7	Tn5-2947	0.668	Exp 4
36A7	Tn5-2947	0.844	Exp 4
36A7	Tn5-2947	0.481	Exp 4
36A7	Tn5-2947	0.705	Exp 4
36A7	Tn5-2947	0.53	Exp 4
36A7	Tn5-2947	0.723	Exp 4
36A7	Tn5-2947	0.569	Exp 4
36A7	Tn5-2947	0.728	Exp 4
36A7	Tn5-2947	0.259	Exp 4
36A7	Tn5-2947	0.575	Exp 4
36A7	Tn5-2947	1.051	Exp 4
36A7	Tn5-2947	0.575	Exp 4
36A7	Tn5-2947	0.55	Exp 4
36A7	Tn5-2947	1.08	Exp 4
36A7	Tn5-2947	0.794	Exp 4
36A7	Tn5-2947	0.656	Exp 4
36A7	Tn5-2947	0.402	Exp 4
36A7	Tn5-2947	0.783	Exp 4
36A7	Tn5-2947	0.735	Exp 4
36A7	Tn5-2947	0.752	Exp 4
36A7	Tn5-2947	1.017	Exp 4
36A7	Tn5-2947	0.61	Exp 4
36A7	Tn5-2947	0.973	Exp 4
36A7	Tn5-2947	0.971	Exp 4
36A7	Tn5-2947	0.981	Exp 4
36A7	Tn5-2947	0.952	Exp 4
36A7	Tn5-2947	0.556	Exp 4
36A7	Tn5-2947	0.432	Exp 4
36A7	Tn5-2947	1.058	Exp 4
36A7	Tn5-2947	1.326	Exp 4
36A7	Tn5-2947	1.007	Exp 4
36A7	Tn5-2947	0.786	Exp 4
36A7	Tn5-2947	0.838	Exp 4
36A7	Tn5-2947	0.838	Exp 4
36A7	Tn5-2947	0.606	Exp 4
36A7	Tn5-2947	0.791	Exp 4
36A7	Tn5-2947	0.349	Exp 4
36A7	Tn5-2947	0.373	Exp 4
36A7	Tn5-2947	0.791	Exp 4
36A7	Tn5-2947	0.605	Exp 4
36A7	Tn5-2947	0.574	Exp 4
36A7	Tn5-2947	0.992	Exp 4
36A7	Tn5-2947	1.009	Exp 4
36A7	Tn5-2947	0.713	Exp 4
36A7	Tn5-2947	0.469	Exp 4
36A7	Tn5-2947	0.415	Exp 4
36A7	Tn5-2947	0.496	Exp 4
36A7	Tn5-2947	0.519	Exp 4
36A7	Tn5-2947	0.575	Exp 6
36A7	Tn5-2947	0.613	Exp 6
36A7	Tn5-2947	0.05	Exp 6
36A7	Tn5-2947	0.247	Exp 6
36A7	Tn5-2947	0.116	Exp 6
36A7	Tn5-2947	0.246	Exp 6
36A7	Tn5-2947	0.711	Exp 6
36A7	Tn5-2947	0.334	Exp 6
36A7	Tn5-2947	0.508	Exp 6
36A7	Tn5-2947	0.584	Exp 6
36A7	Tn5-2947	0.581	Exp 6
36A7	Tn5-2947	0.24	Exp 6
36A7	Tn5-2947	0.387	Exp 6
36A7	Tn5-2947	0.498	Exp 6
36A7	Tn5-2947	0.905	Exp 6
36A7	Tn5-2947	0.611	Exp 6
36A7	Tn5-2947	0.09	Exp 6
36A7	Tn5-2947	0.819	Exp 6
36A7	Tn5-2947	0.494	Exp 6
36A7	Tn5-2947	0.859	Exp 6
36A7	Tn5-2947	0.65	Exp 6
36A7	Tn5-2947	0.369	Exp 6
36A7	Tn5-2947	0.176	Exp 6
36A7	Tn5-2947	0.206	Exp 6
36A7	Tn5-2947	0.312	Exp 6
36A7	Tn5-2947	0.5	Exp 6
36A7	Tn5-2947	0.193	Exp 6
36A7	Tn5-2947	0.315	Exp 6
42E1	Tn5-3493	0.075	Exp 1
42E1	Tn5-3493	0.093	Exp 1
42E1	Tn5-3493	0.166	Exp 1
42E1	Tn5-3493	0.033	Exp 1
42E1	Tn5-3493	0.217	Exp 1
42E1	Tn5-3493	0.119	Exp 1
42E1	Tn5-3493	0.134	Exp 1
42E1	Tn5-3493	0.154	Exp 1
42E1	Tn5-3493	0.073	Exp 1
42E1	Tn5-3493	0.179	Exp 1
42E1	Tn5-3493	0.086	Exp 1
42E1	Tn5-3493	0.113	Exp 1
42E1	Tn5-3493	0.099	Exp 1
42E1	Tn5-3493	0.131	Exp 1
42E1	Tn5-3493	0.203	Exp 1
42E1	Tn5-3493	0.043	Exp 1
42E1	Tn5-3493	0.07	Exp 1
42E1	Tn5-3493	0.11	Exp 1
42E1	Tn5-3493	0.189	Exp 1
42E1	Tn5-3493	0.019	Exp 1
42E1	Tn5-3493	0.386	Exp 1
42E1	Tn5-3493	0.239	Exp 1
42E1	Tn5-3493	0.135	Exp 1
42E1	Tn5-3493	0.425	Exp 1
42E1	Tn5-3493	0.349	Exp 1
42E1	Tn5-3493	0.055	Exp 1
42E1	Tn5-3493	0.082	Exp 1
42E1	Tn5-3493	0.144	Exp 1
42E1	Tn5-3493	0.078	Exp 1
42E1	Tn5-3493	0.147	Exp 2
42E1	Tn5-3493	0.104	Exp 2
42E1	Tn5-3493	0.038	Exp 2
42E1	Tn5-3493	0.096	Exp 2
42E1	Tn5-3493	0.163	Exp 2
42E1	Tn5-3493	0.104	Exp 2
42E1	Tn5-3493	0.1	Exp 2
42E1	Tn5-3493	0.202	Exp 2
42E1	Tn5-3493	0.113	Exp 2
42E1	Tn5-3493	0.092	Exp 2
42E1	Tn5-3493	0.06	Exp 2
42E1	Tn5-3493	0.084	Exp 2
42E1	Tn5-3493	0.229	Exp 2
42E1	Tn5-3493	0.081	Exp 2
42E1	Tn5-3493	0.079	Exp 2
42E1	Tn5-3493	0.051	Exp 2
42E1	Tn5-3493	0.055	Exp 2
42E1	Tn5-3493	0.109	Exp 2
42E1	Tn5-3493	0.104	Exp 2
42E1	Tn5-3493	0.061	Exp 2
42E1	Tn5-3493	0.038	Exp 2
42E1	Tn5-3493	0.084	Exp 2
42E1	Tn5-3493	0.071	Exp 2
42E1	Tn5-3493	0.291	Exp 2
42E1	Tn5-3493	0.04	Exp 2
42E1	Tn5-3493	0.479	Exp 2
42E1	Tn5-3493	0.187	Exp 2
42E1	Tn5-3493	0.432	Exp 2
42E1	Tn5-3493	0.173	Exp 2
42E1	Tn5-3493	0.166	Exp 3
42E1	Tn5-3493	0.078	Exp 3
42E1	Tn5-3493	0.34	Exp 3
42E1	Tn5-3493	0.485	Exp 3
42E1	Tn5-3493	0.278	Exp 3
42E1	Tn5-3493	0.057	Exp 3
42E1	Tn5-3493	0.036	Exp 3
42E1	Tn5-3493	0.267	Exp 3
42E1	Tn5-3493	0.309	Exp 3
42E1	Tn5-3493	0.877	Exp 3
42E1	Tn5-3493	0.429	Exp 3
42E1	Tn5-3493	0.463	Exp 3
42E1	Tn5-3493	0.046	Exp 3
42E1	Tn5-3493	1.11	Exp 3
42E1	Tn5-3493	0.104	Exp 3
42E1	Tn5-3493	0.274	Exp 3
42E1	Tn5-3493	0.045	Exp 3
42E1	Tn5-3493	0.586	Exp 3
42E1	Tn5-3493	0.323	Exp 3
42E1	Tn5-3493	0.06	Exp 3
42E1	Tn5-3493	0.252	Exp 3
42E1	Tn5-3493	0.132	Exp 3
42E1	Tn5-3493	0.046	Exp 3
42E1	Tn5-3493	0.754	Exp 3
42E1	Tn5-3493	0.132	Exp 3
42E1	Tn5-3493	0.941	Exp 3
42E1	Tn5-3493	0.042	Exp 3
42E1	Tn5-3493	0.399	Exp 3
50A5	Tn5-4121a	0.555	Exp 1
50A5	Tn5-4121a	0.438	Exp 1
50A5	Tn5-4121a	0.109	Exp 1
50A5	Tn5-4121a	0.181	Exp 1
50A5	Tn5-4121a	0.229	Exp 1
50A5	Tn5-4121a	0.216	Exp 1
50A5	Tn5-4121a	0.138	Exp 1
50A5	Tn5-4121a	0.838	Exp 1
50A5	Tn5-4121a	0.265	Exp 1
50A5	Tn5-4121a	0.208	Exp 1
50A5	Tn5-4121a	0.138	Exp 1
50A5	Tn5-4121a	1.127	Exp 1
50A5	Tn5-4121a	0.045	Exp 1
50A5	Tn5-4121a	0.73	Exp 1
50A5	Tn5-4121a	0.486	Exp 1
50A5	Tn5-4121a	0.629	Exp 1
50A5	Tn5-4121a	0.504	Exp 1
50A5	Tn5-4121a	0.224	Exp 1
50A5	Tn5-4121a	0.2	Exp 1
50A5	Tn5-4121a	0.274	Exp 1
50A5	Tn5-4121a	0.274	Exp 1
50A5	Tn5-4121a	0.361	Exp 1
50A5	Tn5-4121a	0.547	Exp 1
50A5	Tn5-4121a	0.38	Exp 1
50A5	Tn5-4121a	0.114	Exp 1
50A5	Tn5-4121a	0.574	Exp 1
50A5	Tn5-4121a	0.571	Exp 1
50A5	Tn5-4121a	0.112	Exp 1
50A5	Tn5-4121a	1.023	Exp 1
50A5	Tn5-4121a	0.158	Exp 2
50A5	Tn5-4121a	0.102	Exp 2
50A5	Tn5-4121a	0.18	Exp 2
50A5	Tn5-4121a	0.169	Exp 2
50A5	Tn5-4121a	0.379	Exp 2
50A5	Tn5-4121a	0.045	Exp 2
50A5	Tn5-4121a	0.615	Exp 2
50A5	Tn5-4121a	0.094	Exp 2
50A5	Tn5-4121a	0.088	Exp 2
50A5	Tn5-4121a	0.232	Exp 2
50A5	Tn5-4121a	0.446	Exp 2
50A5	Tn5-4121a	0.394	Exp 2
50A5	Tn5-4121a	0.095	Exp 2
50A5	Tn5-4121a	0.448	Exp 2
50A5	Tn5-4121a	0.128	Exp 2
50A5	Tn5-4121a	0.175	Exp 2
50A5	Tn5-4121a	0.258	Exp 2
50A5	Tn5-4121a	0.098	Exp 2
50A5	Tn5-4121a	0.236	Exp 2
50A5	Tn5-4121a	0.106	Exp 2
50A5	Tn5-4121a	0.099	Exp 2
50A5	Tn5-4121a	0.106	Exp 2
50A5	Tn5-4121a	0.066	Exp 2
50A5	Tn5-4121a	0.092	Exp 2
50A5	Tn5-4121a	0.415	Exp 2
50A5	Tn5-4121a	0.07	Exp 2
50A5	Tn5-4121a	0.075	Exp 2
50A5	Tn5-4121a	0.056	Exp 2
50A5	Tn5-4121a	0.075	Exp 2
50A5	Tn5-4121a	0.108	Exp 3
50A5	Tn5-4121a	0.482	Exp 3
50A5	Tn5-4121a	0.128	Exp 3
50A5	Tn5-4121a	0.05	Exp 3
50A5	Tn5-4121a	0.064	Exp 3
50A5	Tn5-4121a	0.206	Exp 3
50A5	Tn5-4121a	0.297	Exp 3
50A5	Tn5-4121a	0.111	Exp 3
50A5	Tn5-4121a	0.218	Exp 3
50A5	Tn5-4121a	0.495	Exp 3
50A5	Tn5-4121a	0.045	Exp 3
50A5	Tn5-4121a	0.38	Exp 3
50A5	Tn5-4121a	0.101	Exp 3
50A5	Tn5-4121a	0.204	Exp 3
50A5	Tn5-4121a	0.123	Exp 3
50A5	Tn5-4121a	0.257	Exp 3
50A5	Tn5-4121a	0.126	Exp 3
50A5	Tn5-4121a	0.22	Exp 3
50A5	Tn5-4121a	0.254	Exp 3
50A5	Tn5-4121a	0.154	Exp 3
50A5	Tn5-4121a	0.452	Exp 3
50A5	Tn5-4121a	0.485	Exp 3
50A5	Tn5-4121a	0.424	Exp 3
50A5	Tn5-4121a	0.391	Exp 3
50A5	Tn5-4121a	0.437	Exp 3
50A5	Tn5-4121a	0.066	Exp 3
50A5	Tn5-4121a	0.11	Exp 3
50A5	Tn5-4121a	0.359	Exp 3
50A5	Tn5-4121a	0.14	Exp 3
50A5	Tn5-4121a	0.04	Exp 3
50A5	Tn5-4121b	0.101	Exp 1
50A5	Tn5-4121b	0.477	Exp 1
50A5	Tn5-4121b	0.197	Exp 1
50A5	Tn5-4121b	0.478	Exp 1
50A5	Tn5-4121b	0.261	Exp 1
50A5	Tn5-4121b	0.418	Exp 1
50A5	Tn5-4121b	0.141	Exp 1
50A5	Tn5-4121b	0.126	Exp 1
50A5	Tn5-4121b	0.241	Exp 1
50A5	Tn5-4121b	0.378	Exp 1
50A5	Tn5-4121b	0.255	Exp 1
50A5	Tn5-4121b	0.294	Exp 1
50A5	Tn5-4121b	0.347	Exp 1
50A5	Tn5-4121b	0.059	Exp 1
50A5	Tn5-4121b	0.408	Exp 1
50A5	Tn5-4121b	0.278	Exp 1
50A5	Tn5-4121b	0.307	Exp 1
50A5	Tn5-4121b	0.421	Exp 1
50A5	Tn5-4121b	0.436	Exp 1
50A5	Tn5-4121b	0.189	Exp 1
50A5	Tn5-4121b	0.117	Exp 1
50A5	Tn5-4121b	0.234	Exp 1
50A5	Tn5-4121b	0.063	Exp 1
50A5	Tn5-4121b	0.054	Exp 1
50A5	Tn5-4121b	0.136	Exp 1
50A5	Tn5-4121b	0.069	Exp 1
50A5	Tn5-4121b	0.055	Exp 1
50A5	Tn5-4121b	0.043	Exp 1
50A5	Tn5-4121b	0.073	Exp 1
50A5	Tn5-4121b	0.062	Exp 1
50A5	Tn5-4121b	0.085	Exp 2
50A5	Tn5-4121b	0.13	Exp 2
50A5	Tn5-4121b	0.079	Exp 2
50A5	Tn5-4121b	0.122	Exp 2
50A5	Tn5-4121b	0.05	Exp 2
50A5	Tn5-4121b	0.065	Exp 2
50A5	Tn5-4121b	0.12	Exp 2
50A5	Tn5-4121b	0.175	Exp 2
50A5	Tn5-4121b	0.316	Exp 2
50A5	Tn5-4121b	0.086	Exp 2
50A5	Tn5-4121b	0.211	Exp 2
50A5	Tn5-4121b	0.118	Exp 2
50A5	Tn5-4121b	0.141	Exp 2
50A5	Tn5-4121b	0.083	Exp 2
50A5	Tn5-4121b	0.056	Exp 2
50A5	Tn5-4121b	0.35	Exp 2
50A5	Tn5-4121b	0.242	Exp 2
50A5	Tn5-4121b	0.067	Exp 2
50A5	Tn5-4121b	0.072	Exp 2
50A5	Tn5-4121b	0.138	Exp 2
50A5	Tn5-4121b	0.215	Exp 2
50A5	Tn5-4121b	0.08	Exp 2
50A5	Tn5-4121b	0.115	Exp 2
50A5	Tn5-4121b	0.138	Exp 2
50A5	Tn5-4121b	0.105	Exp 2
50A5	Tn5-4121b	0.226	Exp 2
50A5	Tn5-4121b	0.186	Exp 2
50A5	Tn5-4121b	0.036	Exp 2
50A5	Tn5-4121b	0.154	Exp 2
50A5	Tn5-4121b	0.731	Exp 3
50A5	Tn5-4121b	0.386	Exp 3
50A5	Tn5-4121b	0.058	Exp 3
50A5	Tn5-4121b	0.062	Exp 3
50A5	Tn5-4121b	0.363	Exp 3
50A5	Tn5-4121b	0.365	Exp 3
50A5	Tn5-4121b	0.039	Exp 3
50A5	Tn5-4121b	0.095	Exp 3
50A5	Tn5-4121b	0.093	Exp 3
50A5	Tn5-4121b	0.125	Exp 3
50A5	Tn5-4121b	0.405	Exp 3
50A5	Tn5-4121b	0.067	Exp 3
50A5	Tn5-4121b	0.349	Exp 3
50A5	Tn5-4121b	0.38	Exp 3
50A5	Tn5-4121b	0.052	Exp 3
50A5	Tn5-4121b	0.046	Exp 3
50A5	Tn5-4121b	0.685	Exp 3
50A5	Tn5-4121b	0.14	Exp 3
50A5	Tn5-4121b	0.249	Exp 3
50A5	Tn5-4121b	0.442	Exp 3
50A5	Tn5-4121b	0.386	Exp 3
50A5	Tn5-4121b	0.061	Exp 3
50A5	Tn5-4121b	0.203	Exp 3
50A5	Tn5-4121b	0.033	Exp 3
50A5	Tn5-4121b	0.349	Exp 3
50A5	Tn5-4121b	0.086	Exp 3
54B10	Tn5-4474	0.372	Exp 4
54B10	Tn5-4474	0.786	Exp 4
54B10	Tn5-4474	0.444	Exp 4
54B10	Tn5-4474	0.276	Exp 4
54B10	Tn5-4474	0.498	Exp 4
54B10	Tn5-4474	0.291	Exp 4
54B10	Tn5-4474	0.749	Exp 4
54B10	Tn5-4474	0.6	Exp 4
54B10	Tn5-4474	0.561	Exp 4
54B10	Tn5-4474	0.646	Exp 4
54B10	Tn5-4474	0.858	Exp 4
54B10	Tn5-4474	0.593	Exp 4
54B10	Tn5-4474	0.581	Exp 4
54B10	Tn5-4474	0.469	Exp 4
54B10	Tn5-4474	0.842	Exp 4
54B10	Tn5-4474	0.354	Exp 4
54B10	Tn5-4474	0.565	Exp 4
54B10	Tn5-4474	0.593	Exp 4
54B10	Tn5-4474	0.677	Exp 4
54B10	Tn5-4474	0.319	Exp 4
54B10	Tn5-4474	0.543	Exp 4
54B10	Tn5-4474	0.354	Exp 4
54B10	Tn5-4474	0.626	Exp 4
54B10	Tn5-4474	0.553	Exp 4
54B10	Tn5-4474	0.765	Exp 4
54B10	Tn5-4474	0.394	Exp 4
54B10	Tn5-4474	0.776	Exp 4
54B10	Tn5-4474	0.717	Exp 4
54B10	Tn5-4474	0.538	Exp 4
54B10	Tn5-4474	0.898	Exp 4
54B10	Tn5-4474	0.398	Exp 4
54B10	Tn5-4474	0.524	Exp 4
54B10	Tn5-4474	0.509	Exp 4
54B10	Tn5-4474	0.668	Exp 4
54B10	Tn5-4474	0.401	Exp 4
54B7	Tn5-4471	0.279	Exp 2
54B7	Tn5-4471	0.251	Exp 2
54B7	Tn5-4471	0.444	Exp 2
54B7	Tn5-4471	0.515	Exp 2
54B7	Tn5-4471	0.34	Exp 2
54B7	Tn5-4471	0.08	Exp 2
54B7	Tn5-4471	0.471	Exp 2
54B7	Tn5-4471	0.093	Exp 2
54B7	Tn5-4471	0.076	Exp 2
54B7	Tn5-4471	0.125	Exp 2
54B7	Tn5-4471	0.262	Exp 2
54B7	Tn5-4471	0.062	Exp 2
54B7	Tn5-4471	0.118	Exp 2
54B7	Tn5-4471	0.077	Exp 2
54B7	Tn5-4471	0.058	Exp 2
54B7	Tn5-4471	0.052	Exp 2
54B7	Tn5-4471	0.05	Exp 2
54B7	Tn5-4471	0.359	Exp 2
54B7	Tn5-4471	0.06	Exp 2
54B7	Tn5-4471	0.06	Exp 2
54B7	Tn5-4471	0.249	Exp 2
54B7	Tn5-4471	0.12	Exp 2
54B7	Tn5-4471	0.116	Exp 2
54B7	Tn5-4471	0.068	Exp 2
54B7	Tn5-4471	0.323	Exp 2
54B7	Tn5-4471	0.075	Exp 2
54B7	Tn5-4471	0.037	Exp 2
54B7	Tn5-4471	0.057	Exp 2
54B7	Tn5-4471	0.054	Exp 2
54B7	Tn5-4471	0.252	Exp 2
54B7	Tn5-4471	0.114	Exp 3
54B7	Tn5-4471	0.052	Exp 3
54B7	Tn5-4471	0.052	Exp 3
54B7	Tn5-4471	0.489	Exp 3
54B7	Tn5-4471	0.315	Exp 3
54B7	Tn5-4471	0.046	Exp 3
54B7	Tn5-4471	0.068	Exp 3
54B7	Tn5-4471	0.138	Exp 3
54B7	Tn5-4471	0.06	Exp 3
54B7	Tn5-4471	0.098	Exp 3
54B7	Tn5-4471	0.196	Exp 3
54B7	Tn5-4471	0.324	Exp 3
54B7	Tn5-4471	0.3	Exp 3
54B7	Tn5-4471	0.1	Exp 3
54B7	Tn5-4471	0.055	Exp 3
54B7	Tn5-4471	0.389	Exp 3
54B7	Tn5-4471	0.179	Exp 3
54B7	Tn5-4471	0.222	Exp 3
54B7	Tn5-4471	0.243	Exp 3
54B7	Tn5-4471	0.046	Exp 3
57A4	Tn5-4708	0.377	Exp 2
57A4	Tn5-4708	0.139	Exp 2
57A4	Tn5-4708	0.215	Exp 2
57A4	Tn5-4708	0.635	Exp 2
57A4	Tn5-4708	0.085	Exp 2
57A4	Tn5-4708	0.064	Exp 2
57A4	Tn5-4708	0.287	Exp 2
57A4	Tn5-4708	0.116	Exp 2
57A4	Tn5-4708	0.086	Exp 2
57A4	Tn5-4708	0.101	Exp 2
57A4	Tn5-4708	0.133	Exp 2
57A4	Tn5-4708	0.177	Exp 2
57A4	Tn5-4708	0.351	Exp 2
57A4	Tn5-4708	0.286	Exp 2
57A4	Tn5-4708	0.136	Exp 2
57A4	Tn5-4708	0.042	Exp 2
57A4	Tn5-4708	0.11	Exp 2
57A4	Tn5-4708	0.165	Exp 2
57A4	Tn5-4708	0.343	Exp 2
57A4	Tn5-4708	0.146	Exp 2
57A4	Tn5-4708	0.249	Exp 2
57A4	Tn5-4708	0.069	Exp 2
57A4	Tn5-4708	0.055	Exp 2
57A4	Tn5-4708	0.286	Exp 2
57A4	Tn5-4708	0.214	Exp 2
57A4	Tn5-4708	0.763	Exp 2
57A4	Tn5-4708	0.115	Exp 2
57A4	Tn5-4708	0.084	Exp 2
57A4	Tn5-4708	0.136	Exp 2
57A4	Tn5-4708	0.439	Exp 3
57A4	Tn5-4708	0.178	Exp 3
57A4	Tn5-4708	0.238	Exp 3
57A4	Tn5-4708	0.305	Exp 3
57A4	Tn5-4708	0.469	Exp 3
57A4	Tn5-4708	0.028	Exp 3
57A4	Tn5-4708	0.168	Exp 3
57A4	Tn5-4708	0.2	Exp 3
57A4	Tn5-4708	0.067	Exp 3
57A4	Tn5-4708	0.212	Exp 3
57A4	Tn5-4708	0.07	Exp 3
57A4	Tn5-4708	0.305	Exp 3
57A4	Tn5-4708	0.088	Exp 3
57A4	Tn5-4708	0.505	Exp 3
57A4	Tn5-4708	1.007	Exp 3
57A4	Tn5-4708	0.085	Exp 3
57A4	Tn5-4708	0.259	Exp 3
57A4	Tn5-4708	0.146	Exp 3
57A4	Tn5-4708	0.19	Exp 3
57A4	Tn5-4708	0.06	Exp 3
57A4	Tn5-4708	0.167	Exp 3
57A4	Tn5-4708	0.056	Exp 3
57A4	Tn5-4708	0.034	Exp 3
MF6	MF6 WT	0.106	Exp 2
MF6	MF6 WT	0.065	Exp 2
MF6	MF6 WT	0.049	Exp 2
MF6	MF6 WT	0.266	Exp 2
MF6	MF6 WT	0.142	Exp 2
MF6	MF6 WT	0.073	Exp 2
MF6	MF6 WT	0.068	Exp 2
MF6	MF6 WT	0.231	Exp 2
MF6	MF6 WT	0.135	Exp 2
MF6	MF6 WT	0.405	Exp 2
MF6	MF6 WT	0.257	Exp 2
MF6	MF6 WT	0.164	Exp 2
MF6	MF6 WT	0.07	Exp 2
MF6	MF6 WT	0.08	Exp 2
MF6	MF6 WT	0.176	Exp 2
MF6	MF6 WT	0.044	Exp 2
MF6	MF6 WT	0.055	Exp 2
MF6	MF6 WT	0.09	Exp 2
MF6	MF6 WT	0.226	Exp 2
MF6	MF6 WT	0.101	Exp 2
MF6	MF6 WT	0.06	Exp 2
MF6	MF6 WT	0.269	Exp 2
MF6	MF6 WT	0.115	Exp 2
MF6	MF6 WT	0.076	Exp 2
MF6	MF6 WT	0.212	Exp 3
MF6	MF6 WT	0.182	Exp 3
MF6	MF6 WT	0.067	Exp 3
MF6	MF6 WT	0.107	Exp 3
MF6	MF6 WT	0.187	Exp 3
MF6	MF6 WT	0.047	Exp 3
MF6	MF6 WT	0.242	Exp 3
MF6	MF6 WT	0.077	Exp 3
MF6	MF6 WT	0.082	Exp 3
MF6	MF6 WT	0.282	Exp 3
MF6	MF6 WT	0.031	Exp 3
MF6	MF6 WT	0.379	Exp 3
MF6	MF6 WT	0.191	Exp 3
MF6	MF6 WT	0.036	Exp 3
MF6	MF6 WT	0.06	Exp 3
MF6	MF6 WT	0.071	Exp 3
MF6	MF6 WT	0.053	Exp 3
MF6	MF6 WT	0.062	Exp 3
MF6	MF6 WT	0.03	Exp 3
MF6	MF6 WT	0.039	Exp 3
MF6	MF6 WT	0.042	Exp 3
MF6	MF6 WT	0.077	Exp 3
MF6	MF6 WT	0.048	Exp 3
MF6	MF6 WT	0.311	Exp 3
MF6	MF6 WT	0.249	Exp 3
MF6	MF6 WT	0.073	Exp 3
MF6	MF6 WT	0.323	Exp 4
MF6	MF6 WT	0.115	Exp 4
MF6	MF6 WT	0.164	Exp 4
MF6	MF6 WT	0.079	Exp 4
MF6	MF6 WT	0.091	Exp 4
MF6	MF6 WT	0.271	Exp 4
MF6	MF6 WT	0.151	Exp 4
MF6	MF6 WT	0.163	Exp 4
MF6	MF6 WT	0.136	Exp 4
MF6	MF6 WT	0.198	Exp 4
MF6	MF6 WT	0.272	Exp 4
MF6	MF6 WT	0.25	Exp 4
MF6	MF6 WT	0.221	Exp 4
MF6	MF6 WT	0.172	Exp 6
MF6	MF6 WT	0.333	Exp 6
MF6	MF6 WT	0.21	Exp 6
MF6	MF6 WT	0.226	Exp 6
MF6	MF6 WT	0.248	Exp 6
MF6	MF6 WT	0.199	Exp 6
MF6	MF6 WT	0.22	Exp 6
MF6	MF6 WT	0.137	Exp 6
MF6	MF6 WT	0.149	Exp 6
MF6	MF6 WT	0.122	Exp 6
MF6	MF6 WT	0.259	Exp 6
MF6	MF6 WT	0.097	Exp 6
MF6	MF6 WT	0.169	Exp 6
MF6	MF6 WT	0.106	Exp 6
MF6	MF6 WT	0.217	Exp 6
MF6	MF6 WT	0.274	Exp 6
MF6	MF6 WT	0.185	Exp 6
MF6	MF6 WT	0.324	Exp 6
MF6	MF6 WT	0.152	Exp 6
MF6	MF6 WT	0.188	Exp 6
MF6	MF6 WT	0.184	Exp 6
MF6	MF6 WT	0.14	Exp 6
MF6	MF6 WT	0.113	Exp 6
MF6	MF6 WT	0.145	Exp 6
MF6	MF6 WT	0.106	Exp 6
MF6	MF6 WT	0.177	Exp 6
MF6	MF6 WT	0.098	Exp 6
MF6	MF6 WT	0.154	Exp 6
MF6	MF6 WT	0.153	Exp 6
MF6	MF6 WT	0.107	Exp 6
MgCl2	MgCl2	0.054	Exp 2
MgCl2	MgCl2	0.29	Exp 2
MgCl2	MgCl2	0.124	Exp 2
MgCl2	MgCl2	0.32	Exp 2
MgCl2	MgCl2	0.119	Exp 2
MgCl2	MgCl2	0.163	Exp 2
MgCl2	MgCl2	0.097	Exp 2
MgCl2	MgCl2	0.112	Exp 2
MgCl2	MgCl2	0.069	Exp 2
MgCl2	MgCl2	0.185	Exp 2
MgCl2	MgCl2	0.287	Exp 2
MgCl2	MgCl2	0.26	Exp 2
MgCl2	MgCl2	0.556	Exp 2
MgCl2	MgCl2	0.273	Exp 2
MgCl2	MgCl2	0.074	Exp 2
MgCl2	MgCl2	0.051	Exp 2
MgCl2	MgCl2	0.343	Exp 2
MgCl2	MgCl2	0.511	Exp 2
MgCl2	MgCl2	0.34	Exp 2
MgCl2	MgCl2	0.122	Exp 2
MgCl2	MgCl2	0.153	Exp 2
MgCl2	MgCl2	0.138	Exp 2
MgCl2	MgCl2	0.167	Exp 2
MgCl2	MgCl2	0.585	Exp 3
MgCl2	MgCl2	1.121	Exp 3
MgCl2	MgCl2	0.042	Exp 3
MgCl2	MgCl2	0.076	Exp 3
MgCl2	MgCl2	0.065	Exp 3
MgCl2	MgCl2	0.67	Exp 3
MgCl2	MgCl2	0.061	Exp 3
MgCl2	MgCl2	0.132	Exp 3
MgCl2	MgCl2	0.632	Exp 3
MgCl2	MgCl2	0.607	Exp 3
MgCl2	MgCl2	0.064	Exp 3
MgCl2	MgCl2	0.231	Exp 3
MgCl2	MgCl2	0.254	Exp 3
MgCl2	MgCl2	1.583	Exp 3
MgCl2	MgCl2	0.188	Exp 3
MgCl2	MgCl2	0.54	Exp 3
MgCl2	MgCl2	0.772	Exp 3
MgCl2	MgCl2	0.454	Exp 3
MgCl2	MgCl2	0.05	Exp 3
MgCl2	MgCl2	0.346	Exp 3
MgCl2	MgCl2	0.142	Exp 3
MgCl2	MgCl2	0.183	Exp 3
MgCl2	MgCl2	0.087	Exp 3
MgCl2	MgCl2	0.567	Exp 3
MgCl2	MgCl2	0.582	Exp 3
MgCl2	MgCl2	0.69	Exp 3
MgCl2	MgCl2	0.034	Exp 3
MgCl2	MgCl2	0.24	Exp 3
MgCl2	MgCl2	1.345	Exp 3
MgCl2	MgCl2	0.55	Exp 3
MgCl2	MgCl2	1.842	Exp 4
MgCl2	MgCl2	1.167	Exp 4
MgCl2	MgCl2	0.942	Exp 4
MgCl2	MgCl2	0.577	Exp 4
MgCl2	MgCl2	0.534	Exp 4
MgCl2	MgCl2	0.384	Exp 4
MgCl2	MgCl2	0.851	Exp 4
MgCl2	MgCl2	0.785	Exp 4
MgCl2	MgCl2	0.868	Exp 4
MgCl2	MgCl2	0.479	Exp 4
MgCl2	MgCl2	0.432	Exp 4
MgCl2	MgCl2	0.808	Exp 4
MgCl2	MgCl2	0.504	Exp 6
MgCl2	MgCl2	0.307	Exp 6
MgCl2	MgCl2	0.28	Exp 6
MgCl2	MgCl2	0.619	Exp 6
MgCl2	MgCl2	0.735	Exp 6
MgCl2	MgCl2	0.395	Exp 6
MgCl2	MgCl2	0.534	Exp 6
MgCl2	MgCl2	0.563	Exp 6
MgCl2	MgCl2	0.338	Exp 6
MgCl2	MgCl2	0.158	Exp 6
MgCl2	MgCl2	0.983	Exp 6
MgCl2	MgCl2	0.483	Exp 6
MgCl2	MgCl2	0.171	Exp 6
MgCl2	MgCl2	0.251	Exp 6
MgCl2	MgCl2	0.6	Exp 6
MgCl2	MgCl2	0.261	Exp 6
MgCl2	MgCl2	0.399	Exp 6
MgCl2	MgCl2	0.44	Exp 6
MgCl2	MgCl2	0.474	Exp 6
MgCl2	MgCl2	0.287	Exp 6
MgCl2	MgCl2	0.166	Exp 6
MgCl2	MgCl2	0.774	Exp 6
MgCl2	MgCl2	0.498	Exp 6
MgCl2	MgCl2	0.324	Exp 6
MgCl2	MgCl2	0.594	Exp 6
MgCl2	MgCl2	0.623	Exp 6
MgCl2	MgCl2	0.191	Exp 6
MgCl2	MgCl2	0.33	Exp 6
MgCl2	MgCl2	0.24	Exp 6
MgCl2	MgCl2	0.344	Exp 6
51B12	Tn5-4224	1.081	Exp 3
51B12	Tn5-4224	0.253	Exp 3
51B12	Tn5-4224	0.275	Exp 3
51B12	Tn5-4224	0.622	Exp 3
51B12	Tn5-4224	0.247	Exp 3
51B12	Tn5-4224	0.27	Exp 3
51B12	Tn5-4224	0.517	Exp 3
51B12	Tn5-4224	0.498	Exp 3
51B12	Tn5-4224	0.637	Exp 3
51B12	Tn5-4224	0.114	Exp 3
51B12	Tn5-4224	0.333	Exp 3
51B12	Tn5-4224	0.073	Exp 3
51B12	Tn5-4224	0.473	Exp 3
51B12	Tn5-4224	0.062	Exp 3
51B12	Tn5-4224	0.258	Exp 3
51B12	Tn5-4224	0.338	Exp 3
51B12	Tn5-4224	0.397	Exp 3
51B12	Tn5-4224	1.252	Exp 3
51B12	Tn5-4224	0.333	Exp 3
51B12	Tn5-4224	0.091	Exp 1
51B12	Tn5-4224	0.228	Exp 1
51B12	Tn5-4224	0.217	Exp 1
51B12	Tn5-4224	0.141	Exp 1
51B12	Tn5-4224	0.101	Exp 1
51B12	Tn5-4224	0.151	Exp 1
51B12	Tn5-4224	0.086	Exp 1
51B12	Tn5-4224	0.036	Exp 1
51B12	Tn5-4224	0.052	Exp 1
51B12	Tn5-4224	0.317	Exp 1
51B12	Tn5-4224	0.039	Exp 1
51B12	Tn5-4224	0.285	Exp 1
51B12	Tn5-4224	0.123	Exp 1
51B12	Tn5-4224	0.125	Exp 1
51B12	Tn5-4224	0.221	Exp 1
51B12	Tn5-4224	0.088	Exp 1
51B12	Tn5-4224	0.373	Exp 1
51B12	Tn5-4224	0.347	Exp 1
51B12	Tn5-4224	0.307	Exp 1
51B12	Tn5-4224	0.525	Exp 1
51B12	Tn5-4224	0.051	Exp 1
51B12	Tn5-4224	0.07	Exp 1
51B12	Tn5-4224	0.041	Exp 1
51B12	Tn5-4224	0.056	Exp 1
51B12	Tn5-4224	0.032	Exp 1
51B12	Tn5-4224	0.051	Exp 1
51B12	Tn5-4224	0.06	Exp 1
51B12	Tn5-4224	0.107	Exp 1
51B12	Tn5-4224	0.044	Exp 1
51B12	Tn5-4224	0.169	Exp 1
51B12	Tn5-4224	0.324	Exp 2
51B12	Tn5-4224	0.412	Exp 2
51B12	Tn5-4224	0.199	Exp 2
51B12	Tn5-4224	0.139	Exp 2
51B12	Tn5-4224	0.064	Exp 2
51B12	Tn5-4224	0.092	Exp 2
51B12	Tn5-4224	0.072	Exp 2
51B12	Tn5-4224	0.511	Exp 2
51B12	Tn5-4224	0.226	Exp 2
51B12	Tn5-4224	0.675	Exp 2
51B12	Tn5-4224	0.12	Exp 2
51B12	Tn5-4224	0.088	Exp 2
51B12	Tn5-4224	0.062	Exp 2
51B12	Tn5-4224	0.311	Exp 2
51B12	Tn5-4224	0.245	Exp 2
51B12	Tn5-4224	0.173	Exp 2
51B12	Tn5-4224	0.108	Exp 2
51B12	Tn5-4224	0.03	Exp 2
51B12	Tn5-4224	0.295	Exp 2
51B12	Tn5-4224	0.496	Exp 2
51B12	Tn5-4224	0.076	Exp 2
51B12	Tn5-4224	0.938	Exp 2
51B12	Tn5-4224	0.154	Exp 2
51B12	Tn5-4224	0.426	Exp 2
51B12	Tn5-4224	0.044	Exp 2
51B12	Tn5-4224	0.166	Exp 2
51B12	Tn5-4224	0.089	Exp 2
51B12	Tn5-4224	0.077	Exp 2
51B12	Tn5-4224	0.086	Exp 2
51B12	Tn5-4224	0.278	Exp 2
