## Supplementary material for "Conserved inhibitory mechanisms of root-associated bacteria towards *Arabidopsis thaliana* and *Chlamydomonas reinhardtii*": Table S22

### Sheet: TopGO_up-1_down-12
GO term enrichment for the merged acute-response gene set (Up 1 and Down 12). Related to Extended Data Figure 5.
Ontology	GO.ID	Term	weight01Fisher	Significant	Annotated	Expected	neg_log10_p	geneID
CC	GO:0030286	dynein complex	5.4e-13	10	10	0.66	12.2676	Cre02.g141606|Cre03.g181150|Cre03.g187200|Cre08.g376550|Cre09.g403800|Cre11.g476050|Cre12.g484250|Cre12.g527800|Cre12.g546400|Cre16.g685450
BP	GO:0007018	microtubule-based movement	2.5e-11	16	35	2.21	10.6021	Cre01.g036800|Cre02.g141606|Cre05.g241637|Cre05.g242500|Cre05.g242550|Cre08.g376550|Cre09.g403800|Cre10.g424300|Cre11.g476050|Cre12.g484250|Cre12.g522550|Cre12.g546400|Cre16.g660900|Cre16.g685450|Cre16.g688450|Cre17.g730950
MF	GO:0005509	calcium ion binding	4.4e-11	26	73	6.22	10.3565	Cre01.g034550|Cre01.g044250|Cre01.g051250|Cre01.g055428|Cre02.g091700|Cre02.g141700|Cre03.g178350|Cre03.g203457|Cre05.g242200|Cre06.g260500|Cre06.g283100|Cre07.g313850|Cre07.g314800|Cre07.g347050|Cre09.g399215|Cre09.g401550|Cre10.g466650|Cre12.g505250|Cre13.g562800|Cre14.g617550|Cre16.g652400|Cre17.g718750|Cre17.g718900|Cre17.g735750|Cre17.g802036|Cre19.g750597
MF	GO:0005515	protein binding	4.4e-10	110	766	65.23	9.35655	Cre01.g004550|Cre01.g018750|Cre01.g021600|Cre01.g022750|Cre01.g023550|Cre01.g025450|Cre01.g029350|Cre01.g029400|Cre01.g032150|Cre01.g033000|Cre01.g036800|Cre01.g043750|Cre01.g045350|Cre01.g052150|Cre01.g065822|Cre02.g078600|Cre02.g084900|Cre02.g092850|Cre02.g096700|Cre02.g110050|Cre02.g110950|Cre02.g112800|Cre02.g116400|Cre02.g141350|Cre02.g141700|Cre02.g142066|Cre03.g146867|Cre03.g152550|Cre03.g…
MF	GO:0008569	minus-end-directed microtubule motor activity	4.3e-06	5	5	0.43	5.36653	Cre02.g141606|Cre09.g403800|Cre11.g476050|Cre12.g484250|Cre16.g685450
BP	GO:0006811	monoatomic ion transport	5.3e-06	13	59	3.73	5.27572	Cre01.g029400|Cre03.g153950|Cre06.g308650|Cre07.g330400|Cre09.g390578|Cre09.g397142|Cre10.g420500|Cre10.g422750|Cre10.g452950|Cre16.g665050|Cre16.g665100|Cre16.g665450|Cre17.g707700
MF	GO:0005216	monoatomic ion channel activity	3.5e-05	12	34	2.9	4.45593	Cre01.g029400|Cre03.g153950|Cre06.g308650|Cre07.g330400|Cre09.g390578|Cre09.g397142|Cre10.g420500|Cre10.g422750|Cre10.g452950|Cre16.g665050|Cre16.g665100|Cre16.g665450
MF	GO:0019205	nucleobase-containing compound kinase activity	7.8e-05	5	7	0.6	4.10791	Cre03.g183200|Cre08.g377350|Cre12.g519950|Cre12.g558700|Cre16.g654300
CC	GO:0005929	cilium	8e-05	4	5	0.33	4.09691	Cre05.g242500|Cre05.g242550|Cre06.g267550|Cre11.g476850
MF	GO:0140662	ATP-dependent protein folding chaperone	0.00011	6	11	0.94	3.95861	Cre03.g156750|Cre08.g372100|Cre09.g386750|Cre10.g443250|Cre12.g545850|Cre14.g613550
BP	GO:0007017	microtubule-based process	0.0012	22	48	3.04	2.92082	Cre01.g036800|Cre02.g141606|Cre02.g141700|Cre03.g181150|Cre03.g187200|Cre05.g241637|Cre05.g242500|Cre05.g242550|Cre08.g376550|Cre09.g403800|Cre10.g424300|Cre11.g476050|Cre12.g484250|Cre12.g522550|Cre12.g527800|Cre12.g542250|Cre12.g546400|Cre12.g549550|Cre16.g660900|Cre16.g685450|Cre16.g688450|Cre17.g730950
BP	GO:0006457	protein folding	0.0016	5	15	0.95	2.79588	Cre03.g156750|Cre09.g386750|Cre10.g443250|Cre12.g511050|Cre17.g701500
BP	GO:0046785	microtubule polymerization	0.0043	3	6	0.38	2.36653	Cre02.g141700|Cre12.g542250|Cre12.g549550
MF	GO:0016776	phosphotransferase activity, phosphate group as acceptor	0.00535	3	5	0.43	2.27165	Cre03.g183200|Cre12.g558700|Cre16.g654300
BP	GO:0055085	transmembrane transport	0.0095	15	112	7.09	2.02228	Cre01.g007500|Cre01.g029400|Cre02.g097800|Cre03.g153950|Cre06.g293051|Cre07.g330400|Cre09.g390578|Cre09.g397142|Cre10.g420500|Cre10.g422750|Cre10.g452950|Cre16.g665050|Cre16.g665100|Cre16.g665450|Cre17.g734612
CC	GO:0016020	membrane	0.013	22	247	16.39	1.88606	Cre01.g007500|Cre01.g029400|Cre02.g096000|Cre02.g097800|Cre03.g153950|Cre03.g198200|Cre06.g293051|Cre06.g308650|Cre07.g330400|Cre09.g390578|Cre09.g397142|Cre10.g420500|Cre10.g422750|Cre10.g452950|Cre10.g467000|Cre16.g665050|Cre16.g665100|Cre16.g665450|Cre16.g681750|Cre17.g707700|Cre17.g733150|Cre17.g734612
MF	GO:0016887	ATP hydrolysis activity	0.02311	17	120	10.22	1.6362	Cre02.g096000|Cre02.g097800|Cre03.g152550|Cre03.g159350|Cre07.g325762|Cre08.g377350|Cre09.g386750|Cre09.g403800|Cre09.g414050|Cre10.g442700|Cre10.g446400|Cre11.g476050|Cre12.g484250|Cre12.g519950|Cre16.g681750|Cre16.g685450|Cre17.g734612
BP	GO:0030001	metal ion transport	0.0275	4	19	1.2	1.56067	Cre06.g308650|Cre16.g665050|Cre16.g665450|Cre17.g707700
MF	GO:0051082	unfolded protein binding	0.0348	3	9	0.77	1.45842	Cre09.g386750|Cre12.g511050|Cre17.g701500
BP	GO:0072528	pyrimidine-containing compound biosynthetic process	0.0349	2	5	0.32	1.45717	Cre12.g558700|Cre16.g654300
MF	GO:0003777	microtubule motor activity	0.04408	10	29	2.47	1.35576	Cre01.g036800|Cre02.g141606|Cre09.g403800|Cre10.g424300|Cre11.g476050|Cre12.g484250|Cre12.g522550|Cre16.g660900|Cre16.g685450|Cre17.g730950
BP	GO:0009152	purine ribonucleotide biosynthetic process	0.0441	3	13	0.82	1.35556	Cre07.g320700|Cre12.g558700|Cre16.g654300
BP	GO:0000160	phosphorelay signal transduction system	0.0441	3	13	0.82	1.35556	Cre13.g571200|Cre13.g572450|Cre17.g733150
BP	GO:0016310	phosphorylation	0.0496	19	268	16.96	1.30452	Cre01.g001800|Cre01.g012950|Cre02.g113350|Cre03.g164250|Cre05.g233600|Cre09.g402478|Cre10.g463500|Cre12.g538300|Cre12.g541211|Cre12.g560350|Cre12.g560668|Cre13.g570250|Cre13.g571200|Cre13.g582650|Cre16.g661100|Cre16.g663200|Cre17.g733150|Cre17.g733300|Cre19.g750597
CC	GO:0005856	cytoskeleton	0.053	14	27	1.79	1.27572	Cre02.g141606|Cre03.g181150|Cre03.g187200|Cre05.g242500|Cre05.g242550|Cre08.g376550|Cre09.g403800|Cre11.g476050|Cre12.g484250|Cre12.g527800|Cre12.g542250|Cre12.g546400|Cre12.g549550|Cre16.g685450
CC	GO:0005874	microtubule	0.054	2	6	0.4	1.26761	Cre12.g542250|Cre12.g549550
MF	GO:0000155	phosphorelay sensor kinase activity	0.06077	2	5	0.43	1.21631	Cre13.g571200|Cre17.g733150
MF	GO:0004197	cysteine-type endopeptidase activity	0.06077	2	5	0.43	1.21631	Cre05.g241202|Cre12.g519950
MF	GO:0005200	structural constituent of cytoskeleton	0.06077	2	5	0.43	1.21631	Cre12.g542250|Cre12.g549550
BP	GO:0006139	nucleobase-containing compound metabolic process	0.0647	11	400	25.31	1.1891	Cre05.g234700|Cre06.g308650|Cre07.g320700|Cre08.g377350|Cre09.g398104|Cre12.g519950|Cre12.g558700|Cre13.g591400|Cre14.g612200|Cre16.g654300|Cre17.g739900
BP	GO:0050789	regulation of biological process	0.0653	9	166	10.5	1.18509	Cre06.g308650|Cre07.g320700|Cre08.g364000|Cre12.g494252|Cre13.g571200|Cre13.g572450|Cre14.g612200|Cre16.g688450|Cre17.g733150
BP	GO:0070925	organelle assembly	0.0675	2	7	0.44	1.1707	Cre05.g242500|Cre05.g242550
MF	GO:0046873	metal ion transmembrane transporter activity	0.07516	4	20	1.7	1.12401	Cre06.g308650|Cre16.g665050|Cre16.g665450|Cre17.g707700
MF	GO:0008017	microtubule binding	0.08373	5	28	2.38	1.07712	Cre01.g036800|Cre10.g424300|Cre12.g522550|Cre16.g660900|Cre17.g730950
BP	GO:0009206	purine ribonucleoside triphosphate biosynthetic process	0.0864	2	8	0.51	1.06349	Cre12.g558700|Cre16.g654300
MF	GO:0016705	oxidoreductase activity, acting on paired donors, with incorporation or reduction of molecular oxygen	0.11019	3	14	1.19	0.957858	Cre11.g467527|Cre13.g592550|Cre14.g619900
BP	GO:0098662	inorganic cation transmembrane transport	0.1139	3	19	1.2	0.943476	Cre06.g293051|Cre16.g665050|Cre16.g665450
BP	GO:0072522	purine-containing compound biosynthetic process	0.1198	4	18	1.14	0.921543	Cre07.g320700|Cre12.g558700|Cre13.g591400|Cre16.g654300
MF	GO:0008092	cytoskeletal protein binding	0.14069	8	46	3.92	0.851737	Cre01.g036800|Cre02.g110050|Cre02.g141700|Cre10.g424300|Cre12.g522550|Cre16.g660900|Cre17.g718900|Cre17.g730950
MF	GO:0031418	L-ascorbic acid binding	0.14375	2	8	0.68	0.842392	Cre13.g592550|Cre14.g619900
MF	GO:0005506	iron ion binding	0.14987	3	16	1.36	0.824285	Cre11.g467527|Cre13.g592550|Cre14.g619900
MF	GO:0005261	monoatomic cation channel activity	0.16215	3	10	0.85	0.790083	Cre06.g308650|Cre16.g665050|Cre16.g665450
BP	GO:1901293	nucleoside phosphate biosynthetic process	0.1754	5	44	2.78	0.75597	Cre07.g320700|Cre12.g558700|Cre13.g591400|Cre14.g612200|Cre16.g654300
BP	GO:0009987	cellular process	0.2148	76	1129	71.45	0.667966	Cre01.g001800|Cre01.g007500|Cre01.g012950|Cre01.g029400|Cre01.g036800|Cre02.g097800|Cre02.g113350|Cre02.g141606|Cre02.g141700|Cre03.g153950|Cre03.g156750|Cre03.g164250|Cre03.g171950|Cre03.g181150|Cre03.g187200|Cre03.g198200|Cre05.g233600|Cre05.g234700|Cre05.g241637|Cre05.g242500|Cre05.g242550|Cre06.g293051|Cre06.g308650|Cre07.g320700|Cre07.g330400|Cre08.g364000|Cre08.g376550|Cre09.g386750|Cre09.g…
BP	GO:0050794	regulation of cellular process	0.2385	8	162	10.25	0.622512	Cre06.g308650|Cre07.g320700|Cre08.g364000|Cre13.g571200|Cre13.g572450|Cre14.g612200|Cre16.g688450|Cre17.g733150
CC	GO:0034703	cation channel complex	0.339	1	6	0.4	0.4698	Cre16.g665050
CC	GO:0000228	nuclear chromosome	0.383	1	7	0.46	0.416801	Cre05.g241202
CC	GO:0071944	cell periphery	0.463	1	9	0.6	0.334419	Cre16.g665050
CC	GO:1904949	ATPase complex	0.499	1	10	0.66	0.301899	Cre05.g241202
CC	GO:0032991	protein-containing complex	0.504	19	255	16.92	0.297569	Cre02.g141606|Cre03.g181150|Cre03.g187200|Cre03.g198200|Cre05.g241202|Cre05.g242500|Cre05.g242550|Cre06.g251200|Cre06.g267550|Cre08.g376550|Cre09.g403800|Cre11.g476050|Cre12.g484250|Cre12.g527800|Cre12.g542250|Cre12.g546400|Cre12.g549550|Cre16.g665050|Cre16.g685450
CC	GO:0000785	chromatin	0.909	1	34	2.26	0.0414361	Cre05.g241202
CC	GO:1990234	transferase complex	0.953	1	43	2.85	0.0209071	Cre03.g198200
CC	GO:0005737	cytoplasm	0.972	3	98	6.5	0.0123337	Cre05.g242500|Cre05.g242550|Cre12.g494252
CC	GO:0140513	nuclear protein-containing complex	0.989	1	62	4.11	0.00480371	Cre05.g241202
CC	GO:0005634	nucleus	0.998	2	146	9.69	0.000869459	Cre05.g241202|Cre06.g308650
CC	GO:0005622	intracellular anatomical structure	1	17	395	26.21	0	Cre02.g141606|Cre03.g181150|Cre03.g187200|Cre05.g241202|Cre05.g242500|Cre05.g242550|Cre06.g308650|Cre08.g376550|Cre09.g403800|Cre11.g476050|Cre12.g484250|Cre12.g494252|Cre12.g527800|Cre12.g542250|Cre12.g546400|Cre12.g549550|Cre16.g685450
CC	GO:0031974	membrane-enclosed lumen	1	1	36	2.39	0	Cre05.g241202
CC	GO:1902494	catalytic complex	1	12	98	6.5	0	Cre02.g141606|Cre03.g181150|Cre03.g187200|Cre03.g198200|Cre05.g241202|Cre08.g376550|Cre09.g403800|Cre11.g476050|Cre12.g484250|Cre12.g527800|Cre12.g546400|Cre16.g685450
CC	GO:0042995	cell projection	1	4	5	0.33	0	Cre05.g242500|Cre05.g242550|Cre06.g267550|Cre11.g476850
CC	GO:1902495	transmembrane transporter complex	1	1	15	1	0	Cre16.g665050
