## Supplementary material for "Conserved inhibitory mechanisms of root-associated bacteria towards *Arabidopsis thaliana* and *Chlamydomonas reinhardtii*": Table S23

### Sheet: Heatmap_manual_list
Expression of a manually curated gene set across infection. Related to Extended Data Figure 5.
gene	Alias	Cluster	T1_vs_T0_LFC	T1_vs_T0_adjPval	T2_vs_T0_LFC	T2_vs_T0_adjPval	T3_vs_T0_LFC	T3_vs_T0_adjPval	T4_vs_T0_LFC	T4_vs_T0_adjPval	Description	Predalgo	GO	Best-hit-arabi-name
Cre06.g279400		Down-7	-0.982084	2.26974e-15	-0.584451	3.46703e-06	-0.564855	8.19638e-06	-0.573154	5.34172e-06	Serine carboxypeptidase	Chloroplast (score 0.811 on #1 protein)		AT3G45010
Cre01.g038850		Down-8	-0.678566	9.959e-09	-0.761983	1.23146e-10	-0.63255	1.16901e-07	-0.474967	7.28178e-05		Other (score - on #1 protein)	GO:0003676 GO:0003723	AT4G34110
Cre06.g306550		Down-9	-1.01255	4.38129e-29	-1.17757	2.73235e-38	-1.13584	1.82505e-35	-1.18323	1.28877e-38		Secretory_pathway (score 2.258 on #1 protein)		AT2G39780
Cre13.g570700		Down-10	-0.757438	0.0032903	-1.49203	1.10772e-07	-1.06426	9.47367e-05	-1.22961	7.81105e-06	Chitinase-like hydrolase	Secretory_pathway (score 2.215 on #1 protein)		AT4G19810
Cre03.g178550		Down-10	-0.642418	2.78352e-06	-0.847403	6.80564e-10	-0.796366	8.0728e-09	-0.903974	4.63615e-11		Mitochondrion (score 1.096 on #1 protein)		AT1G71020
Cre05.g242750		Down-10	-1.27264	0.000572002	-2.66196	2.55092e-08	-2.77347	2.42431e-08	-2.39429	1.12235e-07		Secretory_pathway (score 1.251 on #1 protein)		AT3G14067
Cre12.g505350	FAP10	Down-11	-0.680956	0.00247939	-1.46365	7.35753e-11	-1.58175	1.83223e-12	-1.95383	5.20716e-18	Flagellar Associated Protein 10	Other (score - on #1 protein)	GO:0000166 GO:0005215 GO:0005524 GO:0016020 GO:0016887	AT3G21180
Cre17.g741150		Down-11	-0.0732876	0.810416	-0.766738	0.00334301	-0.817338	0.00180118	-1.1253	1.76345e-05		Other (score - on #1 protein)	GO:0005515
Cre16.g686600		Down-11	-0.0100039	0.972873	-0.302102	0.229275	-0.877786	0.000386367	-0.866684	0.000446472		Other (score - on #1 protein)		AT5G57010
Cre13.g602400	KIN8A	Up-1	0.895119	6.33442e-07	0.541539	0.00379013	0.375719	0.0527218	0.290842	0.137832	Kinesin motor protein	Chloroplast (score 1.137 on #1 protein)		AT3G49650
Cre17.g707700	NRAMP1	Up-1	1.34906	1.60872e-19	0.703121	8.01126e-06	0.529222	0.00114572	0.470547	0.00374825	Manganese/metal transporter, NRAMP homolog	Other (score - on #1 protein)	GO:0016020 GO:0030001 GO:0046873	AT1G80830
Cre03.g178350	FAP272	Up-1	1.59306	8.15776e-22	0.889621	1.57135e-07	0.224901	0.226152	0.0441068	0.827322	Flagellar Associated Protein 272 similar to calmodulin	Other (score - on #1 protein)	GO:0005509	AT3G56800
Cre16.g676900		Up-2	1.03078	1.03608e-06	1.16831	3.89324e-08	0.986492	5.13027e-06	1.08314	4.44764e-07	UDP-galactose transporter	Chloroplast (score 1.340 on #1 protein)		AT3G46180
Cre14.g609202		Up-2	2.45375	2.90739e-10	2.12183	1.92846e-08	1.45483	6.71651e-05	0.956348	0.0108006	Conserved Protein With Tyrosinase Domain	Other (score - on #1 protein)		AT4G16640
Cre06.g284400		Up-3	0.692839	0.00993629	1.17456	1.39101e-05	1.41037	1.53524e-07	1.30208	1.58632e-06		Other (score - on #1 protein)		AT1G13330
Cre14.g622850	RAD51	Up-3	0.412003	0.150453	1.03478	0.000256726	1.06262	0.000175681	1.1453	5.93876e-05	RAS associated with diabetes protein 51	Other (score - on #1 protein)	GO:0000166 GO:0003677 GO:0005524 GO:0006259 GO:0006281 GO:0008094 GO:0016887 GO:0140664	AT5G20850
Cre12.g491050	RIR2	Up-3	1.13435	2.08966e-07	1.49403	9.46942e-12	1.58365	4.60362e-13	1.45891	3.36714e-11	Ribonucleoside-diphosphate reductase R2 subunit	Chloroplast (score 1.479 on #1 protein)		AT3G27060
Cre09.g412450	RAD21	Up-3	0.583238	0.00959986	0.881344	8.31687e-05	1.1345	3.17428e-07	0.861227	0.000136769	cohesin complex subunit, putative mitotic isoform	Other (score - on #1 protein)		AT5G16270
Cre17.g718850	RFA1	Up-3	0.491322	0.0104711	0.790522	2.73575e-05	0.978166	1.7409e-07	0.502605	0.00952738	Replication protein A, 70 kDa DNA-binding subunit	Other (score - on #1 protein)	GO:0003676 GO:0003677 GO:0005634 GO:0006260	AT4G19130
Cre14.g613000		Up-3	0.912966	3.74152e-07	1.25946	1.69864e-12	1.17349	6.27302e-11	1.24776	3.01698e-12		Secretory_pathway (score 1.311 on #1 protein)
Cre03.g196600		Up-3	0.717756	0.00100784	1.09968	3.46084e-07	0.962391	1.16504e-05	0.736591	0.00102016	presequence translocase-associated protein import motor subunit	Other (score - on #1 protein)		AT5G66130
Cre16.g656700	KIN14A2	Up-4	0.259699	0.287097	0.655769	0.00457448	0.999319	1.16237e-05	1.06681	3.02289e-06	Kinesin motor protein	Other (score - on #1 protein)	GO:0003777 GO:0005524 GO:0007018 GO:0008017	AT4G21270
Cre06.g278185	UGD2	Up-4	0.0910449	0.777951	0.658297	0.0202665	0.60918	0.0335205	1.41557	5.74352e-07	UDP-glucose dehydrogenase	Other (score - on #1 protein)	GO:0016616 GO:0051287	AT1G26570
Cre06.g278850	MND1	Up-4	0.390266	0.160444	0.709053	0.00977718	1.08512	5.60434e-05	1.07464	7.33397e-05	GAJ-like protein	Other (score - on #1 protein)	GO:0003690 GO:0007131	AT4G29170
Cre03.g148800		Up-5	0.716106	0.0182504	1.07481	0.000545743	1.33029	1.69791e-05	1.83026	4.24072e-09		Other (score - on #1 protein)		AT5G54160
Cre12.g532050		Up-5	0.531923	0.0815304	1.11497	0.000313652	0.805034	0.0103722	1.38757	8.50016e-06		Other (score - on #1 protein)	GO:0004713 GO:0005524 GO:0004672 GO:0004842 GO:0016567 GO:0006468 GO:0005515	AT5G51270
Cre02.g115300		Up-5	0.643547	6.5813e-05	0.889559	2.50333e-08	0.766781	2.09302e-06	1.17867	7.07732e-14	Amino acid transporter	Other (score - on #1 protein)	GO:0050825	AT1G80510
Cre07.g312850		Up-5	0.250319	0.304843	0.375547	0.114909	0.531437	0.0238267	1.5143	2.19163e-11		Secretory_pathway (score 0.209 on #1 protein)		AT5G46090
Cre02.g119050		Up-5	0.557347	0.011647	0.29541	0.208538	0.481868	0.0349215	1.17614	6.36199e-08	Carboxyesterase-related protein	Other (score - on #1 protein)	GO:0006508 GO:0008236	AT3G02410
Cre10.g435400		Up-6	-0.929547	0.0105974	-0.764291	0.0436889	-0.615726	0.109368	0.995271	0.0112774		Other (score - on #1 protein)	GO:0015031	AT4G35730
Cre12.g483550	VPE1	Up-6	-0.694437	0.0200497	-0.807801	0.0087117	-0.764786	0.0135139	0.664056	0.0357652	Vacuolar processing enzyme	Mitochondrion (score 1.544 on #1 protein)		AT1G62710
Cre01.g048150	HLA8	Up-6	-0.060688	0.854804	-0.0967003	0.765176	-0.375402	0.205372	0.981161	0.00060032	Transcriptional co-activator/nuclease induced by high light	Chloroplast (score 2.458 on #1 protein)		AT2G40410
Cre04.g226850	ASP1		-0.508147	0.020805	-0.249213	0.284918	-0.153786	0.528407	0.330972	0.149414	Pepsin-type aspartyl protease	Other (score - on #1 protein)		AT1G11910
Cre09.g392467	ATX1		-0.266436	0.369931	0.091078	0.778908	0.119918	0.712095	0.481169	0.100172	copper chaperone	Other (score - on #1 protein)	GO:0046872	AT1G66240
Cre12.g553700	PDO2		-0.339738	0.096452	-0.485429	0.015963	-0.614632	0.0022604	-0.18197	0.393406	Protein disulfide oxidoreductase	Chloroplast (score 1.069 on #1 protein)		AT5G38900
Cre16.g678437	CYP97A6		0.144897	0.704062	0.601704	0.0931941	0.661212	0.0676625	0.448587	0.244814	Cytochrome P450, CYP97 superfamily	Chloroplast (score 1.416 on #1 protein)		AT1G31800
Cre09.g387150	HSF1		-0.204798	0.159719	-0.273326	0.0539342	-0.203003	0.163728	-0.227774	0.107295	Heat shock transcription factor	Other (score - on #1 protein)	GO:0003700 GO:0006355 GO:0043565	AT4G17750
Cre03.g177750			0.336172	0.238392	0.284967	0.336515	0.501364	0.0818799	0.0381646	0.90875	related to EDS5, enhanced disease susceptibility gene	Chloroplast (score 0.836 on #1 protein)		AT2G21340
Cre11.g467690			-0.449202	0.0173166	-0.245527	0.212388	0.060257	0.783215	0.207739	0.285122	putative Glutathione S-transferase	Chloroplast (score 1.795 on #1 protein)		AT2G29450
Cre16.g655450			0.692569	0.0434064	1.24517	0.000487308	0.595876	0.108056	0.50889	0.190365		Other (score - on #1 protein)	GO:0005524 GO:0016020 GO:0016887 GO:0140359	AT2G29940
Cre03.g176930			-0.173307	0.679952	0.099351	0.832092	0.181616	0.694382	0.72102	0.104707		Secretory_pathway (score 0.141 on #1 protein)		AT4G24960
Cre03.g211073			-0.429807	0.0292943	-0.411117	0.038446	-0.674829	0.000549333	0.0356675	0.87472		Other (score - on #1 protein)		AT3G11410
Cre03.g168550			-0.405307	0.0044979	-0.175933	0.243216	-0.0885455	0.580166	0.110519	0.46692	Amino acid transporter	Chloroplast (score 3.244 on #1 protein)		AT2G41190
Cre03.g192600	THK1		-0.553892	0.0136117	-0.704722	0.00190654	-0.539967	0.0191664	-0.957133	2.76449e-05	Thymidine kinase	Mitochondrion (score 2.153 on #1 protein)		AT5G23070
Cre06.g258200			0.239867	0.422231	0.277331	0.359409	0.384337	0.199059	-0.131466	0.690539		Other (score - on #1 protein)	GO:0005524 GO:0016887 GO:0050825	AT3G15120
Cre08.g370850	RCE1		0.292104	0.329233	0.037304	0.91557	-0.624744	0.038908	0.243633	0.447366	RUB1/NEDD8 E2 conjugating enzyme	Other (score - on #1 protein)		AT4G36800
Cre04.g212050			1.05309	7.91003e-05	1.06505	8.73539e-05	0.789738	0.00427511	0.54454	0.0571248		Secretory_pathway (score 0.754 on #1 protein)
Cre01.g013800			-0.444094	0.0481157	-0.247145	0.293571	0.0362935	0.891782	-0.610848	0.00786319	Zinc finger containing protein	Other (score - on #1 protein)	GO:0003676 GO:0008270 GO:0050825	AT3G43590
Cre14.g628800			0.0776906	0.749928	0.125318	0.589401	-0.083241	0.730549	0.267201	0.218902		Mitochondrion (score 0.980 on #1 protein)		AT5G19660
Cre09.g390763	FAP354		-0.283387	0.263509	-0.168665	0.528811	-0.311468	0.224344	0.466579	0.063006	Rab-like GTP-Binding Flagellar Associated Protein 354	Other (score - on #1 protein)	GO:0003924 GO:0005525	AT4G17170
Cre05.g238374			-0.129115	0.550027	-0.0907061	0.683668	-0.247644	0.231993	-0.621054	0.00170851		Chloroplast (score 0.574 on #1 protein)		AT3G45580
Cre04.g221200	CGL109		-0.202763	0.497159	-0.534892	0.0627899	-0.598207	0.0390897	-1.17961	5.0884e-05	Conserved in the Green Lineage	Other (score - on #1 protein)		AT1G17520
Cre16.g673393			0.385897	0.238595	0.660724	0.0461688	0.979472	0.00282161	0.823376	0.0147341		Mitochondrion (score 0.786 on #1 protein)		AT4G35740
