## Supplementary material for "Conserved inhibitory mechanisms of root-associated bacteria towards *Arabidopsis thaliana* and *Chlamydomonas reinhardtii*": Table S24

### Sheet: Heatmap_PCD
Expression of candidate programmed cell death (PCD)-related genes across infection. Related to Extended Data Figure 5.
gene	Alias	Cluster	T1_vs_T0_LFC	T1_vs_T0_adjPval	T2_vs_T0_LFC	T2_vs_T0_adjPval	T3_vs_T0_LFC	T3_vs_T0_adjPval	T4_vs_T0_LFC	T4_vs_T0_adjPval	Description	Predalgo	GO	Best-hit-arabi-name
Cre12.g498850	CEP12	Down-9	-0.717459	0.000309716	-0.888612	8.48828e-06	-0.489052	0.0171172	-0.945922	2.29327e-06	Cysteine endopeptidase	Secretory_pathway (score 1.968 on #1 protein)		AT1G02305
Cre10.g459500	NGB1	Down-9	-1.71424	1.95003e-15	-1.94121	3.77376e-19	-1.77711	2.5911e-16	-1.93498	6.25849e-19	Nucleolar GTP-binding protein	Other (score - on #1 protein)	GO:0005525	AT1G50920
Cre17.g701050	LYAR1	Down-9	-1.59749	1.8984e-07	-1.61823	1.32711e-07	-1.04078	0.000631494	-2.03885	8.31826e-11		Other (score - on #1 protein)	GO:0003676 GO:0008270	AT2G19385
Cre03.g159800	RSH3	Down-10	-0.360568	0.000128136	-0.566267	7.07237e-10	-0.687074	6.19296e-14	-0.480882	1.79922e-07		Chloroplast (score 1.271 on #1 protein)		AT1G54130
Cre05.g245900	BCA2	Down-11	-0.0913839	0.293406	-0.406329	1.46097e-07	-0.500483	8.92292e-11	-0.529805	4.58402e-12	Branched-chain amino acid aminotransferase	Mitochondrion (score 0.835 on #1 protein)		AT1G10070
Cre06.g258733	LEU2	Down-11	-0.0941807	0.424766	-0.344896	0.000966511	-0.296396	0.00505679	-0.41983	4.60784e-05	Isopropylmalate synthase	Chloroplast (score 2.270 on #1 protein)		AT1G74040
Cre17.g719500	AOF9	Up-2	1.59634	5.77022e-15	1.45164	2.14076e-12	1.2615	1.65389e-09	0.853946	7.33397e-05	Flavin-containing amine oxidase	Chloroplast (score 1.805 on #1 protein)		AT4G14210
Cre03.g184800	GDA1	Up-2	0.680456	9.89754e-05	0.779225	8.63537e-06	0.594324	0.00101416	0.513565	0.00461756		Mitochondrion (score 0.968 on #1 protein)		AT2G02970
Cre03.g207700	FPS1	Up-3	0.806016	1.0463e-14	0.840572	8.82127e-16	0.981324	3.88168e-21	0.833399	1.63576e-15	Farnesyl pyrophosphate synthase	Mitochondrion (score 0.998 on #1 protein)		AT4G17190
Cre16.g692116	MFT33	Up-3	0.653505	0.000257045	0.778204	1.33023e-05	0.767346	2.02657e-05	0.896341	4.63199e-07		Other (score - on #1 protein)	GO:0016020 GO:0022857 GO:0055085	AT4G36790
Cre16.g691888	FBP3	Up-6	0.0713005	0.853978	-0.0472407	0.907718	-0.146824	0.707601	1.29297	0.00027554	Fructose-2,6-bisphosphate 2-phosphatase	Mitochondrion (score 1.185 on #1 protein)		AT1G07110
Cre17.g701300	SMEK1		-0.398215	0.0111029	-0.0660707	0.71299	-0.108057	0.532845	-0.218924	0.174115		Other (score - on #1 protein)		AT3G06670
Cre13.g570400	CLH2		0.61724	0.0189788	-0.263951	0.366898	-0.220028	0.464966	0.482472	0.084607		Chloroplast (score 0.906 on #1 protein)		AT5G43860
Cre06.g278111	AKT2		-0.188434	0.391357	-0.30876	0.147254	-0.129503	0.572274	0.0695626	0.762657		Other (score - on #1 protein)	GO:0005216 GO:0006811 GO:0016020 GO:0055085	AT4G22200
Cre16.g650350	PHEL		0.199336	0.341789	0.0297406	0.901061	-0.258405	0.229177	-0.45139	0.0298185		Chloroplast (score 3.108 on #1 protein)
Cre16.g676400	HEL63		0.189248	0.234284	0.410908	0.00549103	0.420187	0.00468963	0.138585	0.381726	DEAD/DEAH box helicase	Other (score - on #1 protein)	GO:0005524 GO:0003724 GO:0003723 GO:0003676	AT1G20920
Cre12.g521450	CLPP2		-0.103048	0.600424	0.271532	0.124052	0.25112	0.160841	0.386403	0.0240623	peptidase subunit of mitochondrial ClpXP protease	Mitochondrion (score 1.059 on #1 protein)		AT5G23140
Cre16.g687950	ETF1		-0.784706	0.00425633	-0.682674	0.0154422	-0.592524	0.037914	0.106277	0.736943	Electron transfer flavoprotein alpha subunit	Mitochondrion (score 2.091 on #1 protein)		AT1G50940
Cre05.g232550	GPM4		0.808055	5.75221e-05	0.375585	0.0761195	0.272716	0.213082	-0.151765	0.506235	2-Carboxy-D-arabinitol-1-phosphatase	Chloroplast (score 0.926 on #1 protein)		AT5G22620
