## Supplementary material for "Conserved inhibitory mechanisms of root-associated bacteria towards *Arabidopsis thaliana* and *Chlamydomonas reinhardtii*": Table S25

### Sheet: Heatmap_autophagy
Expression of autophagy (ATG) machinery and TOR-pathway genes across infection. Related to Extended Data Figure 5.
gene	Alias	Cluster	T1_vs_T0_LFC	T1_vs_T0_adjPval	T2_vs_T0_LFC	T2_vs_T0_adjPval	T3_vs_T0_LFC	T3_vs_T0_adjPval	T4_vs_T0_LFC	T4_vs_T0_adjPval	Description	Predalgo	GO	Best-hit-arabi-name
Cre09.g391245	ATG1	Down-11	-0.000348182	0.998713	-0.464939	0.0200928	-1.04709	1.35833e-07	-0.5498	0.00589767	Autophagy related	Other (score - on #1 protein)	GO:0004672 GO:0004713 GO:0005524 GO:0006468	AT2G37840
Cre08.g377600	ATG14	Up-6	0.0214482	0.952319	0.000438109	0.999123	0.0327764	0.930189	1.02599	0.00103378	AuTophaGy related	Secretory_pathway (score 0.309 on #1 protein)		AT4G08540
Cre16.g651350	ATG17	Up-6	-0.138348	0.630031	-0.552788	0.0351005	-0.691101	0.00843823	0.458456	0.0870018	AuTophaGy related	Secretory_pathway (score 0.168 on #1 protein)		AT4G30790
Cre08.g366150		Up-6	0.125923	0.658618	0.28976	0.275329	0.139494	0.625241	0.98529	9.38248e-05	Autophagy related	Mitochondrion (score 0.609 on #1 protein)		AT3G50590
Cre13.g586300	FKB12		0.0718407	0.736258	0.450382	0.0119684	0.166901	0.392714	0.451927	0.0117046	Peptidyl-prolyl cis-trans isomerase, FKBP-type, Flagellar Associated	Other (score - on #1 protein)	GO:0003755	AT3G25230
Cre17.g713900	LST8		-0.107687	0.565897	-0.00261467	0.989492	0.0533088	0.785055	0.120896	0.497595	TOR kinase binding protein	Other (score - on #1 protein)	GO:0005515	AT3G18140
Cre08.g371957	RAPTOR1		-0.321054	0.161222	-0.347632	0.129757	-0.38344	0.0958936	-0.447207	0.0503798	Regulatory-associated protein of TOR	Other (score - on #1 protein)	GO:0005515	AT3G08850
Cre09.g400553	TOR1		-0.272229	0.048776	-0.224051	0.107408	-0.20133	0.152941	-0.262522	0.053603	Target of rapamycin 1	Other (score - on #1 protein)	GO:0005515 GO:0044877 GO:0050825	AT1G50030
Cre02.g102350	ATG3		-0.753274	0.00145224	-0.478323	0.0494127	-0.79278	0.00107201	0.0463749	0.867033	Autophagy-related protein	Other (score - on #1 protein)	GO:0019787	AT5G61500
Cre12.g510100	ATG4		-0.0668164	0.799048	0.183063	0.439508	0.124514	0.615827	0.0856979	0.732103	Autophagy-related protein	Mitochondrion (score 1.680 on #1 protein)		AT3G59950
Cre14.g630907	ATG5		0.110584	0.741299	0.0807898	0.816733	0.210813	0.523208	0.719792	0.0176536	Autophagy-related protein	Other (score - on #1 protein)	GO:0050825	AT5G17290
Cre01.g020264	ATG6		0.0608192	0.808321	0.218194	0.325115	0.0809374	0.74136	0.562688	0.00617737	Autophagy-related protein	Other (score - on #1 protein)		AT3G61710
Cre03.g165215	ATG7		-0.532499	0.0228467	-0.693209	0.00357079	-0.987675	4.29434e-05	-0.648978	0.00687802	E1 activating enzyme for ATG8	Other (score - on #1 protein)		AT5G45900
Cre16.g689650	ATG8		-0.385853	0.252908	-0.789623	0.023046	-0.649612	0.0647105	0.457764	0.208713	Autophagy-related protein	Other (score - on #1 protein)	GO:0000045 GO:0005737	AT4G16520
Cre09.g391500	ATG9		0.0409113	0.882122	-0.136344	0.592414	-0.238501	0.331622	0.0822775	0.751969	Autophagy related	Other (score - on #1 protein)	GO:0006914	AT2G31260
Cre12.g557000	ATG12		-0.18245	0.520245	0.00525401	0.986761	-0.217312	0.453076	-0.104367	0.7301	Autophagy-related protein	Chloroplast (score 0.435 on #1 protein)		AT3G13970
Cre16.g659000	ATG13		-0.594793	0.0235971	-0.635004	0.0181993	-0.502024	0.0669093	-0.63834	0.0195594	AuTophaGy related	Chloroplast (score 0.729 on #1 protein)		AT3G49590
Cre10.g457550	ATG18		0.698737	0.0189788	1.02971	0.000733161	0.520087	0.10257	1.11959	0.000282112	Autophagy related	Other (score - on #1 protein)	GO:0005515	AT4G30510
Cre07.g334700	ATG101		-0.639689	0.000403735	-0.433945	0.018867	-0.45635	0.0141682	-0.0744064	0.716565	Autophagy-related protein	Other (score - on #1 protein)	GO:0006914	AT5G66930
Cre09.g801072			-0.459532	0.185783	-0.460445	0.210545	-0.500626	0.181736	-0.607813	0.114227		Other (score - on #1 protein)		AT3G19190
Cre05.g800514			-0.106968	0.74903	0.107713	0.749971	0.202605	0.535618	0.00349308	0.992313		Mitochondrion (score 0.953 on #1 protein)		AT5G50230
Cre06.g290500			-0.179196	0.397217	-0.136443	0.528519	-0.174201	0.41382	0.157517	0.450231		Other (score - on #1 protein)	GO:0004672 GO:0005515 GO:0005524 GO:0006468	AT4G29380
Cre01.g035500	VPS34		-0.0040329	0.986788	0.0659095	0.780553	-0.0581844	0.81094	0.0958907	0.672531	Vacuolar protein sorting 34	Mitochondrion (score 1.656 on #1 protein)		AT1G60490
Cre10.g425750			-0.0795953	0.800855	0.0539604	0.865338	0.153339	0.613786	0.822752	0.00250289		Other (score - on #1 protein)	GO:0005515	AT3G62770
