## Supplementary material for "Conserved inhibitory mechanisms of root-associated bacteria towards *Arabidopsis thaliana* and *Chlamydomonas reinhardtii*": Table S26

### Sheet: Heatmap_metal_transporters
Expression of zinc/iron transporter and metal tolerance genes across infection. Related to Figure 6.
gene	Alias	Cluster	T1_vs_T0_LFC	T1_vs_T0_adjPval	T2_vs_T0_LFC	T2_vs_T0_adjPval	T3_vs_T0_LFC	T3_vs_T0_adjPval	T4_vs_T0_LFC	T4_vs_T0_adjPval	Description	Predalgo	GO	Best-hit-arabi-name
Cre03.g145087	MTP1	Down-8	-0.424628	0.00182053	-0.548239	5.68549e-05	-0.531161	0.000117514	-0.212932	0.12693	Metal Transport Protein 1	Other (score - on #1 protein)	GO:0006812 GO:0008324 GO:0016020 GO:0055085	AT2G46800
Cre12.g530350	IRT2	Down-9	-1.3848	3.11499e-05	-1.51364	7.87625e-06	-0.864834	0.0093097	-1.45786	1.9938e-05	Iron-nutrition responsive ZIP family Fe transporter	Secretory_pathway (score 0.654 on #1 protein)		AT3G20870
Cre07.g351950	ZRT1	Down-9	-2.0945	1.27273e-11	-2.58934	6.78369e-15	-2.52648	3.61729e-14	-3.84777	6.6417e-21	Zinc-nutrition responsive transporter	Secretory_pathway (score 0.675 on #1 protein)		AT4G33020
Cre06.g299600	ZRT4	Down-10	-1.01175	1.22639e-08	-1.46723	7.13654e-16	-1.60982	2.67506e-18	-1.90458	1.85428e-24	Zinc-nutrition responsive transporter	Secretory_pathway (score 0.294 on #1 protein)		AT5G62160
Cre07.g355100	ZIP1	Down-11	0.0212328	0.934017	-0.177431	0.432832	-0.698558	0.00107522	-0.672493	0.00156104	Zinc/iron transporter	Secretory_pathway (score 0.379 on #1 protein)		AT2G32270
Cre01.g000150	ZRT2	Down-11	-0.76426	0.00668204	-0.806672	0.00524685	-1.26412	1.12528e-05	-2.11026	9.885e-13	Zinc-nutrition responsive permease transporter	Chloroplast (score 0.681 on #1 protein)		AT4G33020
Cre07.g355150	ZRT5	Down-11	-0.154126	0.596567	-0.136521	0.645746	-0.423242	0.124924	-1.17537	1.16164e-05	Zinc-nutrition responsive transporter	Secretory_pathway (score 0.193 on #1 protein)		AT2G32270
Cre01.g066187	ZIP6	Up-1	0.830283	2.1711e-10	0.470511	0.000520563	0.238061	0.0972926	0.339311	0.0137108	Zinc/iron transporter	Secretory_pathway (score 0.185 on #1 protein)		AT3G20870
Cre03.g189550	ZIP3	Up-4	-0.0906895	0.653282	0.686416	3.9495e-05	0.702146	2.86804e-05	0.630475	0.000176431	Zinc/iron transporter	Other (score - on #1 protein)		AT3G20870
Cre06.g281900	ZIP7	Up-6	-0.273613	0.16418	0.155649	0.44578	0.173396	0.393863	0.749861	4.31256e-05	Zinc/iron transporter	Secretory_pathway (score 1.487 on #1 protein)		AT3G08650
Cre09.g392060	ZIP4		0.0973847	0.697226	0.342366	0.12262	0.485344	0.026167	0.0419461	0.868606	Zinc/iron transporter	Chloroplast (score 1.196 on #1 protein)		AT3G20870
Cre14.g610450	ZIP5		0.749301	0.000919627	0.856628	0.000179231	0.79099	0.000639309	0.637855	0.00672934	Zinc/iron transporter	Chloroplast (score 1.695 on #1 protein)
Cre06.g289150	MTP5		-0.502768	0.00340783	-0.587264	0.000703552	-0.517208	0.00326359	-0.604531	0.000495011	Metal Transport Protein 5	Other (score - on #1 protein)	GO:0006812 GO:0008324 GO:0016020 GO:0055085	AT1G51610
Cre03.g160750	MTP3		-0.607285	0.0334566	-0.779728	0.00814242	-0.592654	0.0469909	-1.24949	3.36945e-05	Metal Transport Protein 3	Other (score - on #1 protein)	GO:0006812 GO:0008324 GO:0016020 GO:0055085	AT1G79520
Cre03.g160800	MTP2		0.10071	0.675446	0.136124	0.557768	0.194851	0.389104	0.0295998	0.903171	Metal Transport Protein 2	Mitochondrion (score 1.349 on #1 protein)		AT2G39450
Cre13.g576050	ZIP2		0.28958	0.235962	0.207487	0.416254	0.0280315	0.923079	-0.0523971	0.850904	Zinc/iron transporter	Secretory_pathway (score 1.874 on #1 protein)
